# Phylogenetic modeling of enhancer shifts in African mole-rats reveals regulatory changes associated with tissue-specific traits

**DOI:** 10.1101/2023.01.10.523217

**Authors:** Elise Parey, Stephanie Frost, Ainhoa Uribarren, Thomas J. Park, Markus Zoettl, Ewan St. John Smith, Camille Berthelot, Diego Villar

## Abstract

Changes in gene regulation have long been thought to underlie most phenotypic differences between species. Subterranean rodents, and in particular the naked mole-rat, have attracted substantial attention due to their proposed phenotypic adaptations, which include hypoxia tolerance, metabolic changes and cancer resistance. However, it is largely unknown what regulatory changes may associate with these phenotypic traits, and whether these are unique to the naked mole-rat, the mole-rat clade or also present in other mammals. Here, we investigate regulatory evolution in heart and liver from two African mole-rat species and two rodent outgroups using genome-wide epigenomic profiling.

First, we adapted and applied a phylogenetic modeling approach to quantitatively compare epigenomic signals at orthologous regulatory elements, and identified thousands of promoter and enhancer regions with differential epigenomic activity in mole-rats. These elements associate with known mole-rat adaptation in metabolic and functional pathways, and suggest candidate genetic loci that may underlie mole-rat innovations. Second, we evaluated ancestral and species-specific regulatory changes in the study phylogeny, and report several candidate pathways experiencing stepwise remodeling during the evolution of mole-rats – such as the insulin and hypoxia response pathways. Third, we report non-orthologous regulatory elements overlap with lineage-specific repetitive elements and appear to modify metabolic pathways by rewiring of HNF4 and RAR/RXR transcription factor binding sites in mole-rats.

These comparative analyses reveal how mole-rat regulatory evolution informs previously reported phenotypic adaptations. Moreover, the phylogenetic modeling framework we propose here improves upon the state-of-the-art by addressing known limitations of inter-species comparisons of epigenomic profiles, and has broad implications in the field of comparative functional genomics.
