## Supplementary material for "Phylogenetic modeling of enhancer shifts in African mole-rats reveals regulatory changes associated with tissue-specific traits": Table S1

### Sheet: Sheet 1
Table S1. Species and tissue samples used in this study, related to Figure 1, Figure S1 and Methods
Species common name / Abbreviation	Species scientific name	Age of sexual maturity / lifespan	Provider	Provider class	Sex	Age (months)	Breeding class	Number of replicates (liver / heart)
								H3K27ac	H3K4me3	H3K4me1
Naked mole-rat (Hgla)	Heterocephalus glaber	8-12 months / 30 years	Department of Pharmacology, University of Cambridge, UK	Research colony	M, M, M, M, M	13, 14, 17, 17, 15	Non-breeders	5 / 3	4 / 4	5 / 3
Damaraland mole-rat (Fdam)	Fukomys damarensis	17 months / 12 years	Kalahari Research Trust, South Africa	Research reserve	M, M, M, M, F, F	48, 48, 36, 36, 48 (estimated)	Unknown (wild-caught)	5 / 4	2 / 5	5 / 5
Guinea pig (Cpor)	Cavia porcellus	3-5 weeks / 4-8 years	Harlan LTD, UK	Commercial provider	M, M, M	2.3	Surplus breeding stock	3 / 3	3 / 3	3 / 3
Mouse (Mmus)	Mus musculus domesticus (C57BL/6J)	6-8 weeks / 1-3 years	Charles River, UK	Commercial provider	M, M, M, M, M, M, M, M	2	Surplus breeding stock	4 / 6	4 / 6	4 / 5
