## Supplementary material for "Phylogenetic modeling of enhancer shifts in African mole-rats reveals regulatory changes associated with tissue-specific traits": Table S2

### Sheet: Sheet 1
Elements set	Branch with shift	simulation settings	alpha significance level	AUC value	False positive rate	True positive rate	False discovery rate
Liver Promoters	ancestral mole-rats	95% under null, 5% with a branch shift	0.2	0.9	0.07	0.84	0.62
Liver Promoters	ancestral mole-rats	92.5% under null, 7.5% with a branch shift	0.2	0.92	0.07	0.87	0.51
Liver Promoters	ancestral mole-rats	90% under null, 10% with a branch shift	0.2	0.91	0.08	0.88	0.46
Liver Promoters	ancestral mole-rats	87.5% under null, 12.5% with a branch shift	0.2	0.92	0.08	0.87	0.4
Liver Promoters	ancestral mole-rats	85% under null, 15% with a branch shift	0.2	0.9	0.06	0.84	0.29
Liver Promoters	ancestral mole-rats	82.5% under null, 7.5% with a branch shift	0.2	0.91	0.06	0.82	0.25
Heart Promoters	ancestral mole-rats	95% under null, 5% with a branch shift	0.2	0.93	0.06	0.88	0.55
Heart Promoters	ancestral mole-rats	92.5% under null, 7.5% with a branch shift	0.2	0.94	0.05	0.89	0.43
Heart Promoters	ancestral mole-rats	90% under null, 10% with a branch shift	0.2	0.94	0.05	0.9	0.34
Heart Promoters	ancestral mole-rats	87.5% under null, 12.5% with a branch shift	0.2	0.92	0.06	0.86	0.33
Heart Promoters	ancestral mole-rats	85% under null, 15% with a branch shift	0.2	0.93	0.05	0.87	0.24
Heart Promoters	ancestral mole-rats	82.5% under null, 7.5% with a branch shift	0.2	0.92	0.07	0.87	0.27
Liver Enhancers	ancestral mole-rats	95% under null, 5% with a branch shift	0.2	0.87	0.09	0.74	0.7
Liver Enhancers	ancestral mole-rats	92.5% under null, 7.5% with a branch shift	0.2	0.91	0.11	0.85	0.6
Liver Enhancers	ancestral mole-rats	90% under null, 10% with a branch shift	0.2	0.85	0.11	0.73	0.58
Liver Enhancers	ancestral mole-rats	87.5% under null, 12.5% with a branch shift	0.2	0.87	0.11	0.82	0.48
Liver Enhancers	ancestral mole-rats	85% under null, 15% with a branch shift	0.2	0.86	0.11	0.75	0.42
Liver Enhancers	ancestral mole-rats	82.5% under null, 7.5% with a branch shift	0.2	0.87	0.09	0.73	0.36
Heart Enhancers	ancestral mole-rats	95% under null, 5% with a branch shift	0.2	0.91	0.08	0.84	0.65
Heart Enhancers	ancestral mole-rats	92.5% under null, 7.5% with a branch shift	0.2	0.89	0.08	0.79	0.56
Heart Enhancers	ancestral mole-rats	90% under null, 10% with a branch shift	0.2	0.91	0.07	0.84	0.41
Heart Enhancers	ancestral mole-rats	87.5% under null, 12.5% with a branch shift	0.2	0.89	0.08	0.82	0.41
Heart Enhancers	ancestral mole-rats	85% under null, 15% with a branch shift	0.2	0.9	0.07	0.8	0.34
Heart Enhancers	ancestral mole-rats	82.5% under null, 7.5% with a branch shift	0.2	0.89	0.08	0.84	0.32
Liver Promoters	Hgla (naked mole-rat)	95% under null, 5% with a branch shift	0.2	0.85	0.1	0.72	0.72
Liver Promoters	Hgla (naked mole-rat)	92.5% under null, 7.5% with a branch shift	0.2	0.91	0.08	0.79	0.54
Liver Promoters	Hgla (naked mole-rat)	90% under null, 10% with a branch shift	0.2	0.87	0.1	0.74	0.54
Liver Promoters	Hgla (naked mole-rat)	87.5% under null, 12.5% with a branch shift	0.2	0.92	0.09	0.81	0.44
Liver Promoters	Hgla (naked mole-rat)	85% under null, 15% with a branch shift	0.2	0.85	0.1	0.67	0.45
Liver Promoters	Hgla (naked mole-rat)	82.5% under null, 7.5% with a branch shift	0.2	0.91	0.1	0.82	0.36
Heart Promoters	Hgla (naked mole-rat)	95% under null, 5% with a branch shift	0.2	0.93	0.09	0.92	0.65
Heart Promoters	Hgla (naked mole-rat)	92.5% under null, 7.5% with a branch shift	0.2	0.92	0.08	0.88	0.52
Heart Promoters	Hgla (naked mole-rat)	90% under null, 10% with a branch shift	0.2	0.9	0.09	0.85	0.5
Heart Promoters	Hgla (naked mole-rat)	87.5% under null, 12.5% with a branch shift	0.2	0.88	0.07	0.78	0.4
Heart Promoters	Hgla (naked mole-rat)	85% under null, 15% with a branch shift	0.2	0.89	0.08	0.8	0.37
Heart Promoters	Hgla (naked mole-rat)	82.5% under null, 7.5% with a branch shift	0.2	0.9	0.09	0.85	0.34
Liver Enhancers	Hgla (naked mole-rat)	95% under null, 5% with a branch shift	0.2	0.82	0.12	0.64	0.78
Liver Enhancers	Hgla (naked mole-rat)	92.5% under null, 7.5% with a branch shift	0.2	0.87	0.1	0.69	0.63
Liver Enhancers	Hgla (naked mole-rat)	90% under null, 10% with a branch shift	0.2	0.83	0.12	0.64	0.62
Liver Enhancers	Hgla (naked mole-rat)	87.5% under null, 12.5% with a branch shift	0.2	0.87	0.11	0.74	0.52
Liver Enhancers	Hgla (naked mole-rat)	85% under null, 15% with a branch shift	0.2	0.82	0.13	0.61	0.55
Liver Enhancers	Hgla (naked mole-rat)	82.5% under null, 7.5% with a branch shift	0.2	0.86	0.12	0.7	0.45
Heart Enhancers	Hgla (naked mole-rat)	95% under null, 5% with a branch shift	0.2	0.91	0.14	0.86	0.75
Heart Enhancers	Hgla (naked mole-rat)	92.5% under null, 7.5% with a branch shift	0.2	0.88	0.13	0.83	0.66
Heart Enhancers	Hgla (naked mole-rat)	90% under null, 10% with a branch shift	0.2	0.87	0.13	0.78	0.59
Heart Enhancers	Hgla (naked mole-rat)	87.5% under null, 12.5% with a branch shift	0.2	0.86	0.09	0.73	0.47
Heart Enhancers	Hgla (naked mole-rat)	85% under null, 15% with a branch shift	0.2	0.86	0.11	0.76	0.45
Heart Enhancers	Hgla (naked mole-rat)	82.5% under null, 7.5% with a branch shift	0.2	0.87	0.12	0.78	0.43
Liver Promoters	Fdam (Damaraland mole-rat)	95% under null, 5% with a branch shift	0.2	0.88	0.11	0.8	0.72
Liver Promoters	Fdam (Damaraland mole-rat)	92.5% under null, 7.5% with a branch shift	0.2	0.9	0.11	0.83	0.61
Liver Promoters	Fdam (Damaraland mole-rat)	90% under null, 10% with a branch shift	0.2	0.87	0.11	0.81	0.56
Liver Promoters	Fdam (Damaraland mole-rat)	87.5% under null, 12.5% with a branch shift	0.2	0.86	0.09	0.76	0.45
Liver Promoters	Fdam (Damaraland mole-rat)	85% under null, 15% with a branch shift	0.2	0.88	0.09	0.77	0.4
Liver Promoters	Fdam (Damaraland mole-rat)	82.5% under null, 7.5% with a branch shift	0.2	0.88	0.09	0.77	0.36
Heart Promoters	Fdam (Damaraland mole-rat)	95% under null, 5% with a branch shift	0.2	0.88	0.08	0.82	0.64
Heart Promoters	Fdam (Damaraland mole-rat)	92.5% under null, 7.5% with a branch shift	0.2	0.92	0.07	0.88	0.51
Heart Promoters	Fdam (Damaraland mole-rat)	90% under null, 10% with a branch shift	0.2	0.94	0.09	0.91	0.48
Heart Promoters	Fdam (Damaraland mole-rat)	87.5% under null, 12.5% with a branch shift	0.2	0.91	0.08	0.86	0.41
Heart Promoters	Fdam (Damaraland mole-rat)	85% under null, 15% with a branch shift	0.2	0.89	0.1	0.84	0.39
Heart Promoters	Fdam (Damaraland mole-rat)	82.5% under null, 7.5% with a branch shift	0.2	0.91	0.08	0.86	0.3
Liver Enhancers	Fdam (Damaraland mole-rat)	95% under null, 5% with a branch shift	0.2	0.85	0.13	0.66	0.79
Liver Enhancers	Fdam (Damaraland mole-rat)	92.5% under null, 7.5% with a branch shift	0.2	0.86	0.14	0.73	0.7
Liver Enhancers	Fdam (Damaraland mole-rat)	90% under null, 10% with a branch shift	0.2	0.84	0.14	0.71	0.64
Liver Enhancers	Fdam (Damaraland mole-rat)	87.5% under null, 12.5% with a branch shift	0.2	0.82	0.12	0.67	0.56
Liver Enhancers	Fdam (Damaraland mole-rat)	85% under null, 15% with a branch shift	0.2	0.84	0.13	0.69	0.52
Liver Enhancers	Fdam (Damaraland mole-rat)	82.5% under null, 7.5% with a branch shift	0.2	0.84	0.12	0.7	0.45
Heart Enhancers	Fdam (Damaraland mole-rat)	95% under null, 5% with a branch shift	0.2	0.87	0.1	0.8	0.71
Heart Enhancers	Fdam (Damaraland mole-rat)	92.5% under null, 7.5% with a branch shift	0.2	0.89	0.1	0.8	0.59
Heart Enhancers	Fdam (Damaraland mole-rat)	90% under null, 10% with a branch shift	0.2	0.91	0.11	0.88	0.52
Heart Enhancers	Fdam (Damaraland mole-rat)	87.5% under null, 12.5% with a branch shift	0.2	0.86	0.12	0.76	0.52
Heart Enhancers	Fdam (Damaraland mole-rat)	85% under null, 15% with a branch shift	0.2	0.85	0.13	0.75	0.49
Heart Enhancers	Fdam (Damaraland mole-rat)	82.5% under null, 7.5% with a branch shift	0.2	0.87	0.11	0.8	0.4
