## Supplementary material for "Phylogenetic modeling of enhancer shifts in African mole-rats reveals regulatory changes associated with tissue-specific traits": Table S3

### Sheet: Sheet1
Element set	Shift direction	Gene name	Enrichment	# foreground regions	# background regions	BH corrected p-value
Liver enhancers	up	Bcor	4.1682	28	90	1.1e-07
Liver enhancers	up	Mid1ip1	4.07758	21	69	2.3e-05
Liver enhancers	up	Auts2	7.44321	10	18	0.000125
Liver enhancers	up	Tbl1xr1	4.56742	15	44	0.000243
Liver enhancers	up	Kcnmb2	5.54391	12	29	0.000258
Liver enhancers	up	Auts2	5.18623	12	31	0.000508
Liver enhancers	up	Cd82	5.7419	9	21	0.00369
Liver enhancers	up	Tspan18	5.48091	9	22	0.00511
Liver enhancers	up	Kcnj2	4.78492	10	28	0.00624
Liver enhancers	up	Echdc3	8.03866	6	10	0.00787
Liver enhancers	up	Apmap	13.3978	4	4	0.00798
Liver enhancers	up	Msrb2	3.62856	13	48	0.00826
Liver enhancers	up	ENSFDAG00000016738	6.25229	7	15	0.0105
Liver enhancers	up	Nampt	5.35911	8	20	0.0108
Liver enhancers	up	Dok4	7.30788	6	11	0.0108
Liver enhancers	up	Cep120	5.86153	7	16	0.0142
Liver enhancers	up	Pkn2	4.05993	10	33	0.0165
Liver enhancers	up	Abhd12b	6.69889	6	12	0.0169
Liver enhancers	up	Nuak1	4.87192	8	22	0.0176
Liver enhancers	up	1500009L16Rik	5.51673	7	17	0.018
Liver enhancers	up	S100a5	10.7182	4	5	0.018
Liver enhancers	up	S100a4	10.7182	4	5	0.018
Liver enhancers	up	Fuom	10.7182	4	5	0.018
Liver enhancers	up	Fggy	2.87095	15	70	0.02
Liver enhancers	up	Pik3cg	4.01933	9	30	0.0243
Liver enhancers	up	Etl4	2.93076	14	64	0.0243
Liver enhancers	up	Atg7	4.46592	8	24	0.0243
Liver enhancers	up	Vgll4	4.46592	8	24	0.0243
Liver enhancers	up	Jun	3.15242	12	51	0.0281
Liver enhancers	up	Cep164	4.93602	7	19	0.0281
Liver enhancers	up	Tada2a	8.93185	4	6	0.0324
Liver enhancers	up	Vrk1	13.3978	3	3	0.0324
Liver enhancers	up	Ank	3.76812	9	32	0.0324
Liver enhancers	up	Scaf4	8.93185	4	6	0.0324
Liver enhancers	up	Arhgap28	4.68922	7	20	0.0324
Liver enhancers	up	Il1f10	6.69889	5	10	0.0324
Liver enhancers	up	Polr2c	8.93185	4	6	0.0324
Liver enhancers	up	Aldh1a3	5.35911	6	15	0.0347
Liver enhancers	up	Asb7	5.35911	6	15	0.0347
Liver enhancers	up	Cdkn3	4.46592	7	21	0.0404
Liver enhancers	up	Dscaml1	4.46592	7	21	0.0404
Liver enhancers	down	Cytip	14.1826	6	6	0.000338
Liver enhancers	down	Ermn	14.1826	5	5	0.00228
Liver enhancers	down	Pde1a	7.56404	8	15	0.00228
Liver enhancers	down	Dis3l	14.1826	4	4	0.017
Liver enhancers	down	Rnf182	10.1304	5	7	0.0179
Liver enhancers	down	Evi2	8.86411	5	8	0.0374
Liver enhancers	down	Apcs	9.45505	4	6	0.0387
Liver enhancers	down	Arid5b	3.46685	11	45	0.0387
Liver enhancers	down	Cabcoco1	3.31933	11	47	0.0387
Liver enhancers	down	Ttc8	7.09129	5	10	0.0387
Liver enhancers	down	Ighg1	14.1826	3	3	0.0387
Liver enhancers	down	Slc30a5	3.63656	10	39	0.0387
Liver enhancers	down	Smagp	14.1826	3	3	0.0387
Liver enhancers	down	Gm21970	7.87921	5	9	0.0387
Liver enhancers	down	Ifnar1	9.45505	4	6	0.0387
Liver enhancers	down	Fign	4.72753	8	24	0.0387
Liver enhancers	down	Nfe2l2	6.07825	6	14	0.0387
Liver enhancers	down	Agps	5.67303	6	15	0.0387
Liver enhancers	down	Mertk	6.07825	6	14	0.0387
Liver enhancers	down	Ccm2l	11.3461	4	5	0.0387
Liver enhancers	down	Ptpn1	5.22516	7	19	0.0387
Liver enhancers	down	Uox	7.09129	5	10	0.0387
Liver enhancers	down	Gys2	9.45505	4	6	0.0387
Liver enhancers	down	Lpl	14.1826	3	3	0.0387
Liver enhancers	down	Ets1	2.70144	16	84	0.0387
Liver enhancers	down	Rab11fip4	4.20225	8	27	0.0423
Liver enhancers	down	Pik3r1	2.75772	14	72	0.0455
Liver enhancers	down	Myo18a	5.31847	6	16	0.0483
Liver enhancers	down	Psme3ip1	4.05216	8	28	0.0483
Liver enhancers	down	Tmem87b	5.31847	6	16	0.0483
Liver enhancers	down	P2ry14	6.44663	5	11	0.0483
Liver enhancers	down	Fli1	3.64695	9	35	0.0483
Enhancers Heart	up	Nebl	4.77817	17	39	1.7e-05
Enhancers Heart	up	Etl4	3.60384	24	73	1.7e-05
Enhancers Heart	up	ENSFDAG00000014441	3.96889	21	58	1.7e-05
Enhancers Heart	up	Adar	6.34624	11	19	0.000107
Enhancers Heart	up	Msrb2	3.96487	17	47	0.000242
Enhancers Heart	up	Fosl2	3.42553	20	64	0.000301
Enhancers Heart	up	Enox1	3.6539	18	54	0.000323
Enhancers Heart	up	Ccdc122	4.59684	13	31	0.00046
Enhancers Heart	up	Babam2	3.5234	18	56	0.00046
Enhancers Heart	up	Ppargc1a	2.79635	25	98	0.000487
Enhancers Heart	up	Rras2	4.01037	15	41	0.000487
Enhancers Heart	up	Kcnn3	6.16595	9	16	0.000723
Enhancers Heart	up	Spon1	4.03852	14	38	0.000768
Enhancers Heart	up	Marchf3	3.98607	12	33	0.00421
Enhancers Heart	up	Thrb	3.28851	15	50	0.00529
Enhancers Heart	up	Gm32717	5.90245	7	13	0.00963
Enhancers Heart	up	Runx2	5.90245	7	13	0.00963
Enhancers Heart	up	Mapk4	5.15844	8	17	0.00963
Enhancers Heart	up	Rbfox1	3.55514	12	37	0.0105
Enhancers Heart	up	Lancl2	10.9617	4	4	0.0105
Enhancers Heart	up	Chrna10	10.9617	4	4	0.0105
Enhancers Heart	up	Dtd1	4.87186	8	18	0.013
Enhancers Heart	up	Fhip1a	3.94621	9	25	0.0315
Enhancers Heart	up	Atpaf2	5.48085	6	12	0.0345
Enhancers Heart	up	Rcvrn	6.85106	5	8	0.0345
Enhancers Heart	up	Max	3.79443	9	26	0.0345
Enhancers Heart	up	Nck1	8.76935	4	5	0.0345
Enhancers Heart	up	ENSFDAG00000013519	6.85106	5	8	0.0345
Enhancers Heart	up	Crh	8.76935	4	5	0.0345
Enhancers Heart	up	Vopp1	8.76935	4	5	0.0345
Enhancers Heart	up	Rarb	2.74042	14	56	0.0402
Enhancers Heart	up	Rab15	4.51364	7	17	0.0442
Enhancers Heart	down	Phyhipl	5.66624	13	32	0.000344
Enhancers Heart	down	Prkar2a	5.00686	14	39	0.000352
Enhancers Heart	down	Anapc1	5.57907	12	30	0.000432
Enhancers Heart	down	Bicc1	5.2905	11	29	0.00183
Enhancers Heart	down	Tmprss13	10.4608	6	8	0.00188
Enhancers Heart	down	Bcl2l11	4.64922	12	36	0.00208
Enhancers Heart	down	Lnx1	4.02933	13	45	0.00397
Enhancers Heart	down	Kcnj8	7.51028	7	13	0.00397
Enhancers Heart	down	Ttc28	5.45778	9	23	0.00501
Enhancers Heart	down	Gucd1	9.96262	5	7	0.00989
Enhancers Heart	down	Upb1	6.97384	6	12	0.0207
Enhancers Heart	down	Pou2f3	8.71729	5	8	0.0207
Enhancers Heart	down	Arhgef3	4.85136	8	23	0.0257
Enhancers Heart	down	Tlcd5	11.1581	4	5	0.0257
Enhancers Heart	down	Cenpi	7.74871	5	9	0.0328
Enhancers Heart	down	Dnm3	4.1843	9	30	0.0328
Enhancers Heart	down	Kcnt2	13.9477	3	3	0.0343
Enhancers Heart	down	Sgsm2	13.9477	3	3	0.0343
Enhancers Heart	down	Icam2	13.9477	3	3	0.0343
Enhancers Heart	down	Ston2	6.97384	5	10	0.0343
Enhancers Heart	down	F2r	9.29845	4	6	0.0343
Enhancers Heart	down	Iqgap2	9.29845	4	6	0.0343
Enhancers Heart	down	Prss51	5.57907	6	15	0.0343
Enhancers Heart	down	1700088E04Rik	13.9477	3	3	0.0343
Enhancers Heart	down	Atp5j	13.9477	3	3	0.0343
Enhancers Heart	down	Man2a1	4.29159	8	26	0.0343
Enhancers Heart	down	Tmem232	4.46325	8	25	0.0343
Enhancers Heart	down	Plekhh2	6.97384	5	10	0.0343
Enhancers Heart	down	Ccdc68	2.78953	14	70	0.0343
Enhancers Heart	down	Pla2g2e	13.9477	3	3	0.0343
Enhancers Heart	down	Chic2	4.46325	8	25	0.0343
Enhancers Heart	down	Nod1	9.29845	4	6	0.0343
Enhancers Heart	down	Niban1	5.23038	6	16	0.0478
Enhancers Heart	down	Fam13c	5.23038	6	16	0.0478
Enhancers Heart	down	Fsd1l	6.33985	5	11	0.0487
