## Supplementary material for "Phylogenetic modeling of enhancer shifts in African mole-rats reveals regulatory changes associated with tissue-specific traits": Table S6

### Sheet: Heart promoters up ancestral mole-rats
GO	Name	Binom Enrichment	# foreground regions	# expected regions	Binom BH p-value	Hyper Enrichment	# foreground genes	# expected genes	Hyper BH p-value	Genes	Gene_IDS	Regions
GO:0030239	myofibril assembly	6.06771	11	1.81287	0.00491	5.06874	8	1.5783	0.0152	Fhod3,Mef2a,Myh6,Nkx2-5,Pdgfra,Pgm5,Srf,Ttn	ENSFDAG00000004393,ENSFDAG00000005073,ENSFDAG00000006694,ENSFDAG00000009523,ENSFDAG00000012915,ENSFDAG00000018464,ENSFDAG00000020960,ENSFDAG00000021176	Promoters_Heart_10763,Promoters_Heart_11937,Promoters_Heart_16170,Promoters_Heart_19060,Promoters_Heart_19061,Promoters_Heart_6543,Promoters_Heart_6547,Promoters_Heart_6548,Promoters_Heart_8934,Promoters_Heart_9347,Promoters_Heart_9887

### Sheet: Heart promoters down ancestral mole-rats
GO	Name	Binom Enrichment	# foreground regions	# expected regions	Binom BH p-value	Hyper Enrichment	# foreground genes	# expected genes	Hyper BH p-value	Genes	Regions
GO:0060033	anatomical structure regression	7.31026	9	1.23115	0.0166	6.42577	6	0.93374	0.0335	Amh,Flt1,Gli1,Smad5,Spi1,Wnt7b	Promoters_Heart_12028,Promoters_Heart_17033,Promoters_Heart_2044,Promoters_Heart_2045,Promoters_Heart_2481,Promoters_Heart_2484,Promoters_Heart_5706,Promoters_Heart_7633,Promoters_Heart_7636
GO:0030279	negative regulation of ossification	4.08665	13	3.18109	0.0395	5.08707	9	1.76919	0.0166	Bcor,Chsy1,Dkk1,Ecm1,Grem1,Kremen1,Nfe2,P2ry2,Sox9	Promoters_Heart_10821,Promoters_Heart_12192,Promoters_Heart_13684,Promoters_Heart_19051,Promoters_Heart_19340,Promoters_Heart_19342,Promoters_Heart_19343,Promoters_Heart_22408,Promoters_Heart_22417,Promoters_Heart_2608,Promoters_Heart_4137,Promoters_Heart_7908,Promoters_Heart_7909
GO:0070168	negative regulation of biomineral tissue development	5.5838	9	1.61181	0.0449	6.47445	7	1.08117	0.0169	Bcor,Ecm1,Grem1,Hey1,Nfe2,Nos3,Sox9	Promoters_Heart_12192,Promoters_Heart_12996,Promoters_Heart_13684,Promoters_Heart_15818,Promoters_Heart_22408,Promoters_Heart_22417,Promoters_Heart_4137,Promoters_Heart_7908,Promoters_Heart_7909
GO:0060669	embryonic placenta morphogenesis	12.3708	5	0.404177	0.0466	10.1741	4	0.393154	0.0417	Igf2,Trim28,Vcam1,Wnt7b	Promoters_Heart_13912,Promoters_Heart_15490,Promoters_Heart_19823,Promoters_Heart_7633,Promoters_Heart_7636
