## Supplementary material for "Phylogenetic modeling of enhancer shifts in African mole-rats reveals regulatory changes associated with tissue-specific traits": Table S8

### Sheet: Liver enhancers up ancestral mole-rats
Motif Name	Consensus	P-value	Log P-value	q-value (Benjamini)	# of Target Sequences with Motif(of 2805)	% of Target Sequences with Motif	# of Background Sequences with Motif(of 47288)	% of Background Sequences with Motif
Nur77(NR)/K562-NR4A1-ChIP-Seq(GSE31363)/Homer	TGACCTTTNCNT	1e-10	-25.27	0	214	7.63%	2184.7	4.62%
FOXP1(Forkhead)/H9-FOXP1-ChIP-Seq(GSE31006)/Homer	NYYTGTTTACHN	1e-10	-24.7	0	427	15.22%	5184.8	10.98%
Hnf1(Homeobox)/Liver-Foxa2-Chip-Seq(GSE25694)/Homer	GGTTAAWCATTAA	1e-09	-21.99	0	198	7.06%	2060.1	4.36%
HNF4a(NR),DR1/HepG2-HNF4a-ChIP-Seq(GSE25021)/Homer	CARRGKBCAAAGTYCA	1e-07	-17.88	0	494	17.61%	6501.2	13.76%
NF1:FOXA1(CTF,Forkhead)/LNCAP-FOXA1-ChIP-Seq(GSE27824)/Homer	WNTGTTTRYTTTGGCA	1e-07	-17.48	0	82	2.92%	689.5	1.46%
PGR(NR)/EndoStromal-PGR-ChIP-Seq(GSE69539)/Homer	AAGAACATWHTGTTC	1e-06	-16.09	0	242	8.63%	2860	6.05%
HNF1b(Homeobox)/PDAC-HNF1B-ChIP-Seq(GSE64557)/Homer	GTTAATNATTAA	1e-06	-15.15	0	187	6.67%	2120.1	4.49%
Foxa2(Forkhead)/Liver-Foxa2-ChIP-Seq(GSE25694)/Homer	CYTGTTTACWYW	1e-06	-14.95	0	697	24.85%	9832.5	20.81%
Esrrb(NR)/mES-Esrrb-ChIP-Seq(GSE11431)/Homer	KTGACCTTGA	1e-06	-14.31	0.0001	545	19.43%	7495.3	15.87%
CEBP(bZIP)/ThioMac-CEBPb-ChIP-Seq(GSE21512)/Homer	ATTGCGCAAC	1e-05	-12.7	0.0003	557	19.86%	7791.5	16.49%
Atf3(bZIP)/GBM-ATF3-ChIP-Seq(GSE33912)/Homer	DATGASTCATHN	1e-05	-12.26	0.0004	503	17.93%	6979.2	14.77%
Foxo3(Forkhead)/U2OS-Foxo3-ChIP-Seq(E-MTAB-2701)/Homer	DGTAAACA	1e-05	-12.2	0.0004	638	22.75%	9102.6	19.27%
Fos(bZIP)/TSC-Fos-ChIP-Seq(GSE110950)/Homer	NDATGASTCAYN	1e-05	-11.91	0.0005	451	16.08%	6197.5	13.12%
Fox:Ebox(Forkhead,bHLH)/Panc1-Foxa2-ChIP-Seq(GSE47459)/Homer	NNNVCTGWGYAAACASN	1e-05	-11.55	0.0007	821	29.27%	12081.3	25.57%
Foxa3(Forkhead)/Liver-Foxa3-ChIP-Seq(GSE77670)/Homer	BSNTGTTTACWYWGN	0.0001	-11.4	0.0008	325	11.59%	4302.4	9.11%
PPARa(NR),DR1/Liver-Ppara-ChIP-Seq(GSE47954)/Homer	VNAGGKCAAAGGTCA	0.0001	-11.37	0.0008	860	30.66%	12727.8	26.94%
TR4(NR),DR1/Hela-TR4-ChIP-Seq(GSE24685)/Homer	GAGGTCAAAGGTCA	0.0001	-10.81	0.0012	99	3.53%	1055.8	2.24%
WRKY71(WRKY)/col-WRKY71-DAP-Seq(GSE60143)/Homer	CKTTGACYWW	0.0001	-10.44	0.0016	511	18.22%	7237	15.32%
WRKY22(WRKY)/colamp-WRKY22-DAP-Seq(GSE60143)/Homer	WWAAAGTCAACK	0.0001	-10.18	0.002	433	15.44%	6037.7	12.78%
Fra1(bZIP)/BT549-Fra1-ChIP-Seq(GSE46166)/Homer	NNATGASTCATH	0.0001	-10.17	0.002	419	14.94%	5820.2	12.32%
WRKY65(WRKY)/colamp-WRKY65-DAP-Seq(GSE60143)/Homer	AWWWAGTCAACG	0.0001	-9.96	0.0023	339	12.09%	4602.8	9.74%
Rfx1(HTH)/NPC-H3K4me1-ChIP-Seq(GSE16256)/Homer	KGTTGCCATGGCAA	0.0001	-9.736	0.0027	156	5.56%	1887.9	4.00%
GRE(NR),IR3/RAW264.7-GRE-ChIP-Seq(Unpublished)/Homer	VAGRACAKWCTGTYC	0.0001	-9.612	0.0029	204	7.27%	2591.9	5.49%
NF1(CTF)/LNCAP-NF1-ChIP-Seq(Unpublished)/Homer	CYTGGCABNSTGCCAR	0.0001	-9.595	0.0029	324	11.55%	4396.3	9.31%
ERRg(NR)/Kidney-ESRRG-ChIP-Seq(GSE104905)/Homer	GTGACCTTGRVN	0.0001	-9.415	0.0033	639	22.78%	9349.6	19.79%
Fra2(bZIP)/Striatum-Fra2-ChIP-Seq(GSE43429)/Homer	GGATGACTCATC	0.0001	-9.287	0.0036	347	12.37%	4769.6	10.10%
WRKY20(WRKY)/col-WRKY20-DAP-Seq(GSE60143)/Homer	CKTTGACYWD	0.001	-9.208	0.0037	484	17.25%	6908.2	14.62%
WRKY3(WRKY)/col-WRKY3-DAP-Seq(GSE60143)/Homer	NCKTTGACYDDN	0.001	-9.176	0.0037	420	14.97%	5908.8	12.51%
WRKY75(WRKY)/col-WRKY75-DAP-Seq(GSE60143)/Homer	CGTTGACTWW	0.001	-9.107	0.0038	601	21.43%	8770.1	18.56%
RFX(HTH)/K562-RFX3-ChIP-Seq(SRA012198)/Homer	CGGTTGCCATGGCAAC	0.001	-9.067	0.0039	60	2.14%	589.2	1.25%
RUNX(Runt)/HPC7-Runx1-ChIP-Seq(GSE22178)/Homer	SAAACCACAG	0.001	-9.04	0.0039	529	18.86%	7632.4	16.16%
Stat3(Stat)/mES-Stat3-ChIP-Seq(GSE11431)/Homer	CTTCCGGGAA	0.001	-9.012	0.0039	395	14.08%	5531.3	11.71%
FOXK2(Forkhead)/U2OS-FOXK2-ChIP-Seq(E-MTAB-2204)/Homer	SCHTGTTTACAT	0.001	-8.95	0.004	554	19.75%	8036.8	17.01%
WRKY29(WRKY)/colamp-WRKY29-DAP-Seq(GSE60143)/Homer	MGTTGACTTT	0.001	-8.937	0.004	656	23.39%	9665.5	20.46%
WRKY26(WRKY)/colamp-WRKY26-DAP-Seq(GSE60143)/Homer	CGTTGACTWDKN	0.001	-8.898	0.004	359	12.80%	4981.8	10.55%
WRKY14(WRKY)/colamp-WRKY14-DAP-Seq(GSE60143)/Homer	NCGTTGACTTTN	0.001	-8.718	0.0046	353	12.58%	4901.6	10.38%
WRKY24(WRKY)/colamp-WRKY24-DAP-Seq(GSE60143)/Homer	CGTTGACTWW	0.001	-8.65	0.0048	540	19.25%	7840.6	16.60%
WRKY31(WRKY)/colamp-WRKY31-DAP-Seq(GSE60143)/Homer	NCGTTGACTWWK	0.001	-8.611	0.0048	463	16.51%	6626.5	14.03%
WRKY15(WRKY)/col-WRKY15-DAP-Seq(GSE60143)/Homer	VGTTGACTWW	0.001	-8.61	0.0048	622	22.17%	9152	19.37%
NFIL3(bZIP)/HepG2-NFIL3-ChIP-Seq(Encode)/Homer	VTTACGTAAYNNNNN	0.001	-8.582	0.0048	512	18.25%	7402.4	15.67%
WRKY40(WRKY)/colamp-WRKY40-DAP-Seq(GSE60143)/Homer	AHWAGTCAAC	0.001	-8.552	0.0048	401	14.30%	5659.4	11.98%
WRKY6(WRKY)/colamp-WRKY6-DAP-Seq(GSE60143)/Homer	NCGTTGACTWWD	0.001	-8.494	0.0049	558	19.89%	8140	17.23%
WRKY43(WRKY)/colamp-WRKY43-DAP-Seq(GSE60143)/Homer	NCGTTGACTTTT	0.001	-8.452	0.005	264	9.41%	3554.3	7.52%
EAR2(NR)/K562-NR2F6-ChIP-Seq(Encode)/Homer	NRBCARRGGTCA	0.001	-8.391	0.0052	920	32.80%	14001	29.64%
ATHB34(ZFHD)/colamp-ATHB34-DAP-Seq(GSE60143)/Homer	TRATTARS	0.001	-8.368	0.0052	685	24.42%	10186.4	21.56%
WRKY45(WRKY)/col-WRKY45-DAP-Seq(GSE60143)/Homer	HNNNKTTGACTWWNH	0.001	-8.295	0.0055	319	11.37%	4406.3	9.33%
WRKY33(WRKY)/col-WRKY33-DAP-Seq(GSE60143)/Homer	CGTTGACYAW	0.001	-8.187	0.006	484	17.25%	6993.3	14.80%
Ets1-distal(ETS)/CD4+-PolII-ChIP-Seq(Barski_et_al.)/Homer	MACAGGAAGT	0.001	-8.14	0.0061	284	10.12%	3879.8	8.21%
CEBP:AP1(bZIP)/ThioMac-CEBPb-ChIP-Seq(GSE21512)/Homer	DRTGTTGCAA	0.001	-8.053	0.0065	616	21.96%	9109	19.28%
BATF(bZIP)/Th17-BATF-ChIP-Seq(GSE39756)/Homer	DATGASTCAT	0.001	-7.966	0.007	474	16.90%	6854.2	14.51%
X-box(HTH)/NPC-H3K4me1-ChIP-Seq(GSE16256)/Homer	GGTTGCCATGGCAA	0.001	-7.811	0.008	90	3.21%	1028.9	2.18%
STAT1(Stat)/HelaS3-STAT1-ChIP-Seq(GSE12782)/Homer	NATTTCCNGGAAAT	0.001	-7.778	0.0081	277	9.88%	3796.5	8.04%
RXR(NR),DR1/3T3L1-RXR-ChIP-Seq(GSE13511)/Homer	TAGGGCAAAGGTCA	0.001	-7.732	0.0083	846	30.16%	12865.6	27.23%
GRE(NR),IR3/A549-GR-ChIP-Seq(GSE32465)/Homer	NRGVACABNVTGTYCY	0.001	-7.723	0.0083	112	3.99%	1341.5	2.84%
Rfx2(HTH)/LoVo-RFX2-ChIP-Seq(GSE49402)/Homer	GTTGCCATGGCAACM	0.001	-7.234	0.0132	65	2.32%	704.8	1.49%
JunB(bZIP)/DendriticCells-Junb-ChIP-Seq(GSE36099)/Homer	RATGASTCAT	0.001	-6.955	0.0171	395	14.08%	5695.4	12.06%
STAT5(Stat)/mCD4+-Stat5-ChIP-Seq(GSE12346)/Homer	RTTTCTNAGAAA	0.01	-6.873	0.0183	312	11.12%	4402.7	9.32%
TEAD(TEA)/Fibroblast-PU.1-ChIP-Seq(Unpublished)/Homer	YCWGGAATGY	0.01	-6.632	0.0229	548	19.54%	8161	17.28%
Bcl6(Zf)/Liver-Bcl6-ChIP-Seq(GSE31578)/Homer	NNNCTTTCCAGGAAA	0.01	-6.564	0.0241	1040	37.08%	16197.4	34.29%
PPARE(NR),DR1/3T3L1-Pparg-ChIP-Seq(GSE13511)/Homer	TGACCTTTGCCCCA	0.01	-6.417	0.0274	738	26.31%	11257.7	23.83%
AP-1(bZIP)/ThioMac-PU.1-ChIP-Seq(GSE21512)/Homer	VTGACTCATC	0.01	-6.326	0.0295	525	18.72%	7823.3	16.56%
WRKY50(WRKY)/col-WRKY50-DAP-Seq(GSE60143)/Homer	NNTTGACTWNNGNNN	0.01	-6.222	0.0322	653	23.28%	9899.4	20.96%
dHNF4(NR)/Fly-HNF4-ChIP-Seq(GSE73675)/Homer	GGTCCAAAGTCCAMT	0.01	-6.16	0.0337	68	2.42%	780.8	1.65%
Jun-AP1(bZIP)/K562-cJun-ChIP-Seq(GSE31477)/Homer	GATGASTCATCN	0.01	-6.134	0.0341	165	5.88%	2198.7	4.65%
RORa(NR)/Liver-Rora-ChIP-Seq(GSE101115)/Homer	AAWCTAGGTCARDNN	0.01	-6.121	0.0341	130	4.63%	1676.1	3.55%
Bach1(bZIP)/K562-Bach1-ChIP-Seq(GSE31477)/Homer	AWWNTGCTGAGTCAT	0.01	-6.115	0.0341	47	1.68%	495.5	1.05%
HLF(bZIP)/HSC-HLF.Flag-ChIP-Seq(GSE69817)/Homer	RTTATGYAAB	0.01	-6.092	0.0341	661	23.57%	10044.5	21.26%
WRKY42(WRKY)/colamp-WRKY42-DAP-Seq(GSE60143)/Homer	NAAAGTCAACGN	0.01	-6.075	0.0341	209	7.45%	2870.3	6.08%
ETS:E-box(ETS,bHLH)/HPC7-Scl-ChIP-Seq(GSE22178)/Homer	AGGAARCAGCTG	0.01	-5.951	0.038	85	3.03%	1028.9	2.18%
WRKY25(WRKY)/colamp-WRKY25-DAP-Seq(GSE60143)/Homer	NNNNHRGTCAAMNNN	0.01	-5.928	0.0383	701	24.99%	10714.6	22.68%
AT3G10030(Trihelix)/colamp-AT3G10030-DAP-Seq(GSE60143)/Homer	GCCGTTAA	0.01	-5.839	0.0413	363	12.94%	5290.1	11.20%
ATHB24(ZFHD)/colamp-ATHB24-DAP-Seq(GSE60143)/Homer	TAATTAAS	0.01	-5.73	0.0454	624	22.25%	9487.5	20.08%
FOXK1(Forkhead)/HEK293-FOXK1-ChIP-Seq(GSE51673)/Homer	NVWTGTTTAC	0.01	-5.647	0.0486	831	29.63%	12876.5	27.26%
Hoxb4(Homeobox)/ES-Hoxb4-ChIP-Seq(GSE34014)/Homer	TGATTRATGGCY	0.01	-5.64	0.0486	164	5.85%	2213.8	4.69%
ARE(NR)/LNCAP-AR-ChIP-Seq(GSE27824)/Homer	RGRACASNSTGTYCYB	0.01	-5.604	0.0494	209	7.45%	2903.1	6.15%
WRKY27(WRKY)/colamp-WRKY27-DAP-Seq(GSE60143)/Homer	NHGTTGACYTWD	0.01	-5.597	0.0494	595	21.21%	9033.7	19.12%
NF1-halfsite(CTF)/LNCaP-NF1-ChIP-Seq(Unpublished)/Homer	YTGCCAAG	0.01	-5.588	0.0494	1204	42.92%	19060.2	40.35%

### Sheet: Liver enhancers down ancestral mole-rats
Motif Name	Consensus	P-value	Log P-value	q-value (Benjamini)	# of Target Sequences with Motif(of 2640)	% of Target Sequences with Motif	# of Background Sequences with Motif(of 47435)	% of Background Sequences with Motif
EWS:ERG-fusion(ETS)/CADO_ES1-EWS:ERG-ChIP-Seq(SRA014231)/Homer	ATTTCCTGTN	1e-10	-23.08	0	733	0.2777	10578.1	0.223
EWS:FLI1-fusion(ETS)/SK_N_MC-EWS:FLI1-ChIP-Seq(SRA014231)/Homer	VACAGGAAAT	1e-08	-18.51	0	517	0.1958	7288.3	0.1536
ELF3(ETS)/PDAC-ELF3-ChIP-Seq(GSE64557)/Homer	ANCAGGAAGT	1e-07	-18.24	0	690	0.2614	10163.6	0.2142
Ets1-distal(ETS)/CD4+-PolII-ChIP-Seq(Barski_et_al.)/Homer	MACAGGAAGT	1e-07	-18.11	0	333	0.1261	4372	0.0922
Etv2(ETS)/ES-ER71-ChIP-Seq(GSE59402)/Homer	NNAYTTCCTGHN	1e-07	-17.83	0	825	0.3125	12471.7	0.2629
Fli1(ETS)/CD8-FLI-ChIP-Seq(GSE20898)/Homer	NRYTTCCGGH	1e-07	-17.31	0	854	0.3235	13004.3	0.2741
PU.1(ETS)/ThioMac-PU.1-ChIP-Seq(GSE21512)/Homer	AGAGGAAGTG	1e-07	-16.56	0	468	0.1773	6604.4	0.1392
NFkB-p65(RHD)/GM12787-p65-ChIP-Seq(GSE19485)/Homer	WGGGGATTTCCC	1e-05	-13.18	0.0002	417	0.158	5979.8	0.126
GABPA(ETS)/Jurkat-GABPa-ChIP-Seq(GSE17954)/Homer	RACCGGAAGT	0.0001	-11.2	0.0015	712	0.2697	11073.5	0.2334
ELF5(ETS)/T47D-ELF5-ChIP-Seq(GSE30407)/Homer	ACVAGGAAGT	0.0001	-11.06	0.0016	638	0.2417	9824.2	0.2071
ETS1(ETS)/Jurkat-ETS1-ChIP-Seq(GSE17954)/Homer	ACAGGAAGTG	0.0001	-10.78	0.0019	832	0.3152	13177.9	0.2778
Fosl2(bZIP)/3T3L1-Fosl2-ChIP-Seq(GSE56872)/Homer	NATGASTCABNN	0.0001	-10.19	0.0031	260	0.0985	3624.9	0.0764
Mef2d(MADS)/Retina-Mef2d-ChIP-Seq(GSE61391)/Homer	GCTATTTTTAGC	0.0001	-10.18	0.0031	209	0.0792	2817.9	0.0594
NF1:FOXA1(CTF,Forkhead)/LNCAP-FOXA1-ChIP-Seq(GSE27824)/Homer	WNTGTTTRYTTTGGCA	0.0001	-10.03	0.0032	70	0.0265	742.3	0.0156
AP-1(bZIP)/ThioMac-PU.1-ChIP-Seq(GSE21512)/Homer	VTGACTCATC	0.0001	-9.867	0.0035	582	0.2205	8978.3	0.1893
Fra2(bZIP)/Striatum-Fra2-ChIP-Seq(GSE43429)/Homer	GGATGACTCATC	0.001	-9.203	0.0063	374	0.1417	5546.8	0.1169
Atf7(bZIP)/3T3L1-Atf7-ChIP-Seq(GSE56872)/Homer	NGRTGACGTCAY	0.001	-9.117	0.0065	345	0.1307	5074.6	0.107
Fra1(bZIP)/BT549-Fra1-ChIP-Seq(GSE46166)/Homer	NNATGASTCATH	0.001	-9.053	0.0065	442	0.1674	6689.6	0.141
Atf3(bZIP)/GBM-ATF3-ChIP-Seq(GSE33912)/Homer	DATGASTCATHN	0.001	-8.477	0.011	520	0.197	8053.3	0.1698
PU.1:IRF8(ETS:IRF)/pDC-Irf8-ChIP-Seq(GSE66899)/Homer	GGAAGTGAAAST	0.001	-8.185	0.014	207	0.0784	2895.9	0.061
Atoh1(bHLH)/Cerebellum-Atoh1-ChIP-Seq(GSE22111)/Homer	VNRVCAGCTGGY	0.001	-7.845	0.0188	826	0.3129	13385.5	0.2822
Atf2(bZIP)/3T3L1-Atf2-ChIP-Seq(GSE56872)/Homer	NRRTGACGTCAT	0.001	-7.532	0.0245	235	0.089	3387.2	0.0714
JunB(bZIP)/DendriticCells-Junb-ChIP-Seq(GSE36099)/Homer	RATGASTCAT	0.001	-7.318	0.029	429	0.1625	6622.8	0.1396
Tcf3(HMG)/mES-Tcf3-ChIP-Seq(GSE11724)/Homer	ASWTCAAAGG	0.001	-7.111	0.0342	254	0.0962	3726.6	0.0786
ELF1(ETS)/Jurkat-ELF1-ChIP-Seq(SRA014231)/Homer	AVCCGGAAGT	0.001	-7.08	0.0342	361	0.1367	5501.2	0.116
BATF(bZIP)/Th17-BATF-ChIP-Seq(GSE39756)/Homer	DATGASTCAT	0.001	-7.078	0.0342	506	0.1917	7951.3	0.1676
c-Jun-CRE(bZIP)/K562-cJun-ChIP-Seq(GSE31477)/Homer	ATGACGTCATCY	0.001	-7.002	0.0342	227	0.086	3293.6	0.0694
Dorsal(RHD)/Embryo-dl-ChIP-Seq(GSE65441)/Homer	GGGAAAAMCCCG	0.001	-6.933	0.035	150	0.0568	2061.3	0.0435
Nur77(NR)/K562-NR4A1-ChIP-Seq(GSE31363)/Homer	TGACCTTTNCNT	0.01	-6.857	0.0365	171	0.0648	2399.7	0.0506
HSF6(HSF)/col-HSF6-DAP-Seq(GSE60143)/Homer	TTYTAGAAGCTTCTA	0.01	-6.666	0.0427	207	0.0784	2991.3	0.0631
NeuroD1(bHLH)/Islet-NeuroD1-ChIP-Seq(GSE30298)/Homer	GCCATCTGTT	0.01	-6.646	0.0427	653	0.2473	10523.4	0.2218
EHF(ETS)/LoVo-EHF-ChIP-Seq(GSE49402)/Homer	AVCAGGAAGT	0.01	-6.525	0.0461	1039	0.3936	17296.6	0.3646
ARE(NR)/LNCAP-AR-ChIP-Seq(GSE27824)/Homer	RGRACASNSTGTYCYB	0.01	-6.52	0.0461	221	0.0837	3229.9	0.0681
HLH-1(bHLH)/cElegans-Embryo-HLH1-ChIP-Seq(modEncode)/Homer	RACAGCTGTTBH	0.01	-6.475	0.0461	620	0.2348	9973.6	0.2102
Elk1(ETS)/Hela-Elk1-ChIP-Seq(GSE31477)/Homer	HACTTCCGGY	0.01	-6.457	0.0461	384	0.1455	5944.1	0.1253
Tcf21(bHLH)/ArterySmoothMuscle-Tcf21-ChIP-Seq(GSE61369)/Homer	NAACAGCTGG	0.01	-6.441	0.0461	726	0.275	11814.2	0.249
BHLHA15(bHLH)/NIH3T3-BHLHB8.HA-ChIP-Seq(GSE119782)/Homer	NAMCAGCTGK	0.01	-6.439	0.0461	1023	0.3875	17025.1	0.3589
Elk4(ETS)/Hela-Elk4-ChIP-Seq(GSE31477)/Homer	NRYTTCCGGY	0.01	-6.418	0.0461	382	0.1447	5914.8	0.1247

### Sheet: Heart  enhancers up ancestral mole-rats
Motif Name	Consensus	P-value	Log P-value	q-value (Benjamini)	# of Target Sequences with Motif(of 3579)	% of Target Sequences with Motif	# of Background Sequences with Motif(of 46378)	% of Background Sequences with Motif
Mef2d(MADS)/Retina-Mef2d-ChIP-Seq(GSE61391)/Homer	GCTATTTTTAGC	1e-22	-52.23	0	306	8.55%	2096.3	4.52%
Mef2a(MADS)/HL1-Mef2a.biotin-ChIP-Seq(GSE21529)/Homer	CYAAAAATAG	1e-20	-47.33	0	554	15.48%	4723.3	10.18%
Mef2b(MADS)/HEK293-Mef2b.V5-ChIP-Seq(GSE67450)/Homer	GCTATTTTTGGM	1e-14	-33.92	0	964	26.93%	9822.8	21.17%
Mef2c(MADS)/GM12878-Mef2c-ChIP-Seq(GSE32465)/Homer	DCYAAAAATAGM	1e-12	-29.87	0	583	16.29%	5539.4	11.94%
GRE(NR),IR3/RAW264.7-GRE-ChIP-Seq(Unpublished)/Homer	VAGRACAKWCTGTYC	1e-09	-20.8	0	270	7.54%	2355.5	5.08%
Nur77(NR)/K562-NR4A1-ChIP-Seq(GSE31363)/Homer	TGACCTTTNCNT	1e-08	-20.18	0	222	6.20%	1862.9	4.01%
Esrrb(NR)/mES-Esrrb-ChIP-Seq(GSE11431)/Homer	KTGACCTTGA	1e-08	-19.06	0	664	18.55%	6908.8	14.89%
GRE(NR),IR3/A549-GR-ChIP-Seq(GSE32465)/Homer	NRGVACABNVTGTYCY	1e-07	-18.11	0	165	4.61%	1320.9	2.85%
ERRg(NR)/Kidney-ESRRG-ChIP-Seq(GSE104905)/Homer	GTGACCTTGRVN	1e-07	-16.39	0	811	22.66%	8810.7	18.99%
Gata1(Zf)/K562-GATA1-ChIP-Seq(GSE18829)/Homer	SAGATAAGRV	1e-07	-16.21	0	593	16.57%	6205.9	13.37%
SOC1(MADS)/Seedling-SOC1-ChIP-Seq(GSE45846)/Homer	TWCCAWWTWTGG	1e-06	-15.97	0	429	11.99%	4297.1	9.26%
ARE(NR)/LNCAP-AR-ChIP-Seq(GSE27824)/Homer	RGRACASNSTGTYCYB	1e-06	-15.02	0	284	7.94%	2685.3	5.79%
MyoD(bHLH)/Myotube-MyoD-ChIP-Seq(GSE21614)/Homer	RRCAGCTGYTSY	1e-06	-14.91	0	750	20.96%	8157	17.58%
PQM-1(?)/cElegans-L3-ChIP-Seq(modEncode)/Homer	ACTGATAAGA	1e-06	-14.32	0	410	11.46%	4148.3	8.94%
NF1(CTF)/LNCAP-NF1-ChIP-Seq(Unpublished)/Homer	CYTGGCABNSTGCCAR	1e-05	-13.64	0.0001	412	11.51%	4202.8	9.06%
Ets1-distal(ETS)/CD4+-PolII-ChIP-Seq(Barski_et_al.)/Homer	MACAGGAAGT	1e-05	-13.35	0.0001	368	10.28%	3705.2	7.99%
Gata2(Zf)/K562-GATA2-ChIP-Seq(GSE18829)/Homer	BBCTTATCTS	1e-05	-13.09	0.0001	653	18.25%	7091.9	15.28%
PGR(NR)/EndoStromal-PGR-ChIP-Seq(GSE69539)/Homer	AAGAACATWHTGTTC	1e-05	-11.84	0.0004	254	7.10%	2464.5	5.31%
ELF3(ETS)/PDAC-ELF3-ChIP-Seq(GSE64557)/Homer	ANCAGGAAGT	0.0001	-11.46	0.0006	753	21.04%	8410.3	18.13%
FOXP1(Forkhead)/H9-FOXP1-ChIP-Seq(GSE31006)/Homer	NYYTGTTTACHN	0.0001	-11.24	0.0007	431	12.04%	4542.6	9.79%
Fra1(bZIP)/BT549-Fra1-ChIP-Seq(GSE46166)/Homer	NNATGASTCATH	0.0001	-10.25	0.0017	494	13.80%	5348.4	11.53%
NFkB-p65-Rel(RHD)/ThioMac-LPS-Expression(GSE23622)/Homer	GGAAATTCCC	0.0001	-10.08	0.0019	68	1.90%	510.1	1.10%
Tbx20(T-box)/Heart-Tbx20-ChIP-Seq(GSE29636)/Homer	GGTGYTGACAGS	0.0001	-10.05	0.0019	227	6.34%	2228.3	4.80%
EWS:ERG-fusion(ETS)/CADO_ES1-EWS:ERG-ChIP-Seq(SRA014231)/Homer	ATTTCCTGTN	0.0001	-9.829	0.0023	768	21.46%	8711.9	18.78%
Stat3(Stat)/mES-Stat3-ChIP-Seq(GSE11431)/Homer	CTTCCGGGAA	0.0001	-9.753	0.0023	476	13.30%	5162.5	11.13%
CArG(MADS)/PUER-Srf-ChIP-Seq(Sullivan_et_al.)/Homer	CCATATATGGNM	0.0001	-9.649	0.0025	298	8.33%	3062.7	6.60%
COUP-TFII(NR)/K562-NR2F1-ChIP-Seq(Encode)/Homer	GKBCARAGGTCA	0.0001	-9.393	0.0031	1219	34.06%	14383.4	31.00%
NF1-halfsite(CTF)/LNCaP-NF1-ChIP-Seq(Unpublished)/Homer	YTGCCAAG	0.0001	-9.36	0.0031	1519	42.44%	18204	39.23%
AGL13(MADS)/col-AGL13-DAP-Seq(GSE60143)/Homer	TWCCAWWTWTGGWAA	0.001	-9.047	0.0041	66	1.84%	510.4	1.10%
AP-1(bZIP)/ThioMac-PU.1-ChIP-Seq(GSE21512)/Homer	VTGACTCATC	0.001	-9.027	0.0041	641	17.91%	7211.1	15.54%
HLH-1(bHLH)/cElegans-Embryo-HLH1-ChIP-Seq(modEncode)/Homer	RACAGCTGTTBH	0.001	-8.481	0.0067	746	20.84%	8545.4	18.42%
AGL6(MADS)/col-AGL6-DAP-Seq(GSE60143)/Homer	TTWCCWWAWWDGGWA	0.001	-8.461	0.0067	150	4.19%	1422	3.06%
GATA:SCL(Zf,bHLH)/Ter119-SCL-ChIP-Seq(GSE18720)/Homer	CRGCTGBNGNSNNSAGATAA	0.001	-8.451	0.0067	120	3.35%	1092.1	2.35%
Unknown5/Drosophila-Promoters/Homer	GCTGATAASV	0.001	-8.366	0.0069	520	14.53%	5783.5	12.46%
EAR2(NR)/K562-NR2F6-ChIP-Seq(Encode)/Homer	NRBCARRGGTCA	0.001	-8.355	0.0069	1132	31.63%	13382.1	28.84%
Gata4(Zf)/Heart-Gata4-ChIP-Seq(GSE35151)/Homer	NBWGATAAGR	0.001	-8.049	0.0089	942	26.32%	11022.6	23.76%
Fra2(bZIP)/Striatum-Fra2-ChIP-Seq(GSE43429)/Homer	GGATGACTCATC	0.001	-7.932	0.0098	407	11.37%	4447.9	9.59%
Tcf3(HMG)/mES-Tcf3-ChIP-Seq(GSE11724)/Homer	ASWTCAAAGG	0.001	-7.811	0.0107	271	7.57%	2838.4	6.12%
Stat3+il21(Stat)/CD4-Stat3-ChIP-Seq(GSE19198)/Homer	SVYTTCCNGGAARB	0.001	-7.676	0.012	675	18.86%	7734.1	16.67%
Atf3(bZIP)/GBM-ATF3-ChIP-Seq(GSE33912)/Homer	DATGASTCATHN	0.001	-7.67	0.012	576	16.09%	6517.8	14.05%
bZIP69(bZIP)/col-bZIP69-DAP-Seq(GSE60143)/Homer	GACAGCTGKCAW	0.001	-7.408	0.0149	133	3.72%	1270.3	2.74%
X-box(HTH)/NPC-H3K4me1-ChIP-Seq(GSE16256)/Homer	GGTTGCCATGGCAA	0.001	-7.379	0.0149	102	2.85%	929.1	2.00%
Fos(bZIP)/TSC-Fos-ChIP-Seq(GSE110950)/Homer	NDATGASTCAYN	0.001	-7.295	0.0159	507	14.17%	5702.5	12.29%
RFX(HTH)/K562-RFX3-ChIP-Seq(SRA012198)/Homer	CGGTTGCCATGGCAAC	0.001	-7.235	0.0165	68	1.90%	570.6	1.23%
ELF5(ETS)/T47D-ELF5-ChIP-Seq(GSE30407)/Homer	ACVAGGAAGT	0.001	-7.049	0.0194	700	19.56%	8097	17.45%
ANAC096(NAC)/colamp-ANAC096-DAP-Seq(GSE60143)/Homer	TACTTGWNNNWCAAG	0.001	-7.025	0.0195	505	14.11%	5698.5	12.28%
Foxo3(Forkhead)/U2OS-Foxo3-ChIP-Seq(E-MTAB-2701)/Homer	DGTAAACA	0.001	-7.02	0.0195	691	19.31%	7988.3	17.22%
BATF(bZIP)/Th17-BATF-ChIP-Seq(GSE39756)/Homer	DATGASTCAT	0.001	-7.017	0.0195	556	15.54%	6323.7	13.63%
SVP(MADS)/col-SVP-DAP-Seq(GSE60143)/Homer	ANTTWCCHAATTTGG	0.001	-6.969	0.0195	549	15.34%	6241.2	13.45%
ANAC005(NAC)/col-ANAC005-DAP-Seq(GSE60143)/Homer	WVCTTVTWNHABAAG	0.001	-6.937	0.0195	441	12.32%	4925.3	10.61%
WRKY20(WRKY)/col-WRKY20-DAP-Seq(GSE60143)/Homer	CKTTGACYWD	0.01	-6.885	0.0202	535	14.95%	6076.2	13.10%
TEAD2(TEA)/Py2T-Tead2-ChIP-Seq(GSE55709)/Homer	CCWGGAATGY	0.01	-6.878	0.0202	490	13.69%	5526.2	11.91%
TEAD(TEA)/Fibroblast-PU.1-ChIP-Seq(Unpublished)/Homer	YCWGGAATGY	0.01	-6.875	0.0202	647	18.08%	7457	16.07%
Myf5(bHLH)/GM-Myf5-ChIP-Seq(GSE24852)/Homer	BAACAGCTGT	0.01	-6.84	0.0202	663	18.52%	7658	16.50%
Rfx1(HTH)/NPC-H3K4me1-ChIP-Seq(GSE16256)/Homer	KGTTGCCATGGCAA	0.01	-6.83	0.0202	176	4.92%	1781.5	3.84%
MafF(bZIP)/HepG2-MafF-ChIP-Seq(GSE31477)/Homer	HWWGTCAGCAWWTTT	0.01	-6.798	0.0202	271	7.57%	2893.6	6.24%
EWS:FLI1-fusion(ETS)/SK_N_MC-EWS:FLI1-ChIP-Seq(SRA014231)/Homer	VACAGGAAAT	0.01	-6.552	0.0252	556	15.54%	6361.6	13.71%
Fox:Ebox(Forkhead,bHLH)/Panc1-Foxa2-ChIP-Seq(GSE47459)/Homer	NNNVCTGWGYAAACASN	0.01	-6.454	0.0273	914	25.54%	10827.4	23.33%
Dorsal(RHD)/Embryo-dl-ChIP-Seq(GSE65441)/Homer	GGGAAAAMCCCG	0.01	-6.337	0.0302	164	4.58%	1665	3.59%
GRF9(GRF)/colamp-GRF9-DAP-Seq(GSE60143)/Homer	NWCTGACANNNNNNN	0.01	-6.155	0.0356	871	24.34%	10318.3	22.24%
Ap4(bHLH)/AML-Tfap4-ChIP-Seq(GSE45738)/Homer	NAHCAGCTGD	0.01	-6.141	0.0356	1101	30.76%	13222.2	28.50%
NST1(NAC)/colamp-NST1-DAP-Seq(GSE60143)/Homer	WRCTTRWWNWWYAAG	0.01	-6.062	0.0378	679	18.97%	7927.7	17.09%
EBF(EBF)/proBcell-EBF-ChIP-Seq(GSE21978)/Homer	DGTCCCYRGGGA	0.01	-6.044	0.0379	210	5.87%	2215.9	4.78%
IRF2(IRF)/Erythroblas-IRF2-ChIP-Seq(GSE36985)/Homer	GAAASYGAAASY	0.01	-6.011	0.0386	119	3.32%	1165.8	2.51%
VIP1(bZIP)/col-VIP1-DAP-Seq(GSE60143)/Homer	NTTGACAGCTGTCAN	0.01	-5.994	0.0386	201	5.62%	2112.7	4.55%
Atf7(bZIP)/3T3L1-Atf7-ChIP-Seq(GSE56872)/Homer	NGRTGACGTCAY	0.01	-5.887	0.0423	365	10.20%	4079.8	8.79%
Tcf12(bHLH)/GM12878-Tcf12-ChIP-Seq(GSE32465)/Homer	VCAGCTGYTG	0.01	-5.83	0.0441	887	24.78%	10554.1	22.75%
VND3(NAC)/colamp-VND3-DAP-Seq(GSE60143)/Homer	TRCTTGWDNHWCAAG	0.01	-5.819	0.0441	500	13.97%	5734.8	12.36%
ETS(ETS)/Promoter/Homer	AACCGGAAGT	0.01	-5.807	0.0441	308	8.61%	3396.5	7.32%
MYB17(MYB)/colamp-MYB17-DAP-Seq(GSE60143)/Homer	GGTAGGTGRG	0.01	-5.802	0.0441	421	11.76%	4767.5	10.27%
Rfx2(HTH)/LoVo-RFX2-ChIP-Seq(GSE49402)/Homer	GTTGCCATGGCAACM	0.01	-5.748	0.0452	74	2.07%	674.3	1.45%
Gata6(Zf)/HUG1N-GATA6-ChIP-Seq(GSE51936)/Homer	YCTTATCTBN	0.01	-5.662	0.0486	862	24.08%	10258.7	22.11%
COUP-TFII(NR)/Artia-Nr2f2-ChIP-Seq(GSE46497)/Homer	AGRGGTCA	0.01	-5.648	0.0486	1345	37.58%	16390	35.32%

### Sheet: Heart enhancers down ancestral mole-rats
Motif Name	Consensus	P-value	Log P-value	q-value (Benjamini)	# of Target Sequences with Motif(of 2804)	% of Target Sequences with Motif	# of Background Sequences with Motif(of 47201)	% of Background Sequences with Motif
Fra2(bZIP)/Striatum-Fra2-ChIP-Seq(GSE43429)/Homer	GGATGACTCATC	1e-07	-17.5	0	426	15.19%	5489.5	11.63%
Tcf21(bHLH)/ArterySmoothMuscle-Tcf21-ChIP-Seq(GSE61369)/Homer	NAACAGCTGG	1e-07	-17.18	0	878	31.30%	12539.3	26.57%
Fra1(bZIP)/BT549-Fra1-ChIP-Seq(GSE46166)/Homer	NNATGASTCATH	1e-06	-14.63	0.0001	485	17.29%	6542.8	13.86%
Fos(bZIP)/TSC-Fos-ChIP-Seq(GSE110950)/Homer	NDATGASTCAYN	1e-06	-14.45	0.0001	509	18.15%	6922.2	14.67%
Fosl2(bZIP)/3T3L1-Fosl2-ChIP-Seq(GSE56872)/Homer	NATGASTCABNN	1e-06	-14.43	0.0001	293	10.45%	3665.5	7.77%
Atf3(bZIP)/GBM-ATF3-ChIP-Seq(GSE33912)/Homer	DATGASTCATHN	1e-05	-13.82	0.0002	568	20.25%	7878.9	16.69%
Atoh1(bHLH)/Cerebellum-Atoh1-ChIP-Seq(GSE22111)/Homer	VNRVCAGCTGGY	1e-05	-13.73	0.0002	963	34.33%	14177.6	30.04%
NFkB-p65(RHD)/GM12787-p65-ChIP-Seq(GSE19485)/Homer	WGGGGATTTCCC	1e-05	-13.32	0.0002	461	16.43%	6254.2	13.25%
MyoD(bHLH)/Myotube-MyoD-ChIP-Seq(GSE21614)/Homer	RRCAGCTGYTSY	1e-05	-12.62	0.0004	689	24.56%	9869.3	20.91%
RFX(HTH)/K562-RFX3-ChIP-Seq(SRA012198)/Homer	CGGTTGCCATGGCAAC	1e-05	-11.77	0.0008	73	2.60%	691.7	1.47%
NeuroD1(bHLH)/Islet-NeuroD1-ChIP-Seq(GSE30298)/Homer	GCCATCTGTT	1e-05	-11.72	0.0008	763	27.20%	11123	23.57%
EWS:ERG-fusion(ETS)/CADO_ES1-EWS:ERG-ChIP-Seq(SRA014231)/Homer	ATTTCCTGTN	1e-05	-11.62	0.0008	733	26.13%	10650.8	22.57%
Ets1-distal(ETS)/CD4+-PolII-ChIP-Seq(Barski_et_al.)/Homer	MACAGGAAGT	0.0001	-11.44	0.0008	339	12.09%	4507.3	9.55%
JunB(bZIP)/DendriticCells-Junb-ChIP-Seq(GSE36099)/Homer	RATGASTCAT	0.0001	-11.27	0.0009	466	16.61%	6466.9	13.70%
Myf5(bHLH)/GM-Myf5-ChIP-Seq(GSE24852)/Homer	BAACAGCTGT	0.0001	-11.12	0.001	639	22.78%	9194.4	19.48%
BATF(bZIP)/Th17-BATF-ChIP-Seq(GSE39756)/Homer	DATGASTCAT	0.0001	-11.06	0.001	546	19.47%	7731.1	16.38%
Mef2d(MADS)/Retina-Mef2d-ChIP-Seq(GSE61391)/Homer	GCTATTTTTAGC	0.0001	-10.82	0.0012	204	7.27%	2531.5	5.36%
Nur77(NR)/K562-NR4A1-ChIP-Seq(GSE31363)/Homer	TGACCTTTNCNT	0.0001	-10.78	0.0012	186	6.63%	2272.8	4.82%
Stat3(Stat)/mES-Stat3-ChIP-Seq(GSE11431)/Homer	CTTCCGGGAA	0.0001	-10.7	0.0012	452	16.11%	6289.2	13.33%
Rfx1(HTH)/NPC-H3K4me1-ChIP-Seq(GSE16256)/Homer	KGTTGCCATGGCAA	0.0001	-10.43	0.0015	181	6.45%	2215.4	4.69%
Etv2(ETS)/ES-ER71-ChIP-Seq(GSE59402)/Homer	NNAYTTCCTGHN	0.0001	-10.21	0.0018	862	30.73%	12855	27.24%
HLH-1(bHLH)/cElegans-Embryo-HLH1-ChIP-Seq(modEncode)/Homer	RACAGCTGTTBH	0.0001	-10.03	0.002	704	25.10%	10324.1	21.88%
AP-1(bZIP)/ThioMac-PU.1-ChIP-Seq(GSE21512)/Homer	VTGACTCATC	0.0001	-9.695	0.0027	611	21.78%	8869.4	18.79%
Jun-AP1(bZIP)/K562-cJun-ChIP-Seq(GSE31477)/Homer	GATGASTCATCN	0.0001	-9.296	0.0038	201	7.17%	2560.2	5.42%
Mef2a(MADS)/HL1-Mef2a.biotin-ChIP-Seq(GSE21529)/Homer	CYAAAAATAG	0.0001	-9.26	0.0038	413	14.72%	5787.7	12.26%
Pitx1:Ebox(Homeobox,bHLH)/Hindlimb-Pitx1-ChIP-Seq(GSE41591)/Homer	YTAATTRAWWCCAGATGT	0.0001	-9.247	0.0038	226	8.06%	2933.1	6.21%
Atf2(bZIP)/3T3L1-Atf2-ChIP-Seq(GSE56872)/Homer	NRRTGACGTCAT	0.0001	-9.23	0.0038	255	9.09%	3368.4	7.14%
Bach2(bZIP)/OCILy7-Bach2-ChIP-Seq(GSE44420)/Homer	TGCTGAGTCA	0.001	-9.18	0.0038	176	6.27%	2199.9	4.66%
Zfp281(Zf)/ES-Zfp281-ChIP-Seq(GSE81042)/Homer	CCCCTCCCCCAC	0.001	-8.99	0.0043	104	3.71%	1180.3	2.50%
WT1(Zf)/Kidney-WT1-ChIP-Seq(GSE90016)/Homer	MCTCCCMCRCAB	0.001	-8.712	0.0055	404	14.40%	5688.8	12.05%
PU.1(ETS)/ThioMac-PU.1-ChIP-Seq(GSE21512)/Homer	AGAGGAAGTG	0.001	-8.406	0.0073	477	17.01%	6857.2	14.53%
GABPA(ETS)/Jurkat-GABPa-ChIP-Seq(GSE17954)/Homer	RACCGGAAGT	0.001	-8.3	0.0078	773	27.56%	11604.7	24.59%
Dorsal(RHD)/Embryo-dl-ChIP-Seq(GSE65441)/Homer	GGGAAAAMCCCG	0.001	-8.221	0.0082	168	5.99%	2128.3	4.51%
NF1(CTF)/LNCAP-NF1-ChIP-Seq(Unpublished)/Homer	CYTGGCABNSTGCCAR	0.001	-8.093	0.009	374	13.33%	5269	11.16%
Tcf12(bHLH)/GM12878-Tcf12-ChIP-Seq(GSE32465)/Homer	VCAGCTGYTG	0.001	-8.033	0.0093	829	29.55%	12542.8	26.58%
X-box(HTH)/NPC-H3K4me1-ChIP-Seq(GSE16256)/Homer	GGTTGCCATGGCAA	0.001	-7.773	0.0118	100	3.57%	1168.8	2.48%
ELF3(ETS)/PDAC-ELF3-ChIP-Seq(GSE64557)/Homer	ANCAGGAAGT	0.001	-7.661	0.0128	692	24.67%	10361.2	21.95%
Rfx2(HTH)/LoVo-RFX2-ChIP-Seq(GSE49402)/Homer	GTTGCCATGGCAACM	0.001	-7.556	0.0138	75	2.67%	829.2	1.76%
Ap4(bHLH)/AML-Tfap4-ChIP-Seq(GSE45738)/Homer	NAHCAGCTGD	0.001	-7.35	0.0166	1008	35.94%	15553.3	32.96%
ETS1(ETS)/Jurkat-ETS1-ChIP-Seq(GSE17954)/Homer	ACAGGAAGTG	0.001	-7.285	0.0173	887	31.62%	13575	28.76%
JunD(bZIP)/K562-JunD-ChIP-Seq/Homer	ATGACGTCATCN	0.001	-7.277	0.0173	65	2.32%	702.5	1.49%
DEL2(E2FDP)/col-DEL2-DAP-Seq(GSE60143)/Homer	WTTTCSCGCC	0.01	-6.82	0.0262	206	7.34%	2773.5	5.88%
E-box/Drosophila-Promoters/Homer	AACAGCTGTTHN	0.01	-6.709	0.0285	239	8.52%	3283	6.96%
STAT1(Stat)/HelaS3-STAT1-ChIP-Seq(GSE12782)/Homer	NATTTCCNGGAAAT	0.01	-6.583	0.0316	289	10.30%	4063.2	8.61%
EWS:FLI1-fusion(ETS)/SK_N_MC-EWS:FLI1-ChIP-Seq(SRA014231)/Homer	VACAGGAAAT	0.01	-6.531	0.0326	518	18.47%	7682.4	16.28%
Twist(bHLH)/HMLE-TWIST1-ChIP-Seq(Chang_et_al)/Homer	VCAKCTGGNNNCCAGMTGBN	0.01	-6.482	0.0335	148	5.28%	1922.2	4.07%
AT2G31460(REMB3)/col-AT2G31460-DAP-Seq(GSE60143)/Homer	WNWARWDGAAATGAT	0.01	-6.423	0.0348	357	12.73%	5138.4	10.89%
MyoG(bHLH)/C2C12-MyoG-ChIP-Seq(GSE36024)/Homer	AACAGCTG	0.01	-6.399	0.0349	889	31.69%	13716.9	29.06%
c-Jun-CRE(bZIP)/K562-cJun-ChIP-Seq(GSE31477)/Homer	ATGACGTCATCY	0.01	-6.335	0.0364	236	8.41%	3263.3	6.91%
Atf7(bZIP)/3T3L1-Atf7-ChIP-Seq(GSE56872)/Homer	NGRTGACGTCAY	0.01	-6.255	0.0386	345	12.30%	4964.2	10.52%
VIP1(bZIP)/col-VIP1-DAP-Seq(GSE60143)/Homer	NTTGACAGCTGTCAN	0.01	-6.232	0.0388	193	6.88%	2613.7	5.54%
Fli1(ETS)/CD8-FLI-ChIP-Seq(GSE20898)/Homer	NRYTTCCGGH	0.01	-5.974	0.0492	876	31.23%	13558.1	28.73%
