## Supplementary material for "Phylogenetic modeling of enhancer shifts in African mole-rats reveals regulatory changes associated with tissue-specific traits": Table S9

### Sheet: tfbs_go_sign_associations
Elements set	Association	BH-pvalue	Enrichment ratio	Regions	Genes
Liver enhancer up	Hnf1 - regulation of connective tissue replacement	0.0494849	4.47687	Enhancers_Liver_74306,Enhancers_Liver_8866,Enhancers_Liver_30095	Arhgap35,Angpt1,Bcr
Liver enhancer up	HNF1b - epithelial cell morphogenesis	0.0494849	3.43102	Enhancers_Liver_26673,Enhancers_Liver_16229	Bmp4,Sox9
Liver enhancer up	Foxa2 - striated muscle cell differentiation	0.0494849	1.56398	Enhancers_Liver_19452,Enhancers_Liver_8866,Enhancers_Liver_38102,Enhancers_Liver_14561,Enhancers_Liver_70576,Enhancers_Liver_35627,Enhancers_Liver_42018,Enhancers_Liver_74306,Enhancers_Liver_51479,Enhancers_Liver_51455,Enhancers_Liver_19479,Enhancers_Liver_2488	Sipa1l1,App,Tbc1d5,Rgs6,Bcr,Chn2,Arhgap35,Bcas3,Ngef,Ralgapa2,Ppargc1b
Liver enhancer up	Hnf1 - connective tissue replacement	0.0939403	3.69829	Enhancers_Liver_89134,Enhancers_Liver_89078,Enhancers_Liver_89069,Enhancers_Liver_89647,Enhancers_Liver_89097,Enhancers_Liver_26673,Enhancers_Liver_18819,Enhancers_Liver_16229,Enhancers_Liver_89131,Enhancers_Liver_9600	Igf1,Bcor,Sox9,Hif1a,Gpc3,Bmp4
Liver enhancer up	Nur77 - membrane lipid biosynthetic process	0.0967243	2.21977	Enhancers_Liver_8866,Enhancers_Liver_19452,Enhancers_Liver_83896,Enhancers_Liver_51455,Enhancers_Liver_5853,Enhancers_Liver_74306,Enhancers_Liver_51479,Enhancers_Liver_17666,Enhancers_Liver_84909,Enhancers_Liver_9600,Enhancers_Liver_44141,Enhancers_Liver_30095,Enhancers_Liver_16659,Enhancers_Liver_38556	Sipa1l1,Kank1,Bcr,Igf1,Abra,Arhgap35,Cyth1,Cdon,Nrp1,Tgfb2,Pik3cg,Ralgapa2,Arhgap28
Liver enhancer up	Hnf1 - SMAD protein signal transduction	0.0967243	2.26006	Enhancers_Liver_35627,Enhancers_Liver_60248,Enhancers_Liver_16229,Enhancers_Liver_17666,Enhancers_Liver_57128,Enhancers_Liver_44596,Enhancers_Liver_19521,Enhancers_Liver_55088,Enhancers_Liver_39502,Enhancers_Liver_39086,Enhancers_Liver_5853,Enhancers_Liver_70192,Enhancers_Liver_39982,Enhancers_Liver_30095,Enhancers_Liver_83896,Enhancers_Liver_58853,Enhancers_Liver_44566,Enhancers_Liver_39998,Enha…	Tgfbr1,Psen1,Igf1,Bmp4,Tgfb2,Tnfsf11,Pik3cg,App,Map4k3,Fbxw7,Fzd8,Sox9,Cdon,Nrp1,Bank1,Oprm1,Chrna9,Cntnap2,Jun,Prkce,Pten,Angpt1
Liver enhancer up	Hnf1 - muscle cell proliferation	0.0967243	1.76208	Enhancers_Liver_80805,Enhancers_Liver_72069,Enhancers_Liver_14561,Enhancers_Liver_26673,Enhancers_Liver_18819,Enhancers_Liver_17666,Enhancers_Liver_30095,Enhancers_Liver_9600,Enhancers_Liver_83896	Nrp1,Foxp1,Angpt1,Igf1,Vegfc,Hif1a,Bcas3,Bmp4,Pik3cg
Liver enhancer up	Hnf1 - epithelial cell morphogenesis	0.0967243	2.83535	Enhancers_Liver_2200,Enhancers_Liver_26673,Enhancers_Liver_72069,Enhancers_Liver_16229	Irs1,Sox9,Foxp1,Bmp4
Liver enhancer up	HNF1b - membrane lipid biosynthetic process	0.0967243	2.30934	Enhancers_Liver_23190,Enhancers_Liver_83896	Nrp1,Ptch1
Liver enhancer down	EWS:FLI1-fusion - cell-substrate junction organization	0.0236089	1.55089	Enhancers_Liver_65652,Enhancers_Liver_77235,Enhancers_Liver_77677,Enhancers_Liver_18642,Enhancers_Liver_42076,Enhancers_Liver_66963,Enhancers_Liver_73921,Enhancers_Liver_58453,Enhancers_Liver_71352,Enhancers_Liver_44138,Enhancers_Liver_14086,Enhancers_Liver_41078,Enhancers_Liver_39154,Enhancers_Liver_82942,Enhancers_Liver_51736,Enhancers_Liver_19259,Enhancers_Liver_65218,Enhancers_Liver_31512,Enh…
Liver enhancer down	EWS:FLI1-fusion - cell-substrate junction assembly	0.0236089	1.61069	Enhancers_Liver_967,Enhancers_Liver_65652,Enhancers_Liver_77235,Enhancers_Liver_77677,Enhancers_Liver_18642,Enhancers_Liver_42076,Enhancers_Liver_66963,Enhancers_Liver_73921,Enhancers_Liver_58453,Enhancers_Liver_71352,Enhancers_Liver_44138,Enhancers_Liver_14086,Enhancers_Liver_41078,Enhancers_Liver_39154,Enhancers_Liver_82942,Enhancers_Liver_51736,Enhancers_Liver_19259,Enhancers_Liver_65218,Enhan…
Liver enhancer down	NFkB-p65 - liver development	0.0236089	1.79738	Enhancers_Liver_65652,Enhancers_Liver_6962,Enhancers_Liver_12294,Enhancers_Liver_79826,Enhancers_Liver_44543,Enhancers_Liver_22705,Enhancers_Liver_56402,Enhancers_Liver_14086,Enhancers_Liver_76382,Enhancers_Liver_65127,Enhancers_Liver_73690,Enhancers_Liver_57994,Enhancers_Liver_35870,Enhancers_Liver_90069,Enhancers_Liver_55254,Enhancers_Liver_65218,Enhancers_Liver_89526,Enhancers_Liver_36750,Enha…
Liver enhancer down	NFkB-p65 - positive regulation of leukocyte differentiation	0.0236089	1.52115	Enhancers_Liver_65634,Enhancers_Liver_65652,Enhancers_Liver_34247,Enhancers_Liver_19204,Enhancers_Liver_7966,Enhancers_Liver_15769,Enhancers_Liver_19128,Enhancers_Liver_52729,Enhancers_Liver_6962,Enhancers_Liver_53188,Enhancers_Liver_10357,Enhancers_Liver_35125,Enhancers_Liver_6503,Enhancers_Liver_24338,Enhancers_Liver_36006,Enhancers_Liver_57935,Enhancers_Liver_65650,Enhancers_Liver_57990,Enhanc…
Liver enhancer down	GABPA - positive regulation of cell-substrate junction organization	0.0263473	1.66067	Enhancers_Liver_65634,Enhancers_Liver_65652,Enhancers_Liver_19128,Enhancers_Liver_19204,Enhancers_Liver_7966,Enhancers_Liver_15769,Enhancers_Liver_6962,Enhancers_Liver_24338,Enhancers_Liver_36006,Enhancers_Liver_57935,Enhancers_Liver_65650,Enhancers_Liver_57990,Enhancers_Liver_22231,Enhancers_Liver_48500,Enhancers_Liver_18498,Enhancers_Liver_53312,Enhancers_Liver_20781,Enhancers_Liver_83415,Enhan…
Liver enhancer down	EWS:FLI1-fusion - positive regulation of cell-substrate junction organization	0.0390748	1.74891	Enhancers_Liver_65652,Enhancers_Liver_6962,Enhancers_Liver_12294,Enhancers_Liver_44543,Enhancers_Liver_22705,Enhancers_Liver_56402,Enhancers_Liver_14086,Enhancers_Liver_76382,Enhancers_Liver_65127,Enhancers_Liver_57994,Enhancers_Liver_35870,Enhancers_Liver_90069,Enhancers_Liver_55254,Enhancers_Liver_65218,Enhancers_Liver_89526,Enhancers_Liver_36750,Enhancers_Liver_57936,Enhancers_Liver_50774,Enha…
Liver enhancer down	EWS:ERG-fusion - positive regulation of cell-substrate junction organization	0.0524687	1.5182	Enhancers_Liver_65634,Enhancers_Liver_65652,Enhancers_Liver_62571,Enhancers_Liver_19204,Enhancers_Liver_7966,Enhancers_Liver_19128,Enhancers_Liver_14231,Enhancers_Liver_59137,Enhancers_Liver_39074,Enhancers_Liver_22254,Enhancers_Liver_84713,Enhancers_Liver_15718,Enhancers_Liver_39480,Enhancers_Liver_24338,Enhancers_Liver_36006,Enhancers_Liver_5838,Enhancers_Liver_57072,Enhancers_Liver_39462,Enhan…
Liver enhancer down	Ets1-distal - positive regulation of endothelial cell migration	0.0524687	1.50384	Enhancers_Liver_38764,Enhancers_Liver_38755,Enhancers_Liver_38741,Enhancers_Liver_38765
Liver enhancer down	NFkB-p65 - leukocyte homeostasis	0.0524687	1.55856	Enhancers_Liver_65634,Enhancers_Liver_65652,Enhancers_Liver_62571,Enhancers_Liver_19204,Enhancers_Liver_7966,Enhancers_Liver_19128,Enhancers_Liver_14231,Enhancers_Liver_59137,Enhancers_Liver_39074,Enhancers_Liver_84713,Enhancers_Liver_15718,Enhancers_Liver_39480,Enhancers_Liver_24338,Enhancers_Liver_36006,Enhancers_Liver_5838,Enhancers_Liver_57072,Enhancers_Liver_39462,Enhancers_Liver_57935,Enhan…
Liver enhancer down	ELF5 - positive regulation of cell-substrate junction organization	0.053713	1.52623	Enhancers_Liver_65634,Enhancers_Liver_65652,Enhancers_Liver_19128,Enhancers_Liver_19204,Enhancers_Liver_7966,Enhancers_Liver_15769,Enhancers_Liver_14231,Enhancers_Liver_6962,Enhancers_Liver_39074,Enhancers_Liver_15718,Enhancers_Liver_24338,Enhancers_Liver_36006,Enhancers_Liver_57935,Enhancers_Liver_57072,Enhancers_Liver_65650,Enhancers_Liver_57990,Enhancers_Liver_22231,Enhancers_Liver_48500,Enhan…
Heart enhancer up	Gata1 - regulation of epithelial cell migration	0.0214057	1.52306	Enhancers_Heart_92633,Enhancers_Heart_92652,Enhancers_Heart_40984,Enhancers_Heart_27925,Enhancers_Heart_55627,Enhancers_Heart_28695,Enhancers_Heart_35169,Enhancers_Heart_62530,Enhancers_Heart_26239,Enhancers_Heart_75815
Heart enhancer up	Mef2a - positive regulation of cellular respiration	0.0608514	2.024	Enhancers_Heart_92633,Enhancers_Heart_92652,Enhancers_Heart_40984,Enhancers_Heart_27925,Enhancers_Heart_84313,Enhancers_Heart_55627,Enhancers_Heart_77261,Enhancers_Heart_28695,Enhancers_Heart_84312
Heart enhancer up	Mef2a - negative regulation of smooth muscle cell migration	0.0608514	1.7569	Enhancers_Heart_92633,Enhancers_Heart_92652,Enhancers_Heart_40984,Enhancers_Heart_27925,Enhancers_Heart_89648,Enhancers_Heart_84313,Enhancers_Heart_60497,Enhancers_Heart_55627,Enhancers_Heart_62530,Enhancers_Heart_84312,Enhancers_Heart_26239
Heart enhancer up	Mef2a - negative regulation of smooth muscle cell proliferation	0.0608514	1.64048	Enhancers_Heart_82528,Enhancers_Heart_5335,Enhancers_Heart_29271,Enhancers_Heart_3720,Enhancers_Heart_32932,Enhancers_Heart_70506,Enhancers_Heart_32872,Enhancers_Heart_86733,Enhancers_Heart_14311,Enhancers_Heart_34021,Enhancers_Heart_28652,Enhancers_Heart_63602,Enhancers_Heart_35993,Enhancers_Heart_10108,Enhancers_Heart_52109,Enhancers_Heart_18331,Enhancers_Heart_43217,Enhancers_Heart_65854,Enhan…
Heart enhancer up	Mef2c - regulation of hormone biosynthetic process	0.0608514	1.72417	Enhancers_Heart_82528,Enhancers_Heart_32932,Enhancers_Heart_70506,Enhancers_Heart_28652,Enhancers_Heart_63602,Enhancers_Heart_35993,Enhancers_Heart_10108,Enhancers_Heart_52109,Enhancers_Heart_43217,Enhancers_Heart_65854,Enhancers_Heart_52111,Enhancers_Heart_55372,Enhancers_Heart_70562,Enhancers_Heart_79687,Enhancers_Heart_70512,Enhancers_Heart_16438,Enhancers_Heart_6406,Enhancers_Heart_69207,Enha…
Heart enhancer up	Mef2c - positive regulation of cellular respiration	0.0608514	1.99212	Enhancers_Heart_7080,Enhancers_Heart_93616,Enhancers_Heart_62703,Enhancers_Heart_62689
Heart enhancer up	GRE - regulation of cellular carbohydrate metabolic process	0.0608514	1.80376	Enhancers_Heart_30921,Enhancers_Heart_33563,Enhancers_Heart_12658,Enhancers_Heart_72816,Enhancers_Heart_70506,Enhancers_Heart_70562,Enhancers_Heart_2407,Enhancers_Heart_86703,Enhancers_Heart_70536,Enhancers_Heart_70512,Enhancers_Heart_75110,Enhancers_Heart_85251,Enhancers_Heart_97575,Enhancers_Heart_1750,Enhancers_Heart_30920,Enhancers_Heart_75367,Enhancers_Heart_50001,Enhancers_Heart_70580
Heart enhancer up	GRE - cellular carbohydrate metabolic process	0.0608514	1.73599	Enhancers_Heart_22115,Enhancers_Heart_61525,Enhancers_Heart_26239,Enhancers_Heart_24673,Enhancers_Heart_60497,Enhancers_Heart_70506,Enhancers_Heart_70562,Enhancers_Heart_70536,Enhancers_Heart_70512,Enhancers_Heart_87320,Enhancers_Heart_38438,Enhancers_Heart_70580
Heart enhancer up	GRE - carbohydrate biosynthetic process	0.0608514	1.82937	Enhancers_Heart_92633,Enhancers_Heart_92652,Enhancers_Heart_40984,Enhancers_Heart_27925,Enhancers_Heart_84313,Enhancers_Heart_89648,Enhancers_Heart_55627,Enhancers_Heart_77261,Enhancers_Heart_28695,Enhancers_Heart_84312,Enhancers_Heart_75367
Heart enhancer up	GRE - carbohydrate metabolic process	0.0608514	1.51037	Enhancers_Heart_92633,Enhancers_Heart_92652,Enhancers_Heart_40984,Enhancers_Heart_27925,Enhancers_Heart_84313,Enhancers_Heart_84312
Heart enhancer up	Esrrb - regulation of muscle tissue development	0.0608514	1.55051	Enhancers_Heart_22115,Enhancers_Heart_61525,Enhancers_Heart_26239,Enhancers_Heart_24673,Enhancers_Heart_60497,Enhancers_Heart_70506,Enhancers_Heart_70562,Enhancers_Heart_70536,Enhancers_Heart_70512,Enhancers_Heart_87320,Enhancers_Heart_38438,Enhancers_Heart_70580
Heart enhancer up	Gata1 - positive regulation of cartilage development	0.0608514	1.73844	Enhancers_Heart_61525,Enhancers_Heart_24673,Enhancers_Heart_60497,Enhancers_Heart_70506,Enhancers_Heart_70562,Enhancers_Heart_70536,Enhancers_Heart_70512,Enhancers_Heart_87320,Enhancers_Heart_38438,Enhancers_Heart_70580
Heart enhancer up	Gata1 - negative regulation of cellular response to hypoxia	0.0608514	2.08234	Enhancers_Heart_56168,Enhancers_Heart_33563,Enhancers_Heart_70506,Enhancers_Heart_70562,Enhancers_Heart_2407,Enhancers_Heart_86703,Enhancers_Heart_70536,Enhancers_Heart_70512,Enhancers_Heart_75110,Enhancers_Heart_1750,Enhancers_Heart_75367,Enhancers_Heart_70580,Enhancers_Heart_68532
Heart enhancer up	Gata1 - regulation of cartilage development	0.0608514	1.52435	Enhancers_Heart_82528,Enhancers_Heart_26101,Enhancers_Heart_3720,Enhancers_Heart_48019,Enhancers_Heart_24673,Enhancers_Heart_32932,Enhancers_Heart_70506,Enhancers_Heart_34021,Enhancers_Heart_79007,Enhancers_Heart_69305,Enhancers_Heart_28695,Enhancers_Heart_84265,Enhancers_Heart_52109,Enhancers_Heart_88190,Enhancers_Heart_84225,Enhancers_Heart_93807,Enhancers_Heart_52111,Enhancers_Heart_90091,Enha…
Heart enhancer up	SOC1 - phosphatidylinositol biosynthetic process	0.0608514	1.80483	Enhancers_Heart_23376,Enhancers_Heart_23378,Enhancers_Heart_42264
Heart enhancer up	Mef2d - positive regulation of vascular associated smooth muscle cell proliferation	0.0647419	1.98349	Enhancers_Heart_78924,Enhancers_Heart_91744,Enhancers_Heart_27925,Enhancers_Heart_24673,Enhancers_Heart_18049,Enhancers_Heart_5812,Enhancers_Heart_5492,Enhancers_Heart_69207,Enhancers_Heart_77261,Enhancers_Heart_18046,Enhancers_Heart_88795,Enhancers_Heart_9645,Enhancers_Heart_43069,Enhancers_Heart_26239,Enhancers_Heart_50001,Enhancers_Heart_75815
Heart enhancer up	Mef2c - positive regulation of vascular associated smooth muscle cell proliferation	0.0647419	1.66573	Enhancers_Heart_59061,Enhancers_Heart_56168,Enhancers_Heart_13532,Enhancers_Heart_27925,Enhancers_Heart_70506,Enhancers_Heart_70562,Enhancers_Heart_59062,Enhancers_Heart_70536,Enhancers_Heart_70512,Enhancers_Heart_1750,Enhancers_Heart_75367,Enhancers_Heart_70580,Enhancers_Heart_5201
Heart enhancer up	GRE - regulation of carbohydrate metabolic process	0.0647419	1.66946	Enhancers_Heart_82528,Enhancers_Heart_5335,Enhancers_Heart_40984,Enhancers_Heart_84313,Enhancers_Heart_32932,Enhancers_Heart_26766,Enhancers_Heart_94134,Enhancers_Heart_35993,Enhancers_Heart_43217,Enhancers_Heart_4098,Enhancers_Heart_7080,Enhancers_Heart_92652,Enhancers_Heart_91856,Enhancers_Heart_55879,Enhancers_Heart_35169,Enhancers_Heart_84312,Enhancers_Heart_21327,Enhancers_Heart_75367,Enhanc…
Heart enhancer up	Nur77 - positive regulation of cellular respiration	0.0647419	2.61578	Enhancers_Heart_7080,Enhancers_Heart_22115,Enhancers_Heart_33563,Enhancers_Heart_24673,Enhancers_Heart_93616,Enhancers_Heart_20514,Enhancers_Heart_62689,Enhancers_Heart_5492,Enhancers_Heart_55627,Enhancers_Heart_85251,Enhancers_Heart_20521,Enhancers_Heart_69794,Enhancers_Heart_43069,Enhancers_Heart_62703
Heart enhancer up	Nur77 - regulation of epithelial cell migration	0.0647419	1.57024	Enhancers_Heart_7080,Enhancers_Heart_90091,Enhancers_Heart_32932,Enhancers_Heart_60995,Enhancers_Heart_23376,Enhancers_Heart_94134,Enhancers_Heart_61396,Enhancers_Heart_39362,Enhancers_Heart_23378
Heart enhancer up	Esrrb - regulation of hormone biosynthetic process	0.0647419	1.60846	Enhancers_Heart_52109,Enhancers_Heart_52111,Enhancers_Heart_38380,Enhancers_Heart_2407
Heart enhancer up	Esrrb - regulation of vasculogenesis	0.0647419	1.9261	Enhancers_Heart_82528,Enhancers_Heart_58310,Enhancers_Heart_40984,Enhancers_Heart_27925,Enhancers_Heart_24673,Enhancers_Heart_89648,Enhancers_Heart_84313,Enhancers_Heart_70506,Enhancers_Heart_69305,Enhancers_Heart_35993,Enhancers_Heart_52109,Enhancers_Heart_22115,Enhancers_Heart_52111,Enhancers_Heart_70562,Enhancers_Heart_2407,Enhancers_Heart_61396,Enhancers_Heart_5515,Enhancers_Heart_70512,Enhan…
Heart enhancer up	Mef2d - positive regulation of cellular respiration	0.0772856	2.21401	Enhancers_Heart_82528,Enhancers_Heart_3720,Enhancers_Heart_32932,Enhancers_Heart_70506,Enhancers_Heart_86733,Enhancers_Heart_79007,Enhancers_Heart_28652,Enhancers_Heart_63602,Enhancers_Heart_35993,Enhancers_Heart_10108,Enhancers_Heart_52109,Enhancers_Heart_43217,Enhancers_Heart_65854,Enhancers_Heart_56168,Enhancers_Heart_52111,Enhancers_Heart_55372,Enhancers_Heart_70562,Enhancers_Heart_79687,Enha…
Heart enhancer up	ERRg - regulation of vasculogenesis	0.0772856	1.73468	Enhancers_Heart_78924,Enhancers_Heart_91744,Enhancers_Heart_50001,Enhancers_Heart_27925,Enhancers_Heart_24673,Enhancers_Heart_93616,Enhancers_Heart_18049,Enhancers_Heart_5812,Enhancers_Heart_5492,Enhancers_Heart_69207,Enhancers_Heart_77261,Enhancers_Heart_18046,Enhancers_Heart_88795,Enhancers_Heart_38380,Enhancers_Heart_9645,Enhancers_Heart_43069,Enhancers_Heart_26239,Enhancers_Heart_75367,Enhanc…
Heart enhancer up	SOC1 - phosphatidylinositol metabolic process	0.0772856	1.56512	Enhancers_Heart_52109,Enhancers_Heart_52111,Enhancers_Heart_38380,Enhancers_Heart_2407
Heart enhancer up	GRE - negative regulation of smooth muscle cell migration	0.0861425	1.92527	Enhancers_Heart_84225,Enhancers_Heart_41902,Enhancers_Heart_33563,Enhancers_Heart_63603,Enhancers_Heart_32932,Enhancers_Heart_68411,Enhancers_Heart_55627,Enhancers_Heart_28695,Enhancers_Heart_6243,Enhancers_Heart_38380,Enhancers_Heart_63602,Enhancers_Heart_20937,Enhancers_Heart_75960,Enhancers_Heart_86703,Enhancers_Heart_36123
Heart enhancer up	Mef2a - positive regulation of vascular associated smooth muscle cell proliferation	0.0868426	1.61545	Enhancers_Heart_3720,Enhancers_Heart_70506,Enhancers_Heart_14311,Enhancers_Heart_39362,Enhancers_Heart_79007,Enhancers_Heart_28652,Enhancers_Heart_63602,Enhancers_Heart_10108,Enhancers_Heart_52109,Enhancers_Heart_43217,Enhancers_Heart_65854,Enhancers_Heart_56168,Enhancers_Heart_52111,Enhancers_Heart_42454,Enhancers_Heart_70562,Enhancers_Heart_79687,Enhancers_Heart_68411,Enhancers_Heart_61396,Enha…
Heart enhancer up	Mef2d - regulation of cellular respiration	0.092185	1.8004	Enhancers_Heart_30921,Enhancers_Heart_33563,Enhancers_Heart_72816,Enhancers_Heart_70506,Enhancers_Heart_70562,Enhancers_Heart_9862,Enhancers_Heart_2407,Enhancers_Heart_70536,Enhancers_Heart_70512,Enhancers_Heart_75110,Enhancers_Heart_38380,Enhancers_Heart_85251,Enhancers_Heart_30920,Enhancers_Heart_86703,Enhancers_Heart_70580
Heart enhancer up	Mef2b - positive regulation of cellular respiration	0.0935324	1.50597	Enhancers_Heart_7080,Enhancers_Heart_23376,Enhancers_Heart_23378,Enhancers_Heart_42264
Heart enhancer up	Nur77 - regulation of muscle tissue development	0.0995344	1.8147	Enhancers_Heart_7080,Enhancers_Heart_22115,Enhancers_Heart_33563,Enhancers_Heart_24673,Enhancers_Heart_93616,Enhancers_Heart_20514,Enhancers_Heart_62689,Enhancers_Heart_5492,Enhancers_Heart_55627,Enhancers_Heart_85251,Enhancers_Heart_20521,Enhancers_Heart_69794,Enhancers_Heart_43069,Enhancers_Heart_62703
Heart enhancer up	Esrrb - regulation of striated muscle tissue development	0.0995344	1.64788	Enhancers_Heart_56168,Enhancers_Heart_50001,Enhancers_Heart_70506,Enhancers_Heart_65308,Enhancers_Heart_2407,Enhancers_Heart_86703,Enhancers_Heart_70562,Enhancers_Heart_23852,Enhancers_Heart_70536,Enhancers_Heart_70512,Enhancers_Heart_75110,Enhancers_Heart_97575,Enhancers_Heart_43069,Enhancers_Heart_75367,Enhancers_Heart_91106,Enhancers_Heart_70580
Heart enhancer up	SOC1 - phosphatidylinositol phosphate biosynthetic process	0.0995344	1.66946	Enhancers_Heart_22115,Enhancers_Heart_81966,Enhancers_Heart_89648,Enhancers_Heart_84313,Enhancers_Heart_42264,Enhancers_Heart_70506,Enhancers_Heart_70562,Enhancers_Heart_55627,Enhancers_Heart_5515,Enhancers_Heart_70536,Enhancers_Heart_70512,Enhancers_Heart_5513,Enhancers_Heart_84312,Enhancers_Heart_6243,Enhancers_Heart_75960,Enhancers_Heart_26239,Enhancers_Heart_70580
Heart enhancer down	Fra2 - epithelial to mesenchymal transition	0.0197004	1.64613	Enhancers_Heart_91809,Enhancers_Heart_43145,Enhancers_Heart_5779,Enhancers_Heart_92373,Enhancers_Heart_24647,Enhancers_Heart_45241,Enhancers_Heart_78144,Enhancers_Heart_6559,Enhancers_Heart_91541,Enhancers_Heart_90861,Enhancers_Heart_16151,Enhancers_Heart_65762,Enhancers_Heart_63980,Enhancers_Heart_45238,Enhancers_Heart_61473,Enhancers_Heart_78087,Enhancers_Heart_7405,Enhancers_Heart_95738,Enhanc…
Heart enhancer down	Fra1 - epithelial to mesenchymal transition	0.0197004	1.63244	Enhancers_Heart_61491,Enhancers_Heart_61473,Enhancers_Heart_21277,Enhancers_Heart_34611,Enhancers_Heart_7886,Enhancers_Heart_26208,Enhancers_Heart_20067,Enhancers_Heart_55259,Enhancers_Heart_26515,Enhancers_Heart_91541,Enhancers_Heart_21130,Enhancers_Heart_16151
Heart enhancer down	Fosl2 - myeloid leukocyte differentiation	0.0197004	1.75838	Enhancers_Heart_20850,Enhancers_Heart_43145,Enhancers_Heart_58632,Enhancers_Heart_95934,Enhancers_Heart_21635,Enhancers_Heart_20856,Enhancers_Heart_42940,Enhancers_Heart_25504,Enhancers_Heart_24647,Enhancers_Heart_83531,Enhancers_Heart_31071,Enhancers_Heart_62580,Enhancers_Heart_91541,Enhancers_Heart_6559,Enhancers_Heart_90861,Enhancers_Heart_15145,Enhancers_Heart_60957,Enhancers_Heart_63980,Enha…
Heart enhancer down	Fosl2 - heart development	0.0197004	1.71144	Enhancers_Heart_78133,Enhancers_Heart_63980,Enhancers_Heart_29978,Enhancers_Heart_78087,Enhancers_Heart_95738,Enhancers_Heart_47200,Enhancers_Heart_63987,Enhancers_Heart_55509,Enhancers_Heart_26208,Enhancers_Heart_24820,Enhancers_Heart_20067,Enhancers_Heart_24647,Enhancers_Heart_55259,Enhancers_Heart_24643,Enhancers_Heart_72439,Enhancers_Heart_72401,Enhancers_Heart_78144,Enhancers_Heart_24828,Enh…
Heart enhancer down	Atf3 - epithelial to mesenchymal transition	0.0197004	1.5532	Enhancers_Heart_5779,Enhancers_Heart_30716,Enhancers_Heart_78144,Enhancers_Heart_90861,Enhancers_Heart_65762,Enhancers_Heart_114,Enhancers_Heart_78087,Enhancers_Heart_95738,Enhancers_Heart_91931,Enhancers_Heart_53181,Enhancers_Heart_32440,Enhancers_Heart_20470,Enhancers_Heart_24643,Enhancers_Heart_81271,Enhancers_Heart_65486,Enhancers_Heart_53673,Enhancers_Heart_74677,Enhancers_Heart_21130,Enhanc…
Heart enhancer down	Fra2 - gland development	0.0197244	1.5195	Enhancers_Heart_91809,Enhancers_Heart_43145,Enhancers_Heart_5779,Enhancers_Heart_92373,Enhancers_Heart_24647,Enhancers_Heart_45241,Enhancers_Heart_78144,Enhancers_Heart_6559,Enhancers_Heart_91541,Enhancers_Heart_90861,Enhancers_Heart_16151,Enhancers_Heart_65762,Enhancers_Heart_63980,Enhancers_Heart_15113,Enhancers_Heart_61473,Enhancers_Heart_45238,Enhancers_Heart_78087,Enhancers_Heart_7405,Enhanc…
Heart enhancer down	Fra2 - heart development	0.0197244	1.50818	Enhancers_Heart_11923,Enhancers_Heart_91809,Enhancers_Heart_43145,Enhancers_Heart_62594,Enhancers_Heart_78144,Enhancers_Heart_6559,Enhancers_Heart_90861,Enhancers_Heart_65762,Enhancers_Heart_63980,Enhancers_Heart_30466,Enhancers_Heart_78087,Enhancers_Heart_7405,Enhancers_Heart_95738,Enhancers_Heart_3466,Enhancers_Heart_50523,Enhancers_Heart_90841,Enhancers_Heart_81010,Enhancers_Heart_32440,Enhanc…
Heart enhancer down	Tcf21 - regulation of extracellular matrix disassembly	0.0197244	1.84313	Enhancers_Heart_91809,Enhancers_Heart_54007,Enhancers_Heart_18580,Enhancers_Heart_53689,Enhancers_Heart_83193,Enhancers_Heart_83531,Enhancers_Heart_58485,Enhancers_Heart_78144,Enhancers_Heart_16151,Enhancers_Heart_63648,Enhancers_Heart_60957,Enhancers_Heart_61473,Enhancers_Heart_78087,Enhancers_Heart_76389,Enhancers_Heart_50523,Enhancers_Heart_67763,Enhancers_Heart_33732,Enhancers_Heart_61197,Enh…
Heart enhancer down	Fosl2 - epithelial to mesenchymal transition	0.0197244	1.77571	Enhancers_Heart_52102,Enhancers_Heart_7405,Enhancers_Heart_21524,Enhancers_Heart_3396,Enhancers_Heart_21527,Enhancers_Heart_21588,Enhancers_Heart_15271,Enhancers_Heart_6471,Enhancers_Heart_21471
Heart enhancer down	MyoD - regulation of extracellular matrix disassembly	0.0197244	2.03556	Enhancers_Heart_8243,Enhancers_Heart_13072,Enhancers_Heart_45529,Enhancers_Heart_55751,Enhancers_Heart_58485,Enhancers_Heart_46841,Enhancers_Heart_28595,Enhancers_Heart_78144,Enhancers_Heart_6559,Enhancers_Heart_16151,Enhancers_Heart_60957,Enhancers_Heart_114,Enhancers_Heart_29978,Enhancers_Heart_78087,Enhancers_Heart_34611,Enhancers_Heart_76389,Enhancers_Heart_50523,Enhancers_Heart_42216,Enhance…
Heart enhancer down	Fra2 - mesenchymal cell differentiation	0.0272672	1.5025	Enhancers_Heart_11923,Enhancers_Heart_91809,Enhancers_Heart_43145,Enhancers_Heart_78144,Enhancers_Heart_6559,Enhancers_Heart_90861,Enhancers_Heart_65762,Enhancers_Heart_78087,Enhancers_Heart_7405,Enhancers_Heart_95738,Enhancers_Heart_3466,Enhancers_Heart_50523,Enhancers_Heart_90841,Enhancers_Heart_81010,Enhancers_Heart_32440,Enhancers_Heart_20470,Enhancers_Heart_18082,Enhancers_Heart_21130,Enhanc…
Heart enhancer down	MyoD - regulation of extracellular matrix organization	0.027411	1.64411	Enhancers_Heart_91809,Enhancers_Heart_78144,Enhancers_Heart_90861,Enhancers_Heart_65762,Enhancers_Heart_78087,Enhancers_Heart_7405,Enhancers_Heart_50523,Enhancers_Heart_90841,Enhancers_Heart_81010,Enhancers_Heart_32440,Enhancers_Heart_21130,Enhancers_Heart_26208,Enhancers_Heart_11491,Enhancers_Heart_71537,Enhancers_Heart_44954,Enhancers_Heart_78133,Enhancers_Heart_52102,Enhancers_Heart_21182,Enha…
Heart enhancer down	Fra1 - cellular response to cAMP	0.0292481	1.8458	Enhancers_Heart_11923,Enhancers_Heart_91809,Enhancers_Heart_43145,Enhancers_Heart_36501,Enhancers_Heart_92373,Enhancers_Heart_53689,Enhancers_Heart_58485,Enhancers_Heart_38103,Enhancers_Heart_91541,Enhancers_Heart_6559,Enhancers_Heart_90861,Enhancers_Heart_19584,Enhancers_Heart_63648,Enhancers_Heart_16151,Enhancers_Heart_114,Enhancers_Heart_63980,Enhancers_Heart_29978,Enhancers_Heart_7405,Enhance…
Heart enhancer down	Fosl2 - mesenchymal cell differentiation	0.0292481	1.60627	Enhancers_Heart_91809,Enhancers_Heart_33481,Enhancers_Heart_43145,Enhancers_Heart_78067,Enhancers_Heart_55751,Enhancers_Heart_33495,Enhancers_Heart_78144,Enhancers_Heart_46242,Enhancers_Heart_60957,Enhancers_Heart_6771,Enhancers_Heart_61473,Enhancers_Heart_78087,Enhancers_Heart_95738,Enhancers_Heart_85539,Enhancers_Heart_50523,Enhancers_Heart_21588,Enhancers_Heart_52778,Enhancers_Heart_21130,Enha…
Heart enhancer down	NFkB-p65 - epidermis development	0.0695066	1.55888	Enhancers_Heart_61491,Enhancers_Heart_18082,Enhancers_Heart_61473,Enhancers_Heart_21277,Enhancers_Heart_15561,Enhancers_Heart_34611,Enhancers_Heart_7886,Enhancers_Heart_26208,Enhancers_Heart_50523,Enhancers_Heart_81010,Enhancers_Heart_20067,Enhancers_Heart_18081,Enhancers_Heart_55259,Enhancers_Heart_26515,Enhancers_Heart_15564,Enhancers_Heart_18072,Enhancers_Heart_44135,Enhancers_Heart_21130,Enha…
Heart enhancer down	RFX - immune response-regulating signaling pathway	0.0695066	2.09589	Enhancers_Heart_24647,Enhancers_Heart_6559,Enhancers_Heart_50523,Enhancers_Heart_65554,Enhancers_Heart_56855,Enhancers_Heart_21588,Enhancers_Heart_24643,Enhancers_Heart_18082,Enhancers_Heart_74677,Enhancers_Heart_47919,Enhancers_Heart_21471,Enhancers_Heart_21524,Enhancers_Heart_11491,Enhancers_Heart_71537,Enhancers_Heart_15271,Enhancers_Heart_95505,Enhancers_Heart_72149,Enhancers_Heart_52102,Enha…
Heart enhancer down	Fos - cellular response to cAMP	0.0828803	1.64152	Enhancers_Heart_91809,Enhancers_Heart_43145,Enhancers_Heart_78144,Enhancers_Heart_6559,Enhancers_Heart_90861,Enhancers_Heart_65762,Enhancers_Heart_78087,Enhancers_Heart_7405,Enhancers_Heart_95738,Enhancers_Heart_3466,Enhancers_Heart_50523,Enhancers_Heart_90841,Enhancers_Heart_81010,Enhancers_Heart_32440,Enhancers_Heart_20470,Enhancers_Heart_18082,Enhancers_Heart_21130,Enhancers_Heart_20469,Enhanc…
Heart enhancer down	Fra2 - cellular response to cAMP	0.0989016	1.68115	Enhancers_Heart_91809,Enhancers_Heart_43145,Enhancers_Heart_5779,Enhancers_Heart_92373,Enhancers_Heart_24647,Enhancers_Heart_45241,Enhancers_Heart_78144,Enhancers_Heart_6559,Enhancers_Heart_91541,Enhancers_Heart_90861,Enhancers_Heart_16151,Enhancers_Heart_65762,Enhancers_Heart_63980,Enhancers_Heart_15113,Enhancers_Heart_61473,Enhancers_Heart_45238,Enhancers_Heart_78087,Enhancers_Heart_7405,Enhanc…
