## Supplementary material for "Phylogenetic modeling of enhancer shifts in African mole-rats reveals regulatory changes associated with tissue-specific traits": Table S10

### Sheet: Sheet1
GO term / C2 pathway	Element sets	Cluster
regulation of osteoclast differentiation	Enhancers Heart NMRDMR UP	regulation of osteoclast differentiation
osteoclast differentiation	Enhancers Heart NMRDMR UP	regulation of osteoclast differentiation
negative regulation of myeloid cell differentiation	Enhancers Heart NMRDMR UP	regulation of osteoclast differentiation
negative regulation of osteoclast differentiation	Enhancers Heart NMRDMR UP	regulation of osteoclast differentiation
negative regulation of leukocyte differentiation	Enhancers Heart NMRDMR UP	regulation of osteoclast differentiation
negative regulation of hemopoiesis	Enhancers Heart NMRDMR UP	regulation of osteoclast differentiation
cardiac muscle hypertrophy in response to stress	Enhancers Heart NMRDMR UP,Enhancers Heart DMR UP	cardiac muscle hypertrophy
negative regulation of cardiac muscle hypertrophy	Enhancers Heart NMRDMR DOWN,Enhancers Liver NMRDMR UP,Enhancers Heart DMR UP,Enhancers Liver NMR DOWN	cardiac muscle hypertrophy
cardiac muscle hypertrophy	Enhancers Heart DMR UP,Enhancers Heart NMR UP,Enhancers Liver NMR UP	cardiac muscle hypertrophy
negative regulation of muscle hypertrophy	Enhancers Heart DMR UP	cardiac muscle hypertrophy
regulation of muscle hypertrophy	Enhancers Heart DMR UP,Enhancers Liver NMR UP	cardiac muscle hypertrophy
regulation of cardiac muscle hypertrophy	Enhancers Heart DMR UP,Enhancers Liver NMR UP	cardiac muscle hypertrophy
muscle hypertrophy	Enhancers Heart DMR UP,Enhancers Heart NMR UP	cardiac muscle hypertrophy
regulation of gliogenesis	Enhancers Heart DMR UP	gliogenesis
positive regulation of gliogenesis	Enhancers Heart DMR UP	gliogenesis
gliogenesis	Enhancers Heart DMR UP	gliogenesis
positive regulation of glial cell differentiation	Enhancers Heart DMR UP	gliogenesis
regulation of glial cell differentiation	Enhancers Heart DMR UP	gliogenesis
regulation of muscle system process	Enhancers Heart NMRDMR UP,Enhancers Heart NMRDMR DOWN,Enhancers Heart DMR UP,Enhancers Heart DMR DOWN,Enhancers Heart NMR UP,Enhancers Heart NMR DOWN,Enhancers Liver NMR UP,Enhancers Liver NMR DOWN	smooth muscle contraction
regulation of muscle contraction	Enhancers Heart NMRDMR UP,Enhancers Heart DMR DOWN	smooth muscle contraction
muscle system process	Enhancers Heart DMR UP,Enhancers Heart DMR DOWN,Enhancers Heart NMR UP,Enhancers Heart NMR DOWN,Enhancers Liver NMR UP,Enhancers Liver NMR DOWN	smooth muscle contraction
regulation of smooth muscle contraction	Enhancers Heart DMR DOWN	smooth muscle contraction
positive regulation of smooth muscle contraction	Enhancers Heart DMR DOWN	smooth muscle contraction
smooth muscle contraction	Enhancers Heart DMR DOWN	smooth muscle contraction
muscle contraction	Enhancers Heart DMR DOWN	smooth muscle contraction
positive regulation of protein-containing complex assembly	Enhancers Heart NMRDMR DOWN,Enhancers Heart DMR DOWN	positive regulation of cytoskeleton organization
positive regulation of organelle organization	Enhancers Heart NMRDMR DOWN,Enhancers Heart DMR DOWN	positive regulation of cytoskeleton organization
actin polymerization or depolymerization	Enhancers Heart NMRDMR DOWN,Enhancers Heart DMR DOWN	positive regulation of cytoskeleton organization
regulation of actin filament-based process	Enhancers Heart NMRDMR DOWN,Enhancers Liver NMRDMR DOWN,Enhancers Heart DMR DOWN,Enhancers Heart NMR DOWN	positive regulation of cytoskeleton organization
regulation of actin cytoskeleton organization	Enhancers Liver NMRDMR DOWN,Enhancers Heart DMR DOWN	positive regulation of cytoskeleton organization
regulation of cytoskeleton organization	Enhancers Liver NMRDMR DOWN,Enhancers Heart DMR DOWN	positive regulation of cytoskeleton organization
regulation of actin filament organization	Enhancers Heart DMR DOWN	positive regulation of cytoskeleton organization
positive regulation of actin filament polymerization	Enhancers Heart DMR DOWN	positive regulation of cytoskeleton organization
positive regulation of protein polymerization	Enhancers Heart DMR DOWN	positive regulation of cytoskeleton organization
regulation of supramolecular fiber organization	Enhancers Heart DMR DOWN	positive regulation of cytoskeleton organization
positive regulation of supramolecular fiber organization	Enhancers Heart DMR DOWN	positive regulation of cytoskeleton organization
positive regulation of cytoskeleton organization	Enhancers Heart DMR DOWN	positive regulation of cytoskeleton organization
regulation of actin filament polymerization	Enhancers Heart DMR DOWN	positive regulation of cytoskeleton organization
negative regulation of calcium ion transmembrane transport	Enhancers Heart DMR DOWN	negative regulation of potassium ion transport
regulation of potassium ion transmembrane transporter activity	Enhancers Heart DMR DOWN,Enhancers Heart NMR DOWN	negative regulation of potassium ion transport
negative regulation of potassium ion transmembrane transport	Enhancers Heart DMR DOWN	negative regulation of potassium ion transport
negative regulation of ion transmembrane transport	Enhancers Heart DMR DOWN	negative regulation of potassium ion transport
negative regulation of cation transmembrane transport	Enhancers Heart DMR DOWN,Enhancers Heart NMR UP	negative regulation of potassium ion transport
negative regulation of potassium ion transport	Enhancers Heart DMR DOWN	negative regulation of potassium ion transport
regulation of potassium ion transmembrane transport	Enhancers Heart DMR DOWN	negative regulation of potassium ion transport
regulation of hormone biosynthetic process	Enhancers Heart DMR UP,Enhancers Liver DMR UP	regulation of steroid biosynthetic process
regulation of steroid metabolic process	Enhancers Liver DMR UP	regulation of steroid biosynthetic process
steroid metabolic process	Enhancers Liver DMR UP	regulation of steroid biosynthetic process
regulation of hormone metabolic process	Enhancers Liver DMR UP	regulation of steroid biosynthetic process
regulation of alcohol biosynthetic process	Enhancers Liver DMR UP	regulation of steroid biosynthetic process
regulation of steroid biosynthetic process	Enhancers Liver DMR UP	regulation of steroid biosynthetic process
steroid biosynthetic process	Enhancers Liver DMR UP	regulation of steroid biosynthetic process
circulatory system process	Enhancers Heart NMRDMR UP,Enhancers Liver NMRDMR DOWN,Enhancers Heart DMR UP,Enhancers Liver DMR UP,Enhancers Heart NMR UP,Enhancers Liver NMR DOWN	regulation of tube size
regulation of system process	Enhancers Heart NMRDMR UP,Enhancers Heart DMR UP,Enhancers Liver DMR UP,Enhancers Heart NMR UP,Enhancers Liver NMR UP	regulation of tube size
regulation of tube size	Enhancers Liver DMR UP	regulation of tube size
blood vessel diameter maintenance	Enhancers Liver DMR UP	regulation of tube size
regulation of anatomical structure size	Enhancers Liver DMR UP	regulation of tube size
vascular process in circulatory system	Enhancers Liver DMR UP,Enhancers Heart NMR UP,Enhancers Liver NMR DOWN	regulation of tube size
myeloid cell differentiation	Enhancers Heart NMRDMR UP,Enhancers Heart NMRDMR DOWN,Enhancers Liver NMRDMR DOWN,Enhancers Heart DMR DOWN,Enhancers Liver DMR UP,Enhancers Liver DMR DOWN,Enhancers Heart NMR DOWN,Enhancers Liver NMR UP	regulation of T cell activation
regulation of myeloid cell differentiation	Enhancers Heart NMRDMR UP,Enhancers Heart DMR DOWN,Enhancers Liver DMR DOWN,Enhancers Liver NMR UP	regulation of T cell activation
hematopoietic or lymphoid organ development	Enhancers Heart NMRDMR UP,Enhancers Heart NMRDMR DOWN,Enhancers Liver NMRDMR DOWN,Enhancers Heart DMR UP,Enhancers Liver DMR UP,Enhancers Liver DMR DOWN,Enhancers Heart NMR DOWN,Enhancers Liver NMR UP,Enhancers Liver NMR DOWN	regulation of T cell activation
hemopoiesis	Enhancers Heart NMRDMR UP,Enhancers Liver NMRDMR DOWN,Enhancers Heart DMR UP,Enhancers Liver DMR UP,Enhancers Liver DMR DOWN,Enhancers Heart NMR DOWN,Enhancers Liver NMR UP	regulation of T cell activation
regulation of hemopoiesis	Enhancers Heart NMRDMR UP,Enhancers Liver NMRDMR DOWN,Enhancers Liver DMR DOWN	regulation of T cell activation
leukocyte differentiation	Enhancers Heart NMRDMR UP,Enhancers Liver NMRDMR DOWN,Enhancers Liver DMR DOWN	regulation of T cell activation
positive regulation of immune system process	Enhancers Heart NMRDMR DOWN,Enhancers Liver NMRDMR DOWN,Enhancers Liver DMR DOWN	regulation of T cell activation
cell activation	Enhancers Liver NMRDMR DOWN,Enhancers Liver DMR DOWN	regulation of T cell activation
leukocyte activation	Enhancers Liver NMRDMR DOWN,Enhancers Liver DMR DOWN,Enhancers Liver NMR UP	regulation of T cell activation
lymphocyte activation	Enhancers Liver NMRDMR DOWN,Enhancers Liver DMR DOWN	regulation of T cell activation
mononuclear cell differentiation	Enhancers Liver NMRDMR DOWN,Enhancers Liver DMR DOWN	regulation of T cell activation
lymphocyte differentiation	Enhancers Liver NMRDMR DOWN,Enhancers Liver DMR DOWN	regulation of T cell activation
T cell activation	Enhancers Liver NMRDMR DOWN,Enhancers Liver DMR DOWN	regulation of T cell activation
positive regulation of myeloid cell differentiation	Enhancers Liver NMRDMR DOWN,Enhancers Liver DMR DOWN,Enhancers Heart NMR DOWN	regulation of T cell activation
regulation of leukocyte cell-cell adhesion	Enhancers Liver NMRDMR DOWN,Enhancers Liver DMR DOWN	regulation of T cell activation
leukocyte cell-cell adhesion	Enhancers Liver NMRDMR DOWN,Enhancers Liver DMR DOWN	regulation of T cell activation
negative regulation of lymphocyte activation	Enhancers Liver NMRDMR DOWN,Enhancers Liver DMR DOWN	regulation of T cell activation
regulation of lymphocyte activation	Enhancers Liver NMRDMR DOWN,Enhancers Liver DMR DOWN	regulation of T cell activation
negative regulation of cell-cell adhesion	Enhancers Liver NMRDMR DOWN,Enhancers Liver DMR DOWN	regulation of T cell activation
negative regulation of leukocyte activation	Enhancers Liver NMRDMR DOWN,Enhancers Liver DMR DOWN	regulation of T cell activation
immune effector process	Enhancers Liver DMR DOWN	regulation of T cell activation
lymphocyte proliferation	Enhancers Liver DMR DOWN	regulation of T cell activation
regulation of B cell activation	Enhancers Liver DMR DOWN	regulation of T cell activation
B cell proliferation	Enhancers Liver DMR DOWN	regulation of T cell activation
leukocyte mediated immunity	Enhancers Liver DMR DOWN	regulation of T cell activation
adaptive immune response	Enhancers Liver DMR DOWN	regulation of T cell activation
leukocyte proliferation	Enhancers Liver DMR DOWN	regulation of T cell activation
B cell activation	Enhancers Liver DMR DOWN	regulation of T cell activation
regulation of cell activation	Enhancers Liver DMR DOWN	regulation of T cell activation
negative regulation of T cell activation	Enhancers Liver DMR DOWN	regulation of T cell activation
regulation of immune effector process	Enhancers Liver DMR DOWN	regulation of T cell activation
positive regulation of leukocyte cell-cell adhesion	Enhancers Liver DMR DOWN	regulation of T cell activation
positive regulation of cell adhesion	Enhancers Liver DMR DOWN	regulation of T cell activation
regulation of T cell activation	Enhancers Liver DMR DOWN	regulation of T cell activation
regulation of lymphocyte proliferation	Enhancers Liver DMR DOWN	regulation of T cell activation
negative regulation of cell activation	Enhancers Liver DMR DOWN	regulation of T cell activation
regulation of leukocyte activation	Enhancers Liver DMR DOWN	regulation of T cell activation
carbohydrate transmembrane transport	Enhancers Liver DMR DOWN	glucose import
monosaccharide transmembrane transport	Enhancers Liver DMR DOWN	glucose import
carbohydrate transport	Enhancers Liver DMR DOWN	glucose import
glucose transmembrane transport	Enhancers Liver DMR DOWN	glucose import
glucose import	Enhancers Liver DMR DOWN	glucose import
regulation of glucose import	Enhancers Liver DMR DOWN	glucose import
insulin receptor signaling pathway	Enhancers Heart NMRDMR UP,Enhancers Liver NMRDMR DOWN,Enhancers Liver DMR DOWN	cellular response to insulin stimulus
response to peptide	Enhancers Heart NMRDMR DOWN,Enhancers Liver NMRDMR DOWN,Enhancers Liver DMR DOWN	cellular response to insulin stimulus
response to insulin	Enhancers Liver NMRDMR DOWN,Enhancers Liver DMR DOWN	cellular response to insulin stimulus
cellular response to insulin stimulus	Enhancers Liver DMR DOWN	cellular response to insulin stimulus
cellular response to peptide	Enhancers Liver DMR DOWN	cellular response to insulin stimulus
cellular response to peptide hormone stimulus	Enhancers Liver DMR DOWN	cellular response to insulin stimulus
calcium ion transmembrane import into cytosol	Enhancers Heart NMR UP	regulation of calcium ion transport
calcium ion transport	Enhancers Heart NMR UP	regulation of calcium ion transport
regulation of calcium ion transport	Enhancers Heart NMR UP	regulation of calcium ion transport
calcium ion transmembrane transport	Enhancers Heart NMR UP	regulation of calcium ion transport
positive regulation of calcium ion transport	Enhancers Heart NMR UP	regulation of calcium ion transport
positive regulation of ion transport	Enhancers Heart NMR UP	regulation of calcium ion transport
membrane lipid biosynthetic process	Enhancers Liver NMRDMR UP,Enhancers Liver NMR UP	ceramide biosynthetic process
sphingolipid biosynthetic process	Enhancers Liver NMRDMR UP,Enhancers Liver NMR UP	ceramide biosynthetic process
membrane lipid metabolic process	Enhancers Liver NMR UP	ceramide biosynthetic process
ceramide biosynthetic process	Enhancers Liver NMR UP	ceramide biosynthetic process
ganglioside biosynthetic process	Enhancers Liver NMR UP	ceramide biosynthetic process
sialylation	Enhancers Liver NMR UP	ceramide biosynthetic process
regulation of transmembrane transport	Enhancers Liver NMR UP	regulation of cation transmembrane transport
regulation of ion transport	Enhancers Liver NMR UP	regulation of cation transmembrane transport
regulation of ion transmembrane transport	Enhancers Liver NMR UP	regulation of cation transmembrane transport
regulation of cation transmembrane transport	Enhancers Liver NMR UP	regulation of cation transmembrane transport
positive regulation of ion transmembrane transporter activity	Enhancers Liver NMR UP	regulation of cation transmembrane transport
regulation of ion transmembrane transporter activity	Enhancers Liver NMR UP	regulation of cation transmembrane transport
positive regulation of phosphate metabolic process	Enhancers Liver NMRDMR UP,Enhancers Heart NMR UP,Enhancers Liver NMR UP,Enhancers Liver NMR DOWN	regulation of kinase activity
regulation of transferase activity	Enhancers Heart NMR UP,Enhancers Liver NMR DOWN	regulation of kinase activity
regulation of kinase activity	Enhancers Heart NMR UP,Enhancers Liver NMR DOWN	regulation of kinase activity
positive regulation of MAP kinase activity	Enhancers Liver NMR DOWN	regulation of kinase activity
negative regulation of kinase activity	Enhancers Liver NMR DOWN	regulation of kinase activity
regulation of protein serine/threonine kinase activity	Enhancers Liver NMR DOWN	regulation of kinase activity
regulation of cell migration	Enhancers Heart NMRDMR UP,Enhancers Heart NMRDMR DOWN,Enhancers Liver NMRDMR DOWN,Enhancers Heart DMR UP,Enhancers Heart DMR DOWN	regulation of cell motility
positive regulation of cell migration	Enhancers Heart NMRDMR UP,Enhancers Heart NMRDMR DOWN,Enhancers Liver NMRDMR UP,Enhancers Liver NMRDMR DOWN,Enhancers Heart DMR UP,Enhancers Heart DMR DOWN,Enhancers Heart NMR DOWN	regulation of cell motility
positive regulation of cell motility	Enhancers Heart NMRDMR UP,Enhancers Heart NMRDMR DOWN,Enhancers Liver NMRDMR UP,Enhancers Liver NMRDMR DOWN,Enhancers Heart DMR UP,Enhancers Heart DMR DOWN,Enhancers Heart NMR DOWN	regulation of cell motility
regulation of cell motility	Enhancers Heart NMRDMR UP,Enhancers Heart NMRDMR DOWN,Enhancers Heart DMR UP,Enhancers Heart DMR DOWN	regulation of cell motility
positive regulation of locomotion	Enhancers Heart NMRDMR UP,Enhancers Heart NMRDMR DOWN,Enhancers Liver NMRDMR UP,Enhancers Liver NMRDMR DOWN,Enhancers Heart DMR UP,Enhancers Heart DMR DOWN,Enhancers Heart NMR DOWN	regulation of cell motility
regulation of ossification	Enhancers Heart NMRDMR UP,Enhancers Liver NMRDMR UP,Enhancers Heart DMR UP,Enhancers Liver NMR UP	biomineralization
regulation of biomineral tissue development	Enhancers Liver NMRDMR UP,Enhancers Heart DMR UP	biomineralization
regulation of bone mineralization	Enhancers Liver NMRDMR UP,Enhancers Heart DMR UP	biomineralization
biomineralization	Enhancers Liver NMRDMR UP,Enhancers Heart DMR UP	biomineralization
biomineral tissue development	Enhancers Liver NMRDMR UP,Enhancers Heart DMR UP	biomineralization
bone mineralization	Enhancers Liver NMRDMR UP,Enhancers Heart DMR UP	biomineralization
MAPK cascade	Enhancers Heart NMRDMR DOWN,Enhancers Liver NMRDMR UP,Enhancers Liver NMRDMR DOWN,Enhancers Heart DMR UP,Enhancers Heart DMR DOWN,Enhancers Liver DMR DOWN,Enhancers Heart NMR UP,Enhancers Liver NMR UP	ERK1 and ERK2 cascade
positive regulation of MAPK cascade	Enhancers Liver NMRDMR UP,Enhancers Heart DMR UP,Enhancers Liver DMR UP,Enhancers Liver DMR DOWN,Enhancers Heart NMR UP,Enhancers Liver NMR UP,Enhancers Liver NMR DOWN	ERK1 and ERK2 cascade
positive regulation of ERK1 and ERK2 cascade	Enhancers Liver NMRDMR UP,Enhancers Liver DMR DOWN	ERK1 and ERK2 cascade
regulation of MAPK cascade	Enhancers Liver NMRDMR UP,Enhancers Heart DMR UP,Enhancers Liver DMR DOWN,Enhancers Heart NMR UP,Enhancers Liver NMR DOWN	ERK1 and ERK2 cascade
ERK1 and ERK2 cascade	Enhancers Liver DMR DOWN,Enhancers Liver NMR UP	ERK1 and ERK2 cascade
regulation of ERK1 and ERK2 cascade	Enhancers Liver DMR DOWN	ERK1 and ERK2 cascade
REACTOME_DAG_AND_IP3_SIGNALING	Enhancers Heart NMRDMR DOWN,Enhancers Liver NMRDMR DOWN,Enhancers Heart DMR DOWN	REACTOME_DOWNSTREAM_SIGNAL_TRANSDUCTION
REACTOME_DOWNSTREAM_SIGNAL_TRANSDUCTION	Enhancers Heart NMRDMR DOWN,Enhancers Liver NMRDMR DOWN,Enhancers Heart DMR DOWN	REACTOME_DOWNSTREAM_SIGNAL_TRANSDUCTION
REACTOME_NGF_SIGNALLING_VIA_TRKA_FROM_THE_PLASMA_MEMBRANE	Enhancers Heart NMRDMR DOWN,Enhancers Liver NMRDMR DOWN,Enhancers Heart DMR DOWN	REACTOME_DOWNSTREAM_SIGNAL_TRANSDUCTION
REACTOME_SIGNALING_BY_PDGF	Enhancers Heart NMRDMR DOWN,Enhancers Liver NMRDMR DOWN	REACTOME_DOWNSTREAM_SIGNAL_TRANSDUCTION
REACTOME_DOWNSTREAM_SIGNALING_OF_ACTIVATED_FGFR	Enhancers Liver NMRDMR DOWN,Enhancers Heart DMR DOWN	REACTOME_DOWNSTREAM_SIGNAL_TRANSDUCTION
REACTOME_SIGNALING_BY_FGFR_IN_DISEASE	Enhancers Liver NMRDMR DOWN	REACTOME_DOWNSTREAM_SIGNAL_TRANSDUCTION
REACTOME_SIGNALING_BY_FGFR	Enhancers Liver NMRDMR DOWN,Enhancers Heart DMR DOWN	REACTOME_DOWNSTREAM_SIGNAL_TRANSDUCTION
REACTOME_SIGNALING_BY_EGFR_IN_CANCER	Enhancers Liver NMRDMR DOWN	REACTOME_DOWNSTREAM_SIGNAL_TRANSDUCTION
REACTOME_PHOSPHOLIPASE_C_MEDIATED_CASCADE	Enhancers Heart DMR DOWN	REACTOME_DOWNSTREAM_SIGNAL_TRANSDUCTION
REACTOME_SIGNALING_BY_ERBB2	Enhancers Heart DMR DOWN	REACTOME_DOWNSTREAM_SIGNAL_TRANSDUCTION
BIOCARTA_NOS1_PATHWAY	Enhancers Heart DMR DOWN	REACTOME_DOWNSTREAM_SIGNAL_TRANSDUCTION
response to oxygen levels	Enhancers Heart NMRDMR UP,Enhancers Heart NMR DOWN	response to oxygen levels
response to decreased oxygen levels	Enhancers Heart NMRDMR UP,Enhancers Heart NMR DOWN	response to oxygen levels
cellular response to oxygen levels	Enhancers Heart NMRDMR UP,Enhancers Liver NMRDMR UP,Enhancers Heart NMR DOWN	response to oxygen levels
cellular response to decreased oxygen levels	Enhancers Heart NMRDMR UP,Enhancers Heart NMR DOWN	response to oxygen levels
cellular response to hypoxia	Enhancers Heart NMRDMR UP,Enhancers Heart NMR DOWN	response to oxygen levels
positive regulation of cartilage development	Enhancers Heart NMRDMR UP,Enhancers Liver DMR UP,Enhancers Liver NMR UP	regulation of cartilage development
positive regulation of chondrocyte differentiation	Enhancers Heart NMRDMR UP,Enhancers Liver NMR UP	regulation of cartilage development
chondrocyte differentiation	Enhancers Heart NMRDMR UP,Enhancers Heart DMR UP,Enhancers Liver DMR UP,Enhancers Liver NMR UP	regulation of cartilage development
regulation of cartilage development	Enhancers Heart NMRDMR UP,Enhancers Liver DMR UP,Enhancers Liver NMR UP	regulation of cartilage development
regulation of chondrocyte differentiation	Enhancers Heart NMRDMR UP,Enhancers Liver DMR UP,Enhancers Liver NMR UP	regulation of cartilage development
cartilage development	Enhancers Heart NMRDMR UP,Enhancers Liver DMR UP,Enhancers Liver NMR UP	regulation of cartilage development
regulation of epithelial cell migration	Enhancers Heart NMRDMR UP,Enhancers Heart NMRDMR DOWN,Enhancers Liver NMRDMR UP,Enhancers Liver NMRDMR DOWN,Enhancers Heart DMR UP,Enhancers Heart DMR DOWN,Enhancers Liver DMR UP,Enhancers Heart NMR UP,Enhancers Heart NMR DOWN,Enhancers Liver NMR UP,Enhancers Liver NMR DOWN	epithelial cell migration
positive regulation of epithelial cell migration	Enhancers Heart NMRDMR UP,Enhancers Heart NMRDMR DOWN,Enhancers Liver NMRDMR UP,Enhancers Liver NMRDMR DOWN,Enhancers Heart DMR UP,Enhancers Liver DMR UP,Enhancers Heart NMR DOWN,Enhancers Liver NMR DOWN	epithelial cell migration
epithelial cell migration	Enhancers Heart NMRDMR DOWN,Enhancers Liver NMRDMR UP,Enhancers Liver NMRDMR DOWN,Enhancers Heart DMR UP,Enhancers Heart DMR DOWN,Enhancers Liver DMR UP,Enhancers Heart NMR UP,Enhancers Heart NMR DOWN,Enhancers Liver NMR UP,Enhancers Liver NMR DOWN	epithelial cell migration
ameboidal-type cell migration	Enhancers Heart NMRDMR DOWN,Enhancers Liver NMRDMR DOWN,Enhancers Heart DMR DOWN,Enhancers Liver DMR UP,Enhancers Heart NMR DOWN,Enhancers Liver NMR UP,Enhancers Liver NMR DOWN	epithelial cell migration
regulation of endothelial cell migration	Enhancers Heart NMRDMR DOWN,Enhancers Heart DMR DOWN,Enhancers Liver DMR UP,Enhancers Heart NMR UP,Enhancers Heart NMR DOWN,Enhancers Liver NMR DOWN	epithelial cell migration
endothelial cell migration	Enhancers Heart NMRDMR DOWN,Enhancers Heart DMR DOWN,Enhancers Liver DMR UP,Enhancers Heart NMR DOWN	epithelial cell migration
