## Supplementary material for "Phylogenetic modeling of enhancer shifts in African mole-rats reveals regulatory changes associated with tissue-specific traits": Table S11

### Sheet: NMR_REPEAT-TFBS_LIVER
repeat	tfbs	bh_pval_fully-incl	n_inter-full	perc_inter-full	Class	Kimura
rnd-1_family-6	dHNF4	0.0254237	75	4.899	SINE/ID	5.7
rnd-1_family-6	VRN1	0.0254237	156	2.133	SINE/ID	5.7
rnd-1_family-11	dHNF4	0.0254237	34	2.221	SINE/ID	6.46
rnd-1_family-9	dHNF4	0.0254237	104	6.793	SINE/ID	6.78
rnd-1_family-9	HNF4a	0.0254237	199	2.205	SINE/ID	6.78
rnd-1_family-9	VRN1	0.0254237	196	2.679	SINE/ID	6.78
rnd-1_family-10	dHNF4	0.0254237	86	5.617	SINE/ID	9.19
rnd-1_family-10	REM19	0.0254237	425	2.031	SINE/ID	9.19
rnd-1_family-10	VRN1	0.0254237	249	3.404	SINE/ID	9.19
rnd-1_family-5	HNF4a	0.0254237	288	3.191	SINE/ID	9.44
rnd-1_family-5	VRN1	0.0254237	212	2.898	SINE/ID	9.44
rnd-5_family-479	dHNF4	0.0254237	172	11.234	LINE/L1	11.89
rnd-5_family-479	HNF4a	0.0254237	440	4.875	LINE/L1	11.89
rnd-5_family-479	REM19	0.0254237	1123	5.366	LINE/L1	11.89
rnd-5_family-479	VRN1	0.0254237	609	8.325	LINE/L1	11.89
rnd-1_family-25	RAR:RXR	0.0254237	590	12.4	SINE/Alu	13.27
rnd-1_family-25	RARg	0.0254237	415	13.553	SINE/Alu	13.27
rnd-1_family-25	SF1	0.0254237	551	6.645	SINE/Alu	13.27
rnd-1_family-25	Nr5a2	0.0254237	622	6.478	SINE/Alu	13.27
rnd-1_family-19	RAR:RXR	0.0254237	594	12.484	SINE/Alu	13.28
rnd-1_family-19	RARg	0.0254237	471	15.382	SINE/Alu	13.28
rnd-1_family-19	SF1	0.0254237	604	7.284	SINE/Alu	13.28
rnd-1_family-19	Nr5a2	0.0254237	676	7.04	SINE/Alu	13.28
rnd-1_family-22	RAR:RXR	0.0254237	732	15.385	SINE/Alu	13.28
rnd-1_family-22	REM19	0.0254237	446	2.131	SINE/Alu	13.28
rnd-1_family-22	RARg	0.0254237	555	18.125	SINE/Alu	13.28
rnd-1_family-22	VRN1	0.0254237	167	2.283	SINE/Alu	13.28
rnd-1_family-22	SF1	0.0254237	745	8.985	SINE/Alu	13.28
rnd-1_family-22	Nr5a2	0.0254237	836	8.707	SINE/Alu	13.28
rnd-1_family-21	RAR:RXR	0.0254237	236	4.96	SINE/Alu	14.22
rnd-1_family-21	RARg	0.0254237	175	5.715	SINE/Alu	14.22
rnd-1_family-21	SF1	0.0254237	225	2.713	SINE/Alu	14.22
rnd-1_family-21	Nr5a2	0.0254237	252	2.624	SINE/Alu	14.22
rnd-1_family-18	RAR:RXR	0.0254237	308	6.473	SINE/Alu	14.39
rnd-1_family-18	RARg	0.0254237	262	8.556	SINE/Alu	14.39
rnd-1_family-18	SF1	0.0254237	332	4.004	SINE/Alu	14.39
rnd-1_family-18	Nr5a2	0.0254237	371	3.864	SINE/Alu	14.39
rnd-6_family-386	dHNF4	0.0254237	187	12.214	LINE/L1	14.93
rnd-6_family-386	HNF4a	0.0254237	463	5.13	LINE/L1	14.93
rnd-6_family-386	REM19	0.0254237	1593	7.612	LINE/L1	14.93
rnd-6_family-386	VRN1	0.0254237	855	11.688	LINE/L1	14.93
rnd-6_family-1213	dHNF4	0.0254237	64	4.18	LTR/ERVL-MaLR	19.78
rnd-6_family-1213	RAR:RXR	0.0254237	254	5.338	LTR/ERVL-MaLR	19.78
rnd-6_family-1213	HNF4a	0.0254237	192	2.127	LTR/ERVL-MaLR	19.78
rnd-6_family-1213	REM19	0.0254237	649	3.101	LTR/ERVL-MaLR	19.78
rnd-6_family-1213	RARg	0.0254237	185	6.042	LTR/ERVL-MaLR	19.78
rnd-6_family-1213	VRN1	0.0254237	222	3.035	LTR/ERVL-MaLR	19.78
rnd-6_family-1213	SF1	0.0254237	265	3.196	LTR/ERVL-MaLR	19.78
rnd-6_family-1213	Nr5a2	0.0254237	318	3.312	LTR/ERVL-MaLR	19.78
rnd-6_family-4102	RAR:RXR	0.0254237	383	8.05	SINE/Alu	20.45
rnd-6_family-4102	REM19	0.0254237	771	3.684	SINE/Alu	20.45
rnd-6_family-4102	RARg	0.0254237	284	9.275	SINE/Alu	20.45
rnd-6_family-4102	VRN1	0.0254237	260	3.554	SINE/Alu	20.45
rnd-6_family-4102	SF1	0.0254237	402	4.848	SINE/Alu	20.45
rnd-6_family-4102	Nr5a2	0.0254237	495	5.155	SINE/Alu	20.45
rnd-3_family-2	dHNF4	0.0254237	100	6.532	LINE/L1	20.82
rnd-3_family-2	HNF4a	0.0254237	419	4.643	LINE/L1	20.82
rnd-3_family-2	REM19	0.0254237	813	3.885	LINE/L1	20.82
rnd-3_family-2	VRN1	0.0254237	336	4.593	LINE/L1	20.82
rnd-6_family-4396	RAR:RXR	0.0254237	201	4.224	SINE/Alu	21.32
rnd-6_family-4396	RARg	0.0254237	160	5.225	SINE/Alu	21.32
rnd-6_family-4396	SF1	0.0254237	245	2.955	SINE/Alu	21.32
rnd-6_family-4396	Nr5a2	0.0254237	264	2.749	SINE/Alu	21.32
rnd-5_family-325	dHNF4	0.0254237	44	2.874	SINE/Alu	22.35
rnd-5_family-325	HNF4a	0.0254237	189	2.094	SINE/Alu	22.35
rnd-5_family-325	REM19	0.0254237	549	2.623	SINE/Alu	22.35
rnd-5_family-325	VRN1	0.0254237	246	3.363	SINE/Alu	22.35
rnd-6_family-444	dHNF4	0.0254237	87	5.683	SINE/Alu	23.09
rnd-6_family-444	RAR:RXR	0.0254237	163	3.426	SINE/Alu	23.09
rnd-6_family-444	HNF4a	0.0254237	247	2.737	SINE/Alu	23.09
rnd-6_family-444	REM19	0.0254237	758	3.622	SINE/Alu	23.09
rnd-6_family-444	RARg	0.0254237	112	3.658	SINE/Alu	23.09
rnd-6_family-444	VRN1	0.0254237	368	5.031	SINE/Alu	23.09
rnd-6_family-444	SF1	0.0254237	192	2.315	SINE/Alu	23.09
rnd-6_family-444	Nr5a2	0.0254237	222	2.312	SINE/Alu	23.09
rnd-6_family-8328	dHNF4	0.0254237	132	8.622	SINE/Alu	24.7
rnd-6_family-8328	HNF4a	0.0254237	373	4.133	SINE/Alu	24.7
rnd-6_family-8328	REM19	0.0254237	940	4.492	SINE/Alu	24.7
rnd-6_family-8328	VRN1	0.0254237	455	6.22	SINE/Alu	24.7
rnd-6_family-417	RAR:RXR	0.0254237	218	4.582	Unknown	24.77
rnd-6_family-417	RARg	0.0254237	170	5.552	Unknown	24.77
rnd-6_family-417	SF1	0.0254237	222	2.677	Unknown	24.77
rnd-6_family-417	Nr5a2	0.0254237	261	2.718	Unknown	24.77
rnd-6_family-5959	dHNF4	0.0254237	49	3.201	SINE/Alu	25.48
rnd-6_family-1176	dHNF4	0.0254237	32	2.09	LINE/L1	26.43
rnd-6_family-1176	RAR:RXR	0.0254237	137	2.879	LINE/L1	26.43
rnd-6_family-1176	RARg	0.0254237	99	3.233	LINE/L1	26.43

### Sheet: DMR_REPEAT-TFBS_LIVER
repeat	tfbs	bh_pval_fully-incl	n_inter-full	perc_inter-full	Class	Kimura
rnd-1_family-13	dHNF4	0.0467153	50	3.243	SINE/ID	8.36
rnd-1_family-4	dHNF4	0.0467153	57	3.696	SINE/ID	9.3
rnd-1_family-5	dHNF4	0.0467153	158	10.246	SINE/ID	9.53
rnd-1_family-5	HNF4a	0.0467153	363	3.324	SINE/ID	9.53
rnd-1_family-35	NF1:FOXA1	0.0467153	41	4.271	SINE/ID	14.44
rnd-1_family-35	dHNF4	0.0467153	200	12.97	SINE/ID	14.44
rnd-1_family-35	HNF4a	0.0467153	909	8.323	SINE/ID	14.44
rnd-5_family-4	NF1:FOXA1	0.0467153	22	2.292	LINE/L1	14.47
rnd-5_family-4	dHNF4	0.0467153	61	3.956	LINE/L1	14.47
rnd-5_family-4	HNF4a	0.0467153	248	2.271	LINE/L1	14.47
rnd-6_family-9446	RARg	0.0467153	75	3.012	SINE/Alu	15.45
rnd-6_family-9446	dHNF4	0.0467153	122	7.912	SINE/Alu	15.45
rnd-6_family-9446	HNF4a	0.0467153	353	3.232	SINE/Alu	15.45
rnd-6_family-9446	RAR:RXR	0.0467153	112	2.585	SINE/Alu	15.45
rnd-4_family-304	NF1:FOXA1	0.0467153	22	2.292	SINE/Alu	17.04
rnd-4_family-304	RARg	0.0467153	642	25.783	SINE/Alu	17.04
rnd-4_family-304	dHNF4	0.0467153	50	3.243	SINE/Alu	17.04
rnd-4_family-304	HNF4a	0.0467153	229	2.097	SINE/Alu	17.04
rnd-4_family-304	Nr5a2	0.0467153	1010	10.447	SINE/Alu	17.04
rnd-4_family-304	ZSCAN22	0.0467153	94	8.461	SINE/Alu	17.04
rnd-4_family-304	RAR:RXR	0.0467153	889	20.517	SINE/Alu	17.04
rnd-1_family-28	RARg	0.0467153	329	13.213	SINE/Alu	18.47
rnd-1_family-28	Nr5a2	0.0467153	522	5.399	SINE/Alu	18.47
rnd-1_family-28	ZSCAN22	0.0467153	51	4.59	SINE/Alu	18.47
rnd-1_family-28	RAR:RXR	0.0467153	419	9.67	SINE/Alu	18.47
rnd-5_family-1021	RARg	0.0467153	621	24.94	SINE/Alu	18.58
rnd-5_family-1021	Nr5a2	0.0467153	976	10.095	SINE/Alu	18.58
rnd-5_family-1021	ZSCAN22	0.0467153	84	7.561	SINE/Alu	18.58
rnd-5_family-1021	RAR:RXR	0.0467153	838	19.34	SINE/Alu	18.58
rnd-1_family-2	RARg	0.0467153	140	5.622	SINE/Alu	18.65
rnd-1_family-2	Nr5a2	0.0467153	228	2.358	SINE/Alu	18.65
rnd-1_family-2	ZSCAN22	0.0467153	25	2.25	SINE/Alu	18.65
rnd-1_family-2	RAR:RXR	0.0467153	185	4.27	SINE/Alu	18.65
rnd-1_family-33	RARg	0.0467153	107	4.297	SINE/Alu	18.81
rnd-1_family-33	ZSCAN22	0.0467153	29	2.61	SINE/Alu	18.81
rnd-1_family-33	RAR:RXR	0.0467153	146	3.369	SINE/Alu	18.81
rnd-6_family-3437	RARg	0.0467153	65	2.61	LINE/L1	19.37
rnd-6_family-3437	ZSCAN22	0.0467153	27	2.43	LINE/L1	19.37
rnd-6_family-3437	RAR:RXR	0.0467153	88	2.031	LINE/L1	19.37
rnd-1_family-0	RARg	0.0467153	112	4.498	SINE/Alu	20.11
rnd-1_family-0	HNF4a	0.0467153	532	4.871	SINE/Alu	20.11
rnd-1_family-0	Nr5a2	0.0467153	396	4.096	SINE/Alu	20.11
rnd-1_family-0	ZSCAN22	0.0467153	143	12.871	SINE/Alu	20.11
rnd-1_family-0	RAR:RXR	0.0467153	212	4.893	SINE/Alu	20.11
rnd-6_family-958	dHNF4	0.0467153	102	6.615	SINE/Alu	20.67
rnd-6_family-958	HNF4a	0.0467153	351	3.214	SINE/Alu	20.67
rnd-6_family-2668	RARg	0.0467153	90	3.614	LINE/L1	24.85
rnd-6_family-2668	RAR:RXR	0.0467153	120	2.769	LINE/L1	24.85
rnd-5_family-785	RARg	0.0467153	72	2.892	LINE/L1	28.62
rnd-5_family-785	dHNF4	0.0467153	47	3.048	LINE/L1	28.62
rnd-5_family-785	RAR:RXR	0.0467153	109	2.516	LINE/L1	28.62
rnd-6_family-2929	NF1:FOXA1	0.0467153	26	2.708	LTR/ERVL-MaLR	29

### Sheet: CPOR_REPEAT-HNF4-RAR_Liver
repeat	tfbs	bh_pval_fully-incl	n_inter-full	perc_inter-full	Class	Kimura
DR0292495.8	RARg	0.0460465	109	3.123	SINE/Alu	14.77
DR0292495.8	RAR:RXR	0.0460465	152	2.6	SINE/Alu	14.77
DR0292843.8	RARg	0.0460465	145	4.155	LINE/L1	16.3
DR0292843.8	RAR:RXR	0.0460465	195	3.336	LINE/L1	16.3
DR0292473.8	RARg	0.0460465	89	2.55	SINE/Alu	18.04
DR0292473.8	RAR:RXR	0.0460465	122	2.087	SINE/Alu	18.04
DR0292795.8	RARg	0.0460465	1167	33.438	SINE/Alu	19.58
DR0292795.8	RAR:RXR	0.0460465	1567	26.805	SINE/Alu	19.58
DR0292517.8	RARg	0.0460465	259	7.421	SINE/Alu	20.12
DR0292517.8	RAR:RXR	0.0460465	346	5.919	SINE/Alu	20.12
DR0292549.8	RARg	0.0460465	261	7.479	SINE/Alu	20.83
DR0292549.8	RAR:RXR	0.0460465	357	6.107	SINE/Alu	20.83
DR0292978.8	RARg	0.0460465	270	7.736	SINE/Alu	22.98
DR0292978.8	RAR:RXR	0.0460465	359	6.141	SINE/Alu	22.98
DR0292891.8	RARg	0.0460465	118	3.381	SINE/Alu	23.09
DR0292891.8	RAR:RXR	0.0460465	217	3.712	SINE/Alu	23.09
DR0292891.8	HNF4a	0.0460465	524	5.061	SINE/Alu	23.09
DR0292562.8	RARg	0.0460465	272	7.794	LINE/L1	23.77
DR0292562.8	RAR:RXR	0.0460465	358	6.124	LINE/L1	23.77
DR0293207.7	RARg	0.0460465	205	5.874	LTR/ERVL-MaLR	27.38
DR0293207.7	RAR:RXR	0.0460465	288	4.926	LTR/ERVL-MaLR	27.38
DR0293113.7	RARg	0.0460465	225	6.447	LINE/L1	30.58
DR0293113.7	RAR:RXR	0.0460465	305	5.217	LINE/L1	30.58

### Sheet: MMUS_REPEAT-HNF4-RAR_Liver
repeat	tfbs	bh_pval_fully-incl	n_inter-full	perc_inter-full	Class	Kimura
DF0001733.1	RARg	0.0432653	70	3.021	SINE/Alu	7.01
DF0001733.1	RAR:RXR	0.0432653	86	2.071	SINE/Alu	7.01
DF0003702.1	RARg	0.0432653	146	6.301	SINE/Alu	8.55
DF0003702.1	RAR:RXR	0.0432653	184	4.432	SINE/Alu	8.55
DF0001734.1	RARg	0.0432653	276	11.912	SINE/Alu	9.22
DF0001734.1	RAR:RXR	0.0432653	322	7.755	SINE/Alu	9.22
DF0002616.1	RARg	0.0432653	160	6.905	SINE/Alu	15.39
DF0002616.1	RAR:RXR	0.0432653	201	4.841	SINE/Alu	15.39
DF0003224.1	RARg	0.0432653	72	3.107	SINE/Alu	16.42
DF0003224.1	RAR:RXR	0.0432653	100	2.408	SINE/Alu	16.42
DF0002409.1	RARg	0.0432653	94	4.057	SINE/Alu	19.25
DF0002409.1	RAR:RXR	0.0432653	130	3.131	SINE/Alu	19.25
DF0004110.1	RARg	0.0432653	58	2.503	SINE/Alu	20.02
DF0001972.1	RARg	0.0432653	265	11.437	LTR/ERVL-MaLR	20.32
DF0001972.1	RAR:RXR	0.0432653	356	8.574	LTR/ERVL-MaLR	20.32
DF0003116.1	RARg	0.0432653	99	4.273	SINE/Alu	21.39
DF0003116.1	RAR:RXR	0.0432653	135	3.251	SINE/Alu	21.39
DF0002197.1	HNF4a	0.0432653	443	4.151	SINE/B4	23.82
DF0003424.1	RARg	0.0432653	115	4.963	SINE/Alu	25.1
DF0003424.1	RAR:RXR	0.0432653	176	4.239	SINE/Alu	25.1
DF0001792.1	RARg	0.0432653	558	24.083	SINE/B4	26.85
DF0001792.1	RAR:RXR	0.0432653	787	18.955	SINE/B4	26.85
DF0003798.1	RARg	0.0432653	48	2.072	SINE/Alu	27.42
DF0001979.1	RARg	0.0432653	48	2.072	SINE/Alu	27.69
DF0001960.1	RARg	0.0432653	302	13.034	Unknown	27.99
DF0001960.1	RAR:RXR	0.0432653	366	8.815	Unknown	27.99
DF0004182.1	RARg	0.0432653	92	3.971	SINE/Alu	28.44
DF0004182.1	RAR:RXR	0.0432653	140	3.372	SINE/Alu	28.44
DF0004154.1	dHNF4	0.0432653	21	2.096	SINE/B4	29.08

### Sheet: NMR SINE_ID HNF4 GO
GO	Name	Binom Enrichment	# foreground regions	# expected regions	Binom BH p-value	Hyper Enrichment	# foreground genes	# expected genes	Hyper BH p-value	Genes
GO:0006631	fatty acid metabolic process	2.11847	68	32.0987	5.78e-05	1.98761	59	29.6839	0.0012	Abhd2,Acaca,Acadsb,Acat1,Acbd5,Adipoq,Apoa4,Apoa5,Auh,Avp,Ces2b,Ces2b,Cyb5a,Cygb,Cyp1a1,Cyp2f2,Cyp2u1,Cyp4f18,Cyp4f40,Cyp7a1,Decr2,Dgat2,Echdc2,Edn1,Fa2h,Faah,Fabp3,Fasn,Fmo1,Fmo4,Gcdh,Gk,Hacd2,Hadh,Hnf1a,Hsd17b10,Hsd17b4,Lipc,Lipe,Lpin2,Mapk14,Myo5a,Ncor1,Nudt19,Pex13,Pex2,Pla2g10,Por,Ppara,Prkab2,Prkag2,Prkag3,Scd1,Scp2,Slc25a17,Slc27a5,Them5,Thnsl2,Wdtc1
GO:0032787	monocarboxylic acid metabolic process	1.83182	88	48.0397	0.000153	1.76883	77	43.5317	0.00127	Abhd2,Acaca,Acadsb,Acat1,Acbd5,Adipoq,Akr1a1,Aldh8a1,Amacr,Apoa4,Apoa5,App,Arv1,Auh,Avp,Ces2b,Ces2b,Cyb5a,Cygb,Cyp1a1,Cyp27a1,Cyp2f2,Cyp2u1,Cyp4f18,Cyp4f40,Cyp7a1,Ddit4,Decr2,Dgat2,Echdc2,Edn1,Eno1,Fa2h,Faah,Fabp3,Fah,Fasn,Fmo1,Fmo4,Foxk1,Gcdh,Gk,Hacd2,Hadh,Hdac4,Hnf1a,Hsd17b10,Hsd17b4,Lipc,Lipe,Lpin2,Mapk14,Myo5a,Ncor1,Nr1h4,Nr5a2,Nudt19,Park7,Pex13,Pex2,Pla2g10,Por,Ppara,Prkab2,Prkag2,Prkag3,Pr…
GO:0043436	oxoacid metabolic process	1.54214	114	73.9234	0.0029	1.49965	100	66.6824	0.0146	Abhd2,Acaca,Acadsb,Acat1,Acbd5,Acy1,Adipoq,Adss,Akr1a1,Aldh8a1,Amacr,Apoa4,Apoa5,App,Arv1,Atic,Auh,Avp,Ces2b,Ces2b,Cyb5a,Cygb,Cyp1a1,Cyp27a1,Cyp2f2,Cyp2u1,Cyp4f18,Cyp4f40,Cyp7a1,Ddit4,Decr2,Dgat2,Dpys,Echdc2,Edn1,Eno1,Fa2h,Faah,Fabp3,Fah,Fasn,Fgfr1,Fmo1,Fmo4,Foxk1,Gcdh,Gk,Gls2,Glud1,Hacd2,Hadh,Hdac4,Hibadh,Hnf1a,Hsd17b10,Hsd17b4,Lipc,Lipe,Lpin2,Lrrc47,Mapk14,Mat1a,Mgst2,Myo5a,Ncor1,Noxred1,Nr1h4,…
GO:0019752	carboxylic acid metabolic process	1.54209	112	72.6289	0.00333	1.4919	98	65.6882	0.0189	Abhd2,Acaca,Acadsb,Acat1,Acbd5,Acy1,Adipoq,Adss,Akr1a1,Aldh8a1,Amacr,Apoa4,Apoa5,App,Arv1,Atic,Auh,Avp,Ces2b,Ces2b,Cyb5a,Cygb,Cyp1a1,Cyp27a1,Cyp2f2,Cyp2u1,Cyp4f18,Cyp4f40,Cyp7a1,Ddit4,Decr2,Dgat2,Dpys,Echdc2,Edn1,Eno1,Fa2h,Faah,Fabp3,Fah,Fasn,Fmo1,Fmo4,Foxk1,Gcdh,Gk,Gls2,Glud1,Hacd2,Hadh,Hdac4,Hibadh,Hnf1a,Hsd17b10,Hsd17b4,Lipc,Lipe,Lpin2,Lrrc47,Mapk14,Mat1a,Mgst2,Myo5a,Ncor1,Noxred1,Nr1h4,Nr5a2,…
GO:0044282	small molecule catabolic process	1.93586	50	25.8284	0.0048	1.81326	47	25.9202	0.0236	Abhd2,Acadsb,Acat1,Adipoq,Akr1a1,Auh,Cbr1,Cbr3,Cyp1a1,Cyp27a1,Cyp4f18,Cyp4f40,Cyp7a1,Decr2,Echdc2,Eno1,Faah,Fah,Foxk1,Galm,Gcdh,Gda,Glb1,Gls2,Glud1,Hadh,Hibadh,Hsd17b10,Hsd17b4,Hsd17b6,Impa2,Inpp5k,Lipe,Lpin2,Mat1a,Mt3,Nudt19,Nudt3,Park7,Pex13,Pex2,Scly,Scp2,Shmt1,Slc25a17,Tat,Thnsl2
GO:0072330	monocarboxylic acid biosynthetic process	2.15114	38	17.665	0.0048	2.04945	31	15.126	0.0347	Abhd2,Acaca,Aldh8a1,Amacr,Apoa4,Apoa5,Avp,Cyp1a1,Cyp27a1,Cyp7a1,Decr2,Edn1,Fa2h,Fasn,Hacd2,Hnf1a,Hsd17b10,Lipc,Myo5a,Park7,Pex2,Pla2g10,Prkab2,Prkag2,Prkag3,Rdh10,Rdh16f2,Scd1,Slc27a5,Thnsl2,Wdtc1
GO:0008206	bile acid metabolic process	4.01991	14	3.48267	0.0048	3.77801	11	2.91158	0.0347	Amacr,Arv1,Cyp27a1,Cyp7a1,Hnf1a,Hsd17b10,Nr1h4,Nr5a2,Pex2,Scp2,Slc27a5
GO:0072329	monocarboxylic acid catabolic process	2.68398	24	8.94194	0.00502	2.40153	22	9.16084	0.0347	Abhd2,Acat1,Adipoq,Akr1a1,Auh,Cyp4f18,Cyp4f40,Decr2,Echdc2,Faah,Fah,Gcdh,Hadh,Hsd17b10,Hsd17b4,Lipe,Lpin2,Nudt19,Pex13,Pex2,Scp2,Slc25a17
GO:0006066	alcohol metabolic process	1.83533	54	29.4225	0.00695	1.91837	47	24.4999	0.00995	Akr1a1,Apoa4,Apoa5,App,Arv1,Cln6,Cyp1a1,Cyp27a1,Cyp7a1,Degs2,Dgat2,Dhrs3,Fgfr1,Gk,Gk5,Hnf1a,Impa2,Inpp5k,Ip6k1,Itpkc,Kcnma1,Lima1,Lipc,Lipe,Mogat2,Moxd1,Mt3,Npc1,Nudt3,Nudt4,Park7,Pex2,Plb1,Plpp1,Plpp2,Por,Rdh10,Rdh16f2,Rest,Scp2,Sec14l2,Sgpp1,Spr,Sptlc2,Sult2b1,Thrb,Wnt4
GO:0046394	carboxylic acid biosynthetic process	1.87748	48	25.5662	0.01	1.80061	39	21.6593	0.0689	Abhd2,Acaca,Akr1a1,Aldh8a1,Amacr,Apoa4,Apoa5,Avp,Cyp1a1,Cyp27a1,Cyp7a1,Decr2,Edn1,Fa2h,Fasn,Gls2,Hacd2,Hnf1a,Hsd17b10,Lipc,Mgst2,Myo5a,Noxred1,Park7,Pex2,Pla2g10,Prkab2,Prkag2,Prkag3,Psat1,Psph,Rdh10,Rdh16f2,Scd1,Shmt1,Slc27a5,Syk,Thnsl2,Wdtc1
GO:0008202	steroid metabolic process	1.8273	50	27.3628	0.0111	1.98529	43	21.6593	0.00995	Adora2b,Amacr,Apoa4,Apoa5,App,Arv1,Cbr1,Chst10,Cln6,Cyp17a1,Cyp1a1,Cyp27a1,Cyp7a1,Dgat2,Ebpl,Fgfr1,Hnf1a,Hsd11b1,Hsd17b10,Hsd17b3,Hsd17b4,Hsd17b6,Igfbp7,Kcnma1,Lima1,Lipc,Lipe,Mt3,Npc1,Nr1h4,Nr5a2,Pex2,Por,Rdh16f2,Rest,Scd1,Scp2,Sec14l2,Slc27a5,Sult2b1,Thrb,Ugt2b5,Wnt4
GO:1901615	organic hydroxy compound metabolic process	1.60412	75	46.7547	0.013	1.80671	68	37.6375	0.00182	Akr1a1,Aldh2,Amacr,Apoa4,Apoa5,App,Arv1,Cln6,Cpq,Crym,Cyp1a1,Cyp27a1,Cyp4f18,Cyp4f40,Cyp7a1,Degs2,Dgat2,Dhrs3,Ebpl,Fah,Fgfr1,Gcnt4,Gk,Gk5,Hnf1a,Hsd17b10,Hsd17b3,Hsd17b6,Impa2,Inpp5k,Ip6k1,Itpkc,Kcnma1,Lima1,Lipc,Lipe,Ly6e,Mogat2,Moxd1,Mt3,Myo5a,Npc1,Nr1h4,Nr5a2,Nudt3,Nudt4,Oca2,Park7,Pex2,Plb1,Plpp1,Plpp2,Pnpo,Por,Rdh10,Rdh16f2,Rest,Scp2,Sec14l2,Sgpp1,Slc16a2,Slc27a5,Slco1c1,Spr,Sptlc2,Sult2b1,Th…
GO:0030258	lipid modification	1.92872	36	18.6653	0.0255	2.1374	34	15.9072	0.0142	Acat1,Adipoq,Apoa4,Apoa5,Auh,B3galt1,Cygb,Cyp1a1,Cyp4f18,Dgat2,Dgkd,Echdc2,Fa2h,Fabp3,Fmo1,Fmo4,Gcdh,Hadh,Hsd17b10,Hsd17b4,Inpp5k,Mapk14,Mtmr10,Pex13,Pex2,Plpp1,Plpp2,Por,Ppara,Scd1,Scp2,Sgpp1,Slc25a17,St3gal2
GO:0044242	cellular lipid catabolic process	1.98423	33	16.6311	0.0265	1.88541	32	16.9724	0.0798	Aadac,Aadac,Abhd2,Abhd6,Acat1,Adipoq,Amacr,Apoa4,Apoa5,Auh,Bco1,Decr2,Echdc2,Faah,Gcdh,Gpcpd1,Hadh,Hsd17b10,Hsd17b4,Lipc,Lipe,Lpin2,Mgst2,Mt3,Nudt19,Pex13,Pex2,Pla2g10,Plb1,Prdx6,Scp2,Slc25a17
GO:0042182	ketone catabolic process	8.30579	5	0.60199	0.0317	5.28063	6	1.13623	0.0926	Cbr1,Cbr3,Cyp4f18,Cyp4f40,Hsd17b6,Park7
GO:0016054	organic acid catabolic process	1.92575	33	17.1362	0.0376	1.88975	31	16.4043	0.0855	Abhd2,Acadsb,Acat1,Adipoq,Akr1a1,Auh,Cyp4f18,Cyp4f40,Decr2,Echdc2,Faah,Fah,Gcdh,Gls2,Glud1,Hadh,Hibadh,Hsd17b10,Hsd17b4,Lipe,Lpin2,Mat1a,Nudt19,Pex13,Pex2,Scly,Scp2,Shmt1,Slc25a17,Tat,Thnsl2
GO:0042180	cellular ketone metabolic process	1.79052	39	21.7814	0.0445	1.97028	34	17.2565	0.0347	Adipoq,Akr1a1,Apoa4,Apoa5,Avp,Cbr1,Cbr3,Coq10b,Coq8b,Cyp17a1,Cyp4f18,Cyp4f40,Cyp7a1,Dgat2,Fabp3,Fmo1,Fmo4,Gk,Hsd17b10,Hsd17b3,Hsd17b6,Kcnma1,Ncor1,Nr1h4,Park7,Ppara,Prkag2,Rdh10,Rdh16f2,Rest,Scp2,Vkorc1l1,Wdtc1,Wnt4
GO:0044283	small molecule biosynthetic process	1.49337	72	48.2131	0.0507	1.5432	64	41.4723	0.0724	Abhd2,Acaca,Adipoq,Akr1a1,Aldh8a1,Amacr,Apoa4,Apoa5,Arpp19,Avp,C1qtnf3,Car5a,Coq10b,Coq8b,Cyp1a1,Cyp27a1,Cyp7a1,Decr2,Dgat2,Edn1,Eno1,Fa2h,Fasn,Fbp2,Gls2,Hacd2,Hnf1a,Hsd17b10,Hsd17b3,Ip6k1,Itpkc,Kat2b,Lipc,Mgst2,Moxd1,Myo5a,Noxred1,Park7,Pex2,Pla2g10,Pnpo,Por,Ppara,Ppp4r3a,Prkab2,Prkag2,Prkag3,Psat1,Psph,Rdh10,Rdh16f2,Rest,Scd1,Scp2,Sec14l2,Shmt1,Slc27a5,Slc39a14,Spr,Sptlc2,Syk,Thnsl2,Wdtc1,Wnt4
GO:0062013	positive regulation of small molecule metabolic process	1.85862	32	17.2171	0.0609	2.16026	27	12.4985	0.0347	Adipoq,Adora2b,Apoa4,Apoa5,App,Arpp19,Avp,Bcl2l1,Cyp7a1,Dgat2,Eno1,Hmgb1,Hnf1a,Kat2b,Map2k1,Nr1h4,Park7,Por,Ppara,Ppp4r3a,Prxl2c,Psen1,Rdh10,Rdh16f2,Scp2,Sec14l2,Wnt4
GO:0019395	fatty acid oxidation	2.13923	22	10.2841	0.0609	2.27473	21	9.23185	0.0724	Acat1,Adipoq,Auh,Cygb,Cyp4f18,Dgat2,Echdc2,Fabp3,Fmo1,Fmo4,Gcdh,Hadh,Hsd17b10,Hsd17b4,Mapk14,Pex13,Pex2,Por,Ppara,Scp2,Slc25a17
GO:0045940	positive regulation of steroid metabolic process	2.99423	11	3.67373	0.0615	3.61069	10	2.76955	0.0715	Adora2b,Apoa4,Apoa5,Cyp17a1,Cyp7a1,Por,Scd1,Scp2,Sec14l2,Wnt4
GO:0046889	positive regulation of lipid biosynthetic process	2.00259	24	11.9845	0.0683	2.30648	19	8.23765	0.09	Abhd6,Adora2b,Apoa4,Apoa5,Avp,Cyp17a1,Cyp7a1,Dgat2,Fabp3,Hsd17b13,Htr2b,Nr1h4,Por,Ppara,Rdh10,Rdh16f2,Scp2,Sec14l2,Wnt4
GO:0046464	acylglycerol catabolic process	3.36021	8	2.3808	0.0926	3.43456	10	2.91158	0.0855	Aadac,Aadac,Abhd2,Abhd6,Apoa4,Apoa5,Faah,Lipc,Lipe,Plb1

### Sheet: DMR SINE_ID HNF4 GO
GO	Name	Binom Enrichment	# foreground regions	# expected regions	Binom BH p-value	Hyper Enrichment	# foreground genes	# expected genes	Hyper BH p-value	Genes
GO:0034440	lipid oxidation	3.4871	48	13.765	1.77e-09	2.15293	29	13.47	0.0478	Abcb11,Acaa2,Acadm,Acads,Acox1,Acox2,Adh5,Adipoq,Adipor2,Apod,Auh,Dbi,Dgat2,Echdc1,Echdc2,Hao2,Hsd17b10,Hsd17b4,Mapk14,Mfsd2a,Pdk4,Pla2g7,Por,Ppara,Ppard,Pparg,Scp2,Sesn2,Slc25a17
GO:0019395	fatty acid oxidation	3.42953	46	13.4129	4.63e-09	2.132	27	12.6641	0.0491	Abcb11,Acaa2,Acadm,Acads,Acox1,Acox2,Adh5,Adipoq,Adipor2,Auh,Dbi,Dgat2,Echdc1,Echdc2,Hao2,Hsd17b10,Hsd17b4,Mapk14,Mfsd2a,Pdk4,Por,Ppara,Ppard,Pparg,Scp2,Sesn2,Slc25a17
GO:0072329	monocarboxylic acid catabolic process	3.42947	45	13.1216	4.63e-09	1.99219	25	12.549	0.0998	Abcb11,Abhd3,Acaa2,Acadm,Acads,Acox1,Acox2,Adipoq,Akr1d1,Auh,Dbi,Echdc1,Echdc2,Faah,Fah,Hoga1,Hsd17b10,Hsd17b4,Idnk,Ldhd,Lpin3,Mfsd2a,Scp2,Sesn2,Slc25a17
GO:0009069	serine family amino acid metabolic process	5.0181	25	4.98197	7.17e-08	3.20008	14	4.37489	0.0478	Cth,Dhfr,Gclc,Gclm,Gcsh,Glyat,Gnmt,Keg1,Psat1,Psph,Scly,Sds,Sephs1,Shmt1
GO:0006082	organic acid metabolic process	1.58958	188	118.27	1.61e-07	1.31034	132	100.738	0.0998	9130409I23Rik,Abcb11,Abhd3,Acaa2,Acadm,Acads,Acbd5,Acly,Aco1,Aco2,Acot11,Acot12,Acox1,Acox2,Adh5,Adh6a,Adipoq,Adipor2,Ahcy,Akr1d1,Aldh1l1,Aldh4a1,Aldh8a1,Apoa1,Arg1,Atic,Auh,Azin1,Carmil1,Ceacam10,Cps1,Cs,Cth,Ctps,Cyb5a,Cyp27a1,Cyp2c55,Cyp2g1,Cyp7a1,Dbi,Ddit4,Dgat2,Dhfr,Echdc1,Echdc2,Elovl2,Faah,Fabp5,Fabp6,Fah,Fars2,Fasn,Fbp1,Fcer1a,Fpgs,Gclc,Gclm,Gcsh,Ghr,Glul,Glyat,Gmps,Gnmt,Got1,Gpd1,Gpi1,Gpt…
GO:0043436	oxoacid metabolic process	1.59568	184	115.311	1.67e-07	1.31051	129	98.4349	0.0998	9130409I23Rik,Abcb11,Abhd3,Acaa2,Acadm,Acads,Acbd5,Acly,Aco1,Aco2,Acot11,Acot12,Acox1,Acox2,Adh5,Adh6a,Adipoq,Adipor2,Ahcy,Akr1d1,Aldh1l1,Aldh4a1,Aldh8a1,Apoa1,Arg1,Atic,Auh,Azin1,Ceacam10,Cps1,Cs,Cth,Ctps,Cyb5a,Cyp27a1,Cyp2c55,Cyp2g1,Cyp7a1,Dbi,Ddit4,Dgat2,Dhfr,Echdc1,Echdc2,Elovl2,Faah,Fabp5,Fabp6,Fah,Fars2,Fasn,Fbp1,Fcer1a,Fpgs,Gclc,Gclm,Gcsh,Glul,Glyat,Gmps,Gnmt,Got1,Gpd1,Gpi1,Gpt2,Haao,Hagh,…
GO:0006353	DNA-templated transcription, termination	8.44036	15	1.77717	2.04e-07	3.86042	8	2.07231	0.0949	Dhx9,Med18,Mthfsl,Pcf11,Polr2a,Scaf4,Setx,Zmpste24
GO:0032966	negative regulation of collagen biosynthetic process	7.21597	10	1.38582	0.000159	4.96339	8	1.6118	0.0478	Cyp7a1,Errfi1,Fn1,Got1,Nppc,Ppard,Pparg,Rap1a
GO:0033157	regulation of intracellular protein transport	1.81148	67	36.9864	0.00038	1.69771	43	25.3283	0.0906	Actr3,Adipoq,Apod,Arpc2,Bag3,Bag4,Camk1,Cdh1,Chp1,Commd1b,Epm2a,Fis1,Gripap1,Hnf4a,Hras,Hsp90ab1,Ifng,Inpp5k,Ipo5,Kif20b,Kif5b,Lcp1,Mapk14,Ndel1,Nf1,Nup54,Oaz2,Pkia,Ppm1a,Ppp2ca,Prkcq,Psen1,Ptpn1,Rab23,Sar1a,Sar1b,Sh3tc2,Slc51b,Sorl1,Tpr,Ubac2,Ufm1,Ywhae
GO:0098532	histone H3-K27 trimethylation	8.55208	8	0.935445	0.000418	6.20424	5	0.8059	0.0906	Asxl2,Bend3,Ezh2,Kpna7,Lcor
GO:0000045	autophagosome assembly	2.42886	31	12.7632	0.0007	2.03854	23	11.2826	0.0998	Ambra1,Atg14,Bag3,C9orf72,Ctsd,Epm2a,Ift20,Map1lc3a,Nsfl1c,Psen1,Rab19,Rab1a,Rab1a,Rab23,Rab7,Snx4,Sting1,Trp53inp1,Ubqln1,Ubxn2a,Ubxn2b,Vmp1,Wipi1
GO:0043632	modification-dependent macromolecule catabolic process	1.46207	136	93.0189	0.000713	1.434	105	73.2218	0.0491	Amn1,Ankib1,Anks1,Arih1,Arntl,Btrc,Cacul1,Canx,Cdc27,Chmp6,Commd1b,Ctnnb1,Dnajb12,Dnajb14,Epm2a,Exosc2,Faf1,Fbxl20,Fbxo11,Fbxo4,Fbxw11,Gclc,Hectd1,Herc4,Herpud1,Hipk2,Hsp90ab1,Hsp90b1,Huwe1,Kctd5,Kctd6,Keap1,Klhl22,Klhl25,Klhl42,Klhl8,Lnx1,Mib1,Mkrn2,N4bp1,Ndfip1,Nedd4,Nfe2l2,Nploc4,Nsfl1c,Pcnp,Pdcl3,Plk2,Pphln1,Prickle1,Psen1,Psma3,Psma6,Psmd11,Psmd6,Psmd7,Rbbp6,Rbx1,Rffl,Rmnd5a,Rnf111,Rnf114,Rn…
GO:0019941	modification-dependent protein catabolic process	1.46393	134	91.5346	0.00076	1.42688	103	72.1856	0.0491	Amn1,Ankib1,Anks1,Arih1,Arntl,Btrc,Cacul1,Canx,Cdc27,Chmp6,Commd1b,Ctnnb1,Dnajb12,Dnajb14,Epm2a,Faf1,Fbxl20,Fbxo11,Fbxo4,Fbxw11,Gclc,Hectd1,Herc4,Herpud1,Hipk2,Hsp90ab1,Hsp90b1,Huwe1,Kctd5,Kctd6,Keap1,Klhl22,Klhl25,Klhl42,Klhl8,Lnx1,Mib1,Mkrn2,N4bp1,Ndfip1,Nedd4,Nfe2l2,Nploc4,Nsfl1c,Pcnp,Pdcl3,Plk2,Pphln1,Prickle1,Psen1,Psma3,Psma6,Psmd11,Psmd6,Psmd7,Rbbp6,Rbx1,Rffl,Rmnd5a,Rnf111,Rnf114,Rnf125,Rn…
GO:0006511	ubiquitin-dependent protein catabolic process	1.46691	132	89.9854	0.000811	1.42416	101	70.9192	0.0557	Amn1,Ankib1,Anks1,Arih1,Arntl,Btrc,Cacul1,Canx,Cdc27,Chmp6,Commd1b,Ctnnb1,Dnajb12,Dnajb14,Epm2a,Faf1,Fbxl20,Fbxo11,Fbxo4,Fbxw11,Gclc,Hectd1,Herc4,Herpud1,Hipk2,Hsp90ab1,Hsp90b1,Huwe1,Kctd5,Kctd6,Keap1,Klhl22,Klhl25,Klhl42,Klhl8,Lnx1,Mib1,Mkrn2,N4bp1,Ndfip1,Nedd4,Nfe2l2,Nploc4,Nsfl1c,Pcnp,Pdcl3,Plk2,Pphln1,Prickle1,Psen1,Psma3,Psma6,Psmd11,Psmd6,Psmd7,Rbbp6,Rbx1,Rffl,Rmnd5a,Rnf111,Rnf114,Rnf125,Rn…
GO:0006886	intracellular protein transport	1.37755	172	124.859	0.00115	1.35817	129	94.9811	0.0561	Actr3,Adipoq,Ap1b1,Ap1g1,Ap1m1,Ap1s3,Ap2s1,Ap4s1,Apod,Arl4a,Arntl,Arpc2,Aspscr1,Atg14,Bag3,Bag4,Bid,Camk1,Cdh1,Chp1,Cltc,Cog7,Commd1b,Copb1,Cse1l,Drd1,Eif4enif1,Elavl1,Epm2a,Fam91a1,Fis1,Gga2,Gripap1,Grpel2,Herpud1,Hnf4a,Hras,Hsp90ab1,Hspd1,Ifng,Ift22,Inpp5k,Ipo5,Ipo7,Itgb1,Kif20b,Kif5b,Klc1,Kpna2,Kpna7,Lcp1,Macf1,Mapk14,Micall1,Mpdz,Naca,Ndel1,Nedd4,Nf1,Nploc4,Nup54,Nup98,Oaz2,Pard3,Pex6,Phb2,Pk…
GO:0051052	regulation of DNA metabolic process	1.46308	123	84.069	0.00155	1.44226	89	61.7089	0.0712	Actl6a,Actr2,Adipoq,Aplf,Arid1b,Arid2,Atad5,Atf1,Atxn7,Baz1a,Bcl6,Blm,Bmpr2,Brd7,Cd28,Ctnnb1,Dhx36,Dhx9,Donson,Dusp1,Epc1,Esco1,Eya2,Faf1,Fbh1,Fbxo4,Fgf10,Gm42878,Grhl2,Gtpbp4,Hmgb1,Hras,Hsp90ab1,Ifng,Igfbp3,Ilkap,Ino80,Jade2,Jun,Kmt5b,Lig3,Map2k4,Mphosph8,Msh3,Msh6,Nabp2,Ndfip1,Niban2,Npas2,Nppc,Ogg1,Parn,Parp1,Parp4,Pbrm1,Pias4,Pik3ca,Polg2,Pparg,Prkcq,Prkdc,Rad17,Rbbp6,Rfc5,Rmi2,Setd2,Sirt1,Sm…
GO:1901605	alpha-amino acid metabolic process	1.84366	51	27.6623	0.00187	1.71861	37	21.529	0.0998	Ahcy,Aldh4a1,Arg1,Azin1,Cps1,Cth,Ctps,Dhfr,Fah,Fpgs,Gclc,Gclm,Gcsh,Glul,Glyat,Gmps,Gnmt,Got1,Gpt2,Haao,Hibadh,Hnf4a,Hoga1,Hsd17b10,Keg1,Kyat3,Kynu,Mat1a,Pcbd1,Psat1,Psph,Pycr2,Scly,Sds,Sephs1,Shmt1,Tat
GO:0060341	regulation of cellular localization	1.31038	179	136.602	0.00684	1.32806	124	93.3693	0.0985	Actr3,Adcy5,Adcy8,Adipoq,Adora3,Anxa2,Apod,Ar,Arpc2,Bag3,Bag4,Bicd1,Blk,Cacna1e,Camk1,Cdh1,Cdh2,Cdh3,Chp1,Cltc,Commd1b,Ctnnb1,Dennd10,Dhx36,Dhx9,Dnaja1,Dzip1,Epb41,Epha2,Epm2a,Fbxo4,Fcer1a,Fermt2,Fis1,Fkbp1b,Glul,Gpc3,Gripap1,Hectd1,Hnf4a,Hras,Hsp90ab1,Ifng,Ilrun,Inpp4b,Inpp5k,Ipo5,Itgb1,Kif20b,Kif5b,Lcp1,Lrig2,Lypla1,Lypla1,Lztfl1,Map2k1,Mapk14,Mesd,Mpc2,Mylk2,Naca,Nadk,Ncam1,Ndel1,Nedd4,Nf1,Npp…
GO:0090400	stress-induced premature senescence	5.76711	7	1.21378	0.00697	6.20424	5	0.8059	0.0906	Arntl,Gm42878,Mapk14,Sirt1,Wnt16
GO:0009894	regulation of catabolic process	1.29446	182	140.599	0.00856	1.31634	137	104.076	0.0927	Abcb11,Agap2,Ambra1,Ankib1,Anks1,Anxa2,Apoa1,Arih1,Arntl,Atg14,Azin1,Bag3,Bid,Btrc,C4bp,C9orf72,Carhsp1,Ccny,Cdh1,Celf1,Chmp6,Cnot1,Commd1b,Ctsc,Cyp51,Dbi,Ddit4,Dhx36,Dhx9,Dram1,Dram2,Eif4enif1,Elavl1,Elavl4,Epm2a,Faf1,Fbp1,Fbxl20,Foxo3,Furin,Gata4,Gclc,Gdnf,Gigyf2,Gpc3,Gpd1,Herc1,Herpud1,Hipk2,Hmgb1,Hpgd,Hsp90ab1,Huwe1,Ifng,Igf2bp2,Igfbp3,Itgb1,Kdm4a,Keap1,Klhl22,Laptm4b,Larp4b,Lrig2,Lrpprc,Map2…
GO:0000209	protein polyubiquitination	1.58429	63	39.7656	0.0106	1.66327	45	27.0552	0.0935	Aktip,Ambra1,Ankib1,Arih1,Btrc,Cbfb,Cdc27,Ctnnb1,Ddx3x,Fbxo28,Fbxo4,Fbxw11,Hectd1,Huwe1,Jade2,Klhl42,Marchf1,Marchf8,Mkrn2,Nedd4,Nmi,Parp10,Pphln1,Rbx1,Rffl,Rnf111,Rnf114,Rnf125,Rnf19b,Rnf34,Rnf4,Sash1,Smurf1,Trip12,Ube2cbp,Ube2d2a,Ube2g1,Ube2n,Ube2n,Ube2q1,Ube2v2,Ube3c,Ube4b,Wwp1,Znrf1
GO:0032486	Rap protein signal transduction	3.24197	10	3.08455	0.0212	4.67704	7	1.49667	0.0753	Plk2,Rap1a,Rap1b,Rap2a,Rap2b,Rapgef1,Rapgef2
GO:1902745	positive regulation of lamellipodium organization	2.20645	18	8.15792	0.0287	2.81706	12	4.25976	0.0998	Actr2,Actr3,Akirin1,Arpc2,Avil,Brk1,Carmil1,Coro1c,Dnm2,Rreb1,Vil1,Wasf2
GO:0032269	negative regulation of cellular protein metabolic process	1.21883	176	144.401	0.0577	1.31605	135	102.58	0.0938	Abl1,Adipoq,Aida,Aida,Anks1,Anxa2,Atg14,Birc6,C9orf72,Cdh1,Ceacam10,Celf1,Chac1,Chmp6,Chp1,Cnot1,Coro1c,Cpb2,Cstdc5,Ctdsp1,Ctnnb1,Dbi,Ddit4,Ddx3x,Dhx36,Dhx9,Dnaja1,Dnajb6,Drd1,Dusp1,Eif4e,Eif4ebp3,Eif4enif1,Eng,Epm2a,Errfi1,Fkbp1b,Furin,Gclc,Gigyf2,Gpc3,Gpi1,Gtpbp4,Gzmb,Gzmn,Hdac2,Heg1,Herpud1,Hipk2,Hnf4a,Hsp90ab1,Ifng,Igfbp3,Il24,Inpp5k,Jun,Kdm4a,Klhl31,Laptm4b,Lrig2,Lsm14a,Mastl,Mettl3,Minar1,M…
GO:0016567	protein ubiquitination	1.25096	134	107.117	0.0731	1.47932	109	73.6823	0.0478	Abcb11,Abl1,Aktip,Ambra1,Ankib1,Arih1,Arrdc3,Asb4,Bcl10,Birc6,Brap,Bspry,Btrc,Cbfb,Cdc27,Chp1,Commd1b,Ctnnb1,Ctr9,Dcaf17,Dcun1d1,Dcun1d4,Ddx3x,Dnaja1,Dtx2,Epm2a,Faap100,Fancc,Fbh1,Fbxo11,Fbxo28,Fbxo4,Fbxw11,Gclc,Gtpbp4,Hectd1,Herc4,Herpud1,Hsp90ab1,Huwe1,Jade2,Kdm2b,Keap1,Klhl2,Klhl22,Klhl24,Klhl25,Klhl42,Klhl8,Marchf1,Marchf8,Mastl,Med27,Mib1,Minar1,Mkrn2,N4bp1,Ndfip1,Nedd4,Nfe2l2,Nmi,Parp10,Pcn…
GO:0070647	protein modification by small protein conjugation or removal	1.21575	160	131.606	0.0868	1.37483	129	93.8298	0.0491	Abcb11,Abl1,Aktip,Ambra1,Ankib1,Arih1,Arnt,Arrdc3,Asb4,Atxn7,Bcl10,Birc6,Brap,Bspry,Btrc,Cbfb,Cdc27,Chp1,Commd1b,Cops7b,Ctnnb1,Ctr9,Dcaf17,Dcun1d1,Dcun1d4,Ddx3x,Dnaja1,Dtx2,Epm2a,Faap100,Fancc,Fbh1,Fbxo11,Fbxo28,Fbxo4,Fbxw11,Gclc,Gtpbp4,Hectd1,Herc4,Herpud1,Hsp90ab1,Huwe1,Jade2,Kdm2b,Keap1,Klhl2,Klhl22,Klhl24,Klhl25,Klhl42,Klhl8,Marchf1,Marchf8,Mastl,Med27,Mib1,Minar1,Mkrn2,N4bp1,Ndfip1,Nedd4,Nfe…
GO:0022604	regulation of cell morphogenesis	1.30769	85	65.0003	0.094	1.64923	60	36.3806	0.0491	Abl1,Ache,Actn4,Actr2,Actr3,Apoa1,Arhgap15,Arhgap35,Arpc2,Baiap2,Bambi,Bcl9l,Brwd1,Camsap1,Capzb,Carmil1,Cask,Cldn4,Coro1c,Cspg5,Dhx36,Diaph1,Dnm2,Epb41,Fblim1,Fermt2,Fgd4,Fmnl2,Fn1,Gna13,Macf1,Mark2,Mfsd2a,Mkln1,Myh10,Myh9,Myl12b,Net1,Nrp1,Ntng2,P4hb,Palmd,Plxna4,Plxnd1,Prkdc,Ptprf,Rhou,Rims1,Rnd1,Rreb1,Sgk1,Shroom3,Smurf1,Spry4,Strip2,Syne3,Tnik,Vil1,Zmpste24,Zmym4

### Sheet: SINE_Alu - RAR GO 
GO term	Species	GO cluster
modification-dependent protein catabolic process	Hgla,Fdam,Mmus	regulation of catabolic process
ubiquitin-dependent protein catabolic process	Hgla,Fdam,Mmus	regulation of catabolic process
positive regulation of cellular catabolic process	Hgla,Cpor,Mmus	regulation of catabolic process
regulation of cellular catabolic process	Hgla,Cpor,Mmus	regulation of catabolic process
protein catabolic process	Hgla,Cpor,Mmus	regulation of catabolic process
negative regulation of cellular catabolic process	Hgla,Cpor,Mmus	regulation of catabolic process
regulation of catabolic process	Cpor,Mmus	regulation of catabolic process
cellular lipid catabolic process	Hgla,Mmus	regulation of lipid biosynthetic process
lipid catabolic process	Hgla,Mmus	regulation of lipid biosynthetic process
small molecule biosynthetic process	Hgla,Mmus	regulation of lipid biosynthetic process
carboxylic acid metabolic process	Hgla,Cpor,Mmus	regulation of lipid biosynthetic process
oxoacid metabolic process	Hgla,Cpor,Mmus	regulation of lipid biosynthetic process
organic acid metabolic process	Hgla,Cpor,Mmus	regulation of lipid biosynthetic process
secondary alcohol metabolic process	Hgla,Mmus	regulation of lipid biosynthetic process
fatty acid metabolic process	Hgla,Mmus	regulation of lipid biosynthetic process
regulation of small molecule metabolic process	Hgla,Mmus	regulation of lipid biosynthetic process
carboxylic acid catabolic process	Hgla,Mmus	regulation of lipid biosynthetic process
monocarboxylic acid catabolic process	Hgla,Mmus	regulation of lipid biosynthetic process
lipid biosynthetic process	Hgla,Cpor,Mmus	regulation of lipid biosynthetic process
fatty acid catabolic process	Hgla,Mmus	regulation of lipid biosynthetic process
regulation of carbohydrate metabolic process	Hgla,Mmus	regulation of lipid biosynthetic process
fatty acid oxidation	Hgla,Mmus	regulation of lipid biosynthetic process
organophosphate metabolic process	Cpor,Mmus	regulation of lipid biosynthetic process
monocarboxylic acid metabolic process	Cpor,Mmus	regulation of lipid biosynthetic process
positive regulation of cholesterol metabolic process	Mmus	regulation of lipid biosynthetic process
fatty acid beta-oxidation	Mmus	regulation of lipid biosynthetic process
regulation of cholesterol metabolic process	Mmus	regulation of lipid biosynthetic process
small molecule catabolic process	Mmus	regulation of lipid biosynthetic process
steroid biosynthetic process	Mmus	regulation of lipid biosynthetic process
steroid metabolic process	Mmus	regulation of lipid biosynthetic process
cholesterol metabolic process	Mmus	regulation of lipid biosynthetic process
sterol metabolic process	Mmus	regulation of lipid biosynthetic process
sterol biosynthetic process	Mmus	regulation of lipid biosynthetic process
cholesterol biosynthetic process	Mmus	regulation of lipid biosynthetic process
fatty acid biosynthetic process	Mmus	regulation of lipid biosynthetic process
monocarboxylic acid biosynthetic process	Mmus	regulation of lipid biosynthetic process
lipid homeostasis	Mmus	regulation of lipid biosynthetic process
phospholipid metabolic process	Mmus	regulation of lipid biosynthetic process
regulation of lipid catabolic process	Mmus	regulation of lipid biosynthetic process
reverse cholesterol transport	Mmus	regulation of lipid biosynthetic process
positive regulation of steroid metabolic process	Mmus	regulation of lipid biosynthetic process
cholesterol homeostasis	Mmus	regulation of lipid biosynthetic process
positive regulation of small molecule metabolic process	Mmus	regulation of lipid biosynthetic process
organic acid biosynthetic process	Mmus	regulation of lipid biosynthetic process
gluconeogenesis	Mmus	regulation of lipid biosynthetic process
carboxylic acid biosynthetic process	Mmus	regulation of lipid biosynthetic process
regulation of lipid biosynthetic process	Mmus	regulation of lipid biosynthetic process
positive regulation of lipid metabolic process	Mmus	regulation of lipid biosynthetic process
lipid storage	Mmus	regulation of lipid biosynthetic process
monosaccharide biosynthetic process	Mmus	regulation of lipid biosynthetic process
cellular ketone metabolic process	Mmus	regulation of lipid biosynthetic process
regulation of lipid metabolic process	Mmus	regulation of lipid biosynthetic process
organophosphate biosynthetic process	Mmus	regulation of lipid biosynthetic process
positive regulation of glucose metabolic process	Mmus	regulation of lipid biosynthetic process
positive regulation of lipid biosynthetic process	Mmus	regulation of lipid biosynthetic process
nucleobase-containing small molecule metabolic process	Mmus	regulation of lipid biosynthetic process
organic hydroxy compound metabolic process	Mmus	regulation of lipid biosynthetic process
positive regulation of carbohydrate metabolic process	Mmus	regulation of lipid biosynthetic process
nucleotide metabolic process	Mmus	regulation of lipid biosynthetic process
regulation of steroid metabolic process	Mmus	regulation of lipid biosynthetic process
regulation of carbohydrate biosynthetic process	Mmus	regulation of lipid biosynthetic process
positive regulation of cellular carbohydrate metabolic process	Mmus	regulation of lipid biosynthetic process
carbohydrate biosynthetic process	Mmus	regulation of lipid biosynthetic process
response to insulin	Mmus	response to insulin
response to organonitrogen compound	Mmus	response to insulin
response to peptide hormone	Mmus	response to insulin
cellular response to insulin stimulus	Mmus	response to insulin
response to nitrogen compound	Mmus	response to insulin
response to hormone	Mmus	response to insulin
cellular response to peptide hormone stimulus	Mmus	response to insulin
response to peptide	Mmus	response to insulin
actin filament organization	Cpor	regulation of actin filament organization
supramolecular fiber organization	Cpor	regulation of actin filament organization
regulation of actin filament bundle assembly	Cpor	regulation of actin filament organization
regulation of actin filament organization	Cpor	regulation of actin filament organization
positive regulation of actin filament bundle assembly	Cpor	regulation of actin filament organization
regulation of supramolecular fiber organization	Cpor	regulation of actin filament organization
positive regulation of supramolecular fiber organization	Cpor	regulation of actin filament organization
regulation of apoptotic signaling pathway	Hgla,Cpor	apoptotic signaling pathway
apoptotic signaling pathway	Cpor	apoptotic signaling pathway
extrinsic apoptotic signaling pathway	Cpor	apoptotic signaling pathway
regulation of extrinsic apoptotic signaling pathway	Cpor	apoptotic signaling pathway
negative regulation of apoptotic process	Cpor	apoptotic signaling pathway
negative regulation of programmed cell death	Cpor	apoptotic signaling pathway
acylglycerol biosynthetic process	Fdam	acylglycerol biosynthetic process
triglyceride metabolic process	Fdam	acylglycerol biosynthetic process
acylglycerol metabolic process	Fdam	acylglycerol biosynthetic process
triglyceride biosynthetic process	Mmus	acylglycerol biosynthetic process
transforming growth factor beta receptor signaling pathway	Hgla,Fdam	response to transforming growth factor beta
regulation of transforming growth factor beta receptor signaling pathway	Fdam	response to transforming growth factor beta
negative regulation of transforming growth factor beta receptor signaling pathway	Fdam	response to transforming growth factor beta
cellular response to transforming growth factor beta stimulus	Fdam	response to transforming growth factor beta
response to transforming growth factor beta	Fdam	response to transforming growth factor beta
negative regulation of transmembrane receptor protein serine/threonine kinase signaling pathway	Fdam	response to transforming growth factor beta
proteolysis involved in cellular protein catabolic process	Hgla,Fdam	proteolysis
protein polyubiquitination	Fdam	proteolysis
cellular macromolecule catabolic process	Fdam	proteolysis
modification-dependent macromolecule catabolic process	Fdam	proteolysis
regulation of proteolysis	Hgla	regulation of proteolysis
negative regulation of proteolysis	Hgla	regulation of proteolysis
proteasomal protein catabolic process	Hgla	regulation of proteolysis
proteasome-mediated ubiquitin-dependent protein catabolic process	Hgla	regulation of proteolysis
cellular protein catabolic process	Hgla	regulation of proteolysis
regulation of cellular protein catabolic process	Hgla	regulation of proteolysis
regulation of ubiquitin-dependent protein catabolic process	Hgla	regulation of proteolysis
regulation of proteolysis involved in cellular protein catabolic process	Hgla	regulation of proteolysis
regulation of peptidase activity	Hgla	regulation of proteolysis
positive regulation of proteolysis	Hgla	regulation of proteolysis
regulation of protein catabolic process	Hgla	regulation of proteolysis
